# Fucoidan exerts anti-cancer activity in a 3D prostate spheroid cell culture model

**DOI:** 10.1101/2025.11.18.689081

**Authors:** Jelena Vider, Todd Shelper, Katherine Ting Wei Lee, J. Helen Fitton, Nicholas Peter West

## Abstract

To investigate the effect of fucoidan on the viability, migration and mRNA/microRNA profiles of two prostate cancer cell lines in 3D culture (spheroids). Hormone resistant, PC-3, and hormone sensitive, LNCaP, spheroids were incubated in the presence of a proprietary fucoidan blend extract from *Undaria pinnatifida* and *Fucus vesiculosus*. Magnetic bioprinting was used to assess cells’ migration/metastatic potential in response to fucoidan exposure. Cellular viability was assessed using a cytotoxicity lactate dehydrogenase (LDH) assay. nCounter (Nanostring) assays were used for microRNA and mRNA profiling in control and treated cells. Fucoidan treated PC-3 spheroids clearly showed a dose dependent viability/migration response and changes in spheroid structural morphology. Fifty-seven genes were significantly differentially expressed between fucoidan treated and non-treated PC-3 spheroids. No miRNAs at an adjusted p-value were significantly differentially expressed in PC-3 spheroids with fucoidan co-culture. Thirty-two genes were significantly differentially expressed in the fucoidan treated to non-treated LNCaP spheroids and there was a significant 3.5-fold (pAdj=0.012) increase in hsa-miR-1246 in the fucoidan treated compared to non-treated LNCaP spheroids. Gene sets enriched in fucoidan treated PC-3 spheroids related to DNA repair processes, cellular development, cell cycle and inflammation. These findings provide further pre-clinical evidence for a role for fucoidan in targeting cancer related pathways in both hormone sensitive and hormone resistant prostate cancer.
