## Supplementary Table (ST) 1 for "Fucoidan exerts anti-cancer activity in a 3D prostate spheroid cell culture model"

### Sheet: PC3_F vs PC3_norm
Supplementary Table 1. Differentially expressed genes between PC-3 cells treated with fucoidan and untreated PC-3 cells
Symbol	Mean at baseline	log2FoldChange	pvalue	padj
ABL1	1414.27	-0.0920871	0.00171411	0.0152598
ACVR1B	640.358	-0.0310829	0.6982	0.889274
ACVR1C	21.0141	0.142714	0.34331	0.500378
ACVR2A	672.478	-0.105077	0.182142	0.322421
AKT1	10848.5	0.173783	0.0049229	0.0266682
AKT2	3980.37	0.112303	0.00376028	0.0218328
AKT3	1921.23	-0.12839	0.200403	0.351669
ALK	190.221	0.19263	0.0881229	0.187005
ALKBH2	553.831	0.386932	0.00652928	0.031329
ALKBH3	1596.81	0.0433551	0.3012	0.487529
AMER1	305.554	0.171338	0.136796	0.255399
AMH	60.314	-0.199031	0.423729	0.58695
ANGPT1	21.4632	-0.203724	0.343211	0.500378
APC	339.04	0.346009	0.011515	0.0454375
APH1B	244.66	0.160349	0.166883	0.302294
AR	32.1367	-0.746568	0.114823	0.220729
ARID1A	1147.58	0.0430874	0.302153	0.487991
ARID1B	905.714	-0.133107	0.054842	0.135711
ARID2	1010.72	-0.168315	0.0367878	0.098732
ARNT2	86.0318	-0.0425744	0.786635	0.979724
ASXL1	5064.45	-0.174138	0.0158727	0.0552957
ATM	949.265	-0.266792	0.1734	0.311466
ATR	1181.64	0.233398	0.0717021	0.164083
ATRX	3977.05	-0.205686	0.02654	0.078438
AXIN1	894.902	0.114574	0.0671124	0.157026
AXIN2	143.273	-1.33845	0.000428988	0.00692442
B2M	83401.5	-0.17487	0.0876225	0.187005
BAD	5047.63	-0.0100132	0.877235	1
BAIAP3	772.286	-0.857843	0.00136701	0.013074
BAMBI	410.489	-0.549254	0.0414959	0.108573
BAP1	3948.37	0.179716	0.00789344	0.0348433
BAX	2405.25	0.293792	0.00610627	0.0304991
BCL2	37.8276	0.0152697	0.907008	1
BCL2A1	45.4663	0.124405	0.52063	0.701218
BCL2L1	5064.41	-0.00389878	0.952404	1
BCOR	643.99	-0.173535	0.00315316	0.020126
BDNF	180.665	0.0215532	0.814004	1
BID	539.142	0.137323	0.0628266	0.150866
BIRC3	100.903	0.119929	0.313366	0.500137
BIRC7	23.5158	0.467262	0.0986559	0.200731
BMP2	34.4291	-0.241464	0.212339	0.364724
BMP4	138.77	0.110708	0.358191	0.514723
BMP5	21.8536	-0.255744	0.343176	0.500378
BMP6	62.1188	-0.692784	0.00128709	0.0125938
BMP7	22.5355	-0.105844	0.680296	0.877414
BMP8A	48.3583	0.0953462	0.58018	0.765879
BMPR1B	1855.54	0.131548	0.256477	0.426488
BNIP3	32251.3	-1.0871	0.00327824	0.0204023
BRAF	2390.8	-0.255197	0.00733557	0.0338922
BRCA1	349.179	1.09948	0.00261129	0.0184528
BRCA2	236.797	1.03236	0.00169739	0.0152598
BRIP1	654.253	0.947971	0.000229788	0.00538224
C19orf40	338.979	0.593289	0.00215791	0.0175867
CACNA1C	20	0	1	1
CACNA1D	20	0	1	1
CACNA1E	21.4877	0.207019	0.343208	0.500378
CACNA1G	20	0	1	1
CACNA1H	142.587	-0.207451	0.0320088	0.0895264
CACNA2D1	55.6636	0.0567813	0.791315	0.982414
CACNA2D2	197.744	-0.167285	0.0150764	0.05395
CACNA2D3	20	0	1	1
CACNA2D4	20	0	1	1
CACNB2	20	0	1	1
CACNB3	504.643	-0.0647313	0.555485	0.738623
CACNB4	20	0	1	1
CACNG1	20	0	1	1
CACNG4	75.7781	-0.00896896	0.951331	1
CACNG6	92.7333	-0.471635	0.175649	0.314274
CALML3	20	0	1	1
CALML5	20	0	1	1
CALML6	54.4711	-0.161942	0.55418	0.738623
CAMK2B	111.927	0.0161983	0.887711	1
CAPN2	40558.4	-0.132551	0.0124725	0.0484304
CARD11	20	0	1	1
CASP10	24.2703	-0.228265	0.396559	0.556709
CASP12	20	0	1	1
CASP3	1550.63	0.17183	0.00285917	0.0189745
CASP7	486.706	0.119453	0.238017	0.398514
CASP8	1807.13	0.172074	0.00109148	0.0112222
CASP9	658.269	-0.162368	0.0880674	0.187005
CBL	1098.78	0.134639	0.258188	0.428136
CBLC	124.129	-0.139994	0.419193	0.58177
CCNA1	1032.49	0.173226	0.332537	0.500378
CCNA2	1232.81	1.07133	0.000566984	0.00811565
CCNB1	3836.38	0.953823	0.000218752	0.00538224
CCNB3	42.6043	0.441169	0.00559414	0.0283592
CCND1	14070	0.395927	5.42588e-05	0.0039609
CCND2	20	0	1	1
CCND3	1086.9	0.129572	0.27934	0.459275
CCNE1	422.638	0.193819	0.0435387	0.112707
CCNE2	386.087	0.388549	4.50924e-05	0.0039609
CCNO	20	0	1	1
CCR7	22.8431	-0.38352	0.343143	0.500378
CD14	34.027	-0.0728699	0.689046	0.88557
CD19	23.4662	0.461166	0.343135	0.500378
CD40	557.976	-0.355986	0.0068451	0.0318275
CDC14A	541.173	-0.190697	0.0835169	0.18254
CDC14B	913.68	-0.225428	0.00233797	0.0181566
CDC25A	453.39	0.829029	0.00184997	0.015888
CDC25B	2401.01	0.260928	0.0322933	0.0899776
CDC25C	264.51	0.914371	0.000945061	0.0103153
CDC6	1074.16	0.830642	0.000423434	0.00692442
CDC7	605.664	1.0186	0.000256221	0.00550123
CDH1	11169.9	-0.354898	0.0422941	0.109874
CDK2	422.713	0.520635	0.00137904	0.013074
CDK4	2221.47	0.521386	0.00462837	0.0255963
CDK6	297.583	-0.350966	0.00557422	0.0283592
CDKN1A	2992.61	-0.429414	0.0959991	0.198382
CDKN1B	219.853	-0.585185	0.00618337	0.0304991
CDKN1C	1660.4	-0.497935	0.00265417	0.0184528
CDKN2A	739.71	-0.839667	0.00973723	0.0400117
CDKN2B	4152.82	-0.802305	0.00742995	0.0338992
CDKN2C	2242.97	0.0436969	0.439357	0.605153
CDKN2D	812.102	0.444586	0.00231916	0.0181566
CEBPA	165.492	-0.402093	0.0246359	0.0743149
CEBPE	23.7942	-0.0085673	0.980675	1
CHAD	21.3444	-0.187719	0.343228	0.500378
CHEK1	1092.85	0.772072	0.000167327	0.00508954
CHEK2	416.084	0.198924	0.0196723	0.0624381
CHUK	1017.42	0.425604	0.000228434	0.00538224
CIC	20	0	1	1
CLCF1	1039.34	-0.521598	0.063731	0.152517
CNTFR	28.1291	-0.0576137	0.826539	1
COL11A1	20	0	1	1
COL11A2	28.812	-0.0764234	0.845759	1
COL1A1	334.408	-0.284259	0.0513935	0.128596
COL1A2	21.1246	-0.157842	0.343275	0.500378
COL24A1	49.3263	-0.346934	0.0697606	0.160647
COL27A1	126.704	-0.484453	0.0153578	0.0545036
COL2A1	1865.07	-0.224625	0.218908	0.373858
COL3A1	134.013	-0.751871	0.0126757	0.048959
COL4A3	20	0	1	1
COL4A4	20	0	1	1
COL4A5	8983.01	-0.487746	0.000393757	0.00684388
COL4A6	343.483	-0.323536	0.0299469	0.084952
COL5A1	1183.62	-0.389133	0.00490363	0.0266682
COL5A2	6086.18	0.0918785	0.058464	0.143181
COL6A6	20	0	1	1
COMP	20	0	1	1
CREB3L1	3000.77	-0.6391	0.000119401	0.004945
CREB3L3	20	0	1	1
CREB3L4	678.127	-0.0593999	0.349443	0.507144
CREB5	1088.18	0.265457	0.0149235	0.0539313
CREBBP	78.8287	-0.011883	0.951	1
CRLF2	20	0	1	1
CSF1R	20	0	1	1
CSF2	105.763	-0.486144	0.456315	0.626147
CSF3	20	0	1	1
CSF3R	20	0	1	1
CTNNB1	15584.8	0.140483	0.000781079	0.00950313
CUL1	4722.73	-0.0511185	0.209644	0.362311
CXXC4	20	0	1	1
CYLD	1386.22	-0.154792	0.0988702	0.200731
DAXX	2814.08	0.235881	0.00891268	0.0376084
DDB2	719.909	0.164046	0.0498532	0.126804
DDIT3	6281.7	-0.823003	0.0586453	0.143181
DDIT4	1998.05	-1.23489	0.0835185	0.18254
DKK1	15487.9	0.334235	0.00540201	0.0279679
DKK2	22.4069	-0.0961069	0.692939	0.888999
DKK4	21.5178	-0.211066	0.343205	0.500378
DLL1	21.2972	-0.18133	0.343236	0.500378
DLL3	363.01	0.523762	0.00269878	0.0185834
DLL4	129.934	-0.652351	0.0339031	0.0933934
DNMT1	3151.02	0.719028	0.00123614	0.0123614
DNMT3A	1313.31	-0.152234	0.02985	0.084952
DTX1	20	0	1	1
DTX3	412.393	-0.443989	0.00332587	0.0204023
DTX4	200.577	-0.27278	0.125767	0.23785
DUSP10	174.428	-0.138246	0.360908	0.517608
DUSP2	38.3835	0.227642	0.11489	0.220729
DUSP4	9465.37	-0.424397	3.56233e-05	0.0039609
DUSP5	9775.6	-0.535282	0.209942	0.362311
DUSP6	10377	-0.378506	0.000938729	0.0103153
DUSP8	756.828	-0.265307	0.0437955	0.112971
E2F1	864.246	1.44832	0.000291515	0.00568153
E2F5	1782.84	0.386965	0.00297218	0.0195468
EFNA1	1347.36	-0.384834	0.00780192	0.0348433
EFNA2	21.3504	-0.188532	0.343227	0.500378
EFNA3	1310.83	-0.711391	0.0043731	0.0245566
EFNA5	186.533	-0.147488	0.203372	0.355172
EGF	373.184	-0.201085	0.142597	0.264875
EGFR	3851.53	-0.445316	0.1149	0.220729
EIF4EBP1	5195.2	-0.261433	0.0985641	0.200731
ENDOG	1274.04	0.0938197	0.235501	0.39612
EP300	2168.98	-0.180898	0.022981	0.0713879
EPHA2	6868.9	0.478629	0.000483348	0.00735091
EPO	25.86	0.11379	0.767484	0.959356
EPOR	999.103	-0.365186	0.0116572	0.0457516
ERBB2	2592.57	-0.206571	0.0422002	0.109874
ERCC2	520.425	0.45072	0.00936279	0.0390562
ERCC6	1950.51	0.127566	0.100056	0.201215
ETS2	2552.8	0.0465115	0.558116	0.740772
ETV1	8599.89	-0.033698	0.350931	0.507985
ETV4	3540.36	-0.287803	0.00129389	0.0125938
ETV7	21.4632	-0.203724	0.343211	0.500378
EYA1	22.8566	0.385226	0.143893	0.266604
EZH2	1189.13	0.138681	0.0596585	0.144687
FANCA	145.273	1.14443	0.000808874	0.00967663
FANCB	306.39	0.652076	3.49254e-05	0.0039609
FANCC	757.441	0.0522603	0.0741008	0.167992
FANCE	482.665	0.204599	0.0302788	0.0853418
FANCF	324.287	-0.0722956	0.553762	0.738623
FANCG	283.68	0.432808	0.00254895	0.0184528
FANCL	1046.71	0.231222	0.000235395	0.00538224
FAS	124.43	0.150171	0.260181	0.429711
FASLG	44.0936	-0.0583737	0.817173	1
FBXW7	323.544	-0.209746	0.0516364	0.12865
FEN1	1546.26	0.832174	7.34594e-05	0.00426519
FGF1	195.587	0.434961	0.00105502	0.0110024
FGF10	20	0	1	1
FGF11	218.245	-0.453702	0.0177591	0.0583972
FGF12	21.777	-0.245607	0.343182	0.500378
FGF13	150.768	-0.0841628	0.695708	0.889274
FGF14	20	0	1	1
FGF16	29.3886	-0.696479	0.0285891	0.082994
FGF17	28.3737	-0.691696	0.0174226	0.0575499
FGF18	20	0	1	1
FGF19	21.6856	-0.23348	0.343189	0.500378
FGF2	2489.57	0.203227	0.0179659	0.0588121
FGF20	33.874	0.566014	0.0964732	0.198382
FGF21	28.0984	-0.199103	0.585481	0.770092
FGF22	50.0351	-0.0636322	0.699095	0.889274
FGF23	20	0	1	1
FGF3	21.6229	-0.225121	0.343194	0.500378
FGF4	20	0	1	1
FGF5	61.1757	-0.143134	0.44813	0.616074
FGF6	20	0	1	1
FGF7	55.7982	0.457452	0.0978912	0.200731
FGF8	20	0	1	1
FGF9	20	0	1	1
FGFR1	1152.12	-0.388692	0.000497746	0.00741541
FGFR2	20	0	1	1
FGFR3	20	0	1	1
FGFR4	331.125	0.58774	0.000274187	0.00555989
FIGF	45.8199	-0.376489	0.289317	0.473546
FLNA	14802.3	0.16507	0.00245237	0.0184528
FLNC	1381.37	0.301466	0.00529234	0.0277269
FLT1	43.8016	0.578882	0.244944	0.409175
FLT3	21.2972	-0.18133	0.343236	0.500378
FN1	12038.4	-0.385342	0.00284185	0.0189745
FOS	129.604	-0.463869	0.051055	0.128518
FOSL1	28464.4	-0.0981084	0.415638	0.577935
FOXL2	21.9258	-0.265256	0.343172	0.500378
FOXO4	1045.6	-0.234791	0.0327524	0.0909098
FST	53666.1	-0.0270274	0.704923	0.893392
FUBP1	2340.06	0.0670315	0.201733	0.353154
FUT8	5209.12	0.397269	0.00227509	0.0180597
FZD10	22.1504	0.294671	0.343162	0.500378
FZD2	359.063	-0.626605	0.00257144	0.0184528
FZD3	488.726	0.172847	0.00740012	0.0338992
FZD7	397.714	-0.107306	0.462797	0.632662
FZD8	10879.9	-0.415337	0.0865847	0.187005
FZD9	24.0055	0.119278	0.661759	0.858053
GADD45A	4773.23	-0.339369	0.0802494	0.178604
GADD45B	1212.8	-0.626883	0.0866957	0.187005
GADD45G	20	0	1	1
GAS1	20	0	1	1
GATA1	20	0	1	1
GATA2	863.278	-0.349254	0.0068005	0.0318229
GATA3	26.9674	0.031043	0.924115	1
GDF6	21.8472	-0.254895	0.343177	0.500378
GHR	282.943	-0.106592	0.345782	0.502831
GLI1	21.9258	-0.265256	0.343172	0.500378
GLI3	1228.24	0.70328	0.000152343	0.004945
GNA11	3141.32	0.053395	0.151713	0.278969
GNAQ	154.569	0.502229	0.0261298	0.078438
GNAS	32957.3	-0.213911	0.0366228	0.0986518
GNG12	11786.7	0.0822025	0.233908	0.394349
GNG4	24.4506	-0.579737	0.120001	0.228722
GNG7	211.293	-0.654025	1.56291e-05	0.0033084
GNGT1	47.131	0.0902121	0.764556	0.957335
GPC4	2926.46	-0.0286907	0.333657	0.500378
GRB2	13756.5	0.258496	0.00265146	0.0184528
GRIA3	63.4607	-0.512873	0.00806902	0.0350618
GRIN1	20	0	1	1
GRIN2A	23.8266	0.0976975	0.702191	0.891477
GRIN2B	20	0	1	1
GSK3B	3202.02	-0.142892	0.139464	0.259717
GTF2H3	2032.55	0.349195	0.00273026	0.0185834
GZMB	20	0	1	1
H2AFX	1547.17	0.463207	7.59554e-05	0.00426519
H3F3A	31002.4	-0.0700373	0.176261	0.314599
H3F3C	47330.5	-0.0369649	0.42997	0.593342
HDAC1	14594.9	-0.112893	0.00494317	0.0266682
HDAC10	567.904	-0.122994	0.0684619	0.158852
HDAC11	1300.48	-0.108067	0.0870816	0.187005
HDAC2	6297.35	0.202324	0.00263486	0.0184528
HDAC4	609.119	0.0121216	0.894735	1
HDAC5	1632.08	-0.462282	0.0154551	0.0545036
HDAC6	1853.36	-0.198325	0.0243854	0.0740464
HELLS	640.96	1.35194	0.000549347	0.00802047
HES1	2142.28	-0.639155	0.0164428	0.0558734
HES5	30.2407	-0.47028	0.0884298	0.187112
HGF	105.246	-0.347535	0.0809903	0.179681
HHEX	1549.19	0.0317461	0.654522	0.851695
HHIP	37.3318	-0.87426	0.00786411	0.0348433
HIST1H3B	8088.07	1.49763	0.000149688	0.004945
HIST1H3G	20	0	1	1
HIST1H3H	10077.8	1.18917	6.62805e-05	0.00426519
HMGA1	16365.6	-0.345101	0.0378515	0.100478
HMGA2	1714.56	-0.443908	0.0164559	0.0558734
HNF1A	24.2613	-0.227195	0.396168	0.556709
HOXA10	777.14	-0.419593	0.0137801	0.0515924
HOXA11	445.937	-0.723137	0.0264264	0.078438
HOXA9	2951.6	-0.397137	0.000178515	0.00514617
HPGD	429.541	0.248547	0.0393677	0.103928
HRAS	1013.71	0.317959	0.0140421	0.052034
HSP90B1	13699.1	-0.56441	0.00150115	0.0138714
HSPA1A	1371.78	-0.259416	0.20449	0.356272
HSPA2	597.703	0.234373	0.0292117	0.0842866
HSPA6	1391.41	-0.286328	0.0299503	0.084952
HSPB1	2316.76	-0.138005	0.38794	0.54883
IBSP	20	0	1	1
ID1	2326.73	-0.446292	0.00334479	0.0204023
ID2	1926.94	-0.213907	0.000946744	0.0103153
ID4	28.1542	-0.416836	0.211775	0.364612
IDH1	3100.78	0.373441	0.0186725	0.0603139
IDH2	2390.89	-0.164977	0.101242	0.202269
IFNA17	24.8598	-0.263321	0.382591	0.542313
IFNA2	21.1246	-0.157842	0.343275	0.500378
IFNA7	20	0	1	1
IFNG	20	0	1	1
IGF1	30.2244	0.2297	0.497707	0.677847
IGF1R	1371.67	-0.45038	0.000664024	0.00881341
IGFBP3	3591.18	-1.51838	0.104132	0.204896
IKBKB	314.606	-0.226255	0.0158257	0.0552957
IKBKG	2133.74	0.0508636	0.0650571	0.154294
IL10	20	0	1	1
IL11	114.427	-0.0956538	0.559371	0.74109
IL11RA	275.028	-0.0584061	0.622711	0.814658
IL12A	57.4055	0.965108	0.0076586	0.0347253
IL12B	20	0	1	1
IL12RB2	20	0	1	1
IL13	21.6229	-0.225121	0.343194	0.500378
IL13RA2	117.722	0.208686	0.312934	0.500137
IL15	114.671	0.0331686	0.819884	1
IL19	20	0	1	1
IL1A	39.3471	-0.626174	0.166093	0.302294
IL1B	1197.18	0.320011	0.0541125	0.134361
IL1R1	51.355	-0.307742	0.271368	0.447175
IL1R2	48.4977	0.397908	0.0772906	0.173607
IL1RAP	531.966	0.178281	0.0300241	0.084952
IL20RA	492.934	-0.627226	0.0191327	0.0613242
IL20RB	62.5894	-0.251932	0.258641	0.428136
IL22RA1	71.6473	0.149238	0.565185	0.747437
IL22RA2	20	0	1	1
IL23A	8962.58	0.35184	0.0930947	0.194169
IL23R	24.1748	0.547008	0.0942845	0.195533
IL24	44.9398	-0.506495	0.0165514	0.0559377
IL2RA	20	0	1	1
IL2RB	21.2972	-0.18133	0.343236	0.500378
IL3	36.6445	-0.0779865	0.659935	0.857211
IL3RA	20	0	1	1
IL5RA	22.1709	-0.0183558	0.930444	1
IL6	114.289	-0.853591	0.0342033	0.0938662
IL6R	197.489	-0.176401	0.379435	0.538886
IL7	84.0565	-0.313372	0.107787	0.209824
IL7R	186.02	-0.389914	0.0160269	0.0552957
IL8	14521.5	-1.06292	0.376846	0.536253
INHBA	2044.45	-0.579566	0.0760871	0.171961
INHBB	3709.06	0.411198	0.000639059	0.00878516
IRAK2	1402.21	-0.445039	0.0607855	0.146932
IRAK3	23.4124	-0.137134	0.685257	0.882253
IRS1	1007.56	0.012128	0.845314	1
ITGA2	7708.43	-0.0588667	0.460915	0.631272
ITGA3	23831.9	-0.121472	0.366636	0.524792
ITGA6	17234	-0.287651	0.00227602	0.0180597
ITGA7	209.094	-0.29043	0.092199	0.193406
ITGA8	20	0	1	1
ITGA9	20	0	1	1
ITGB3	359.176	-0.396719	0.0857917	0.186872
ITGB4	28511.7	-1.08673	0.0394356	0.103928
ITGB6	782.07	-0.5052	0.0140114	0.052034
ITGB7	29.3703	-0.616063	0.0673534	0.157086
ITGB8	8019.95	0.167077	0.000183288	0.00514617
JAG1	2276.26	0.0190516	0.506266	0.685666
JAG2	1306.39	-0.420802	0.000996084	0.0106933
JAK1	2576.9	-0.19386	0.134186	0.251815
JAK2	2385.4	-0.0362275	0.583388	0.768724
JAK3	481.396	-0.486331	0.00216823	0.0175867
JUN	1475.36	-0.351359	0.0792862	0.177
KAT2B	2145.59	-0.393336	0.00353092	0.0209559
KDM5C	3085.27	-0.339027	0.000219624	0.00538224
KDM6A	1851.01	-0.238857	0.0142754	0.0526315
KIT	22.7351	-0.369838	0.101688	0.202269
KITLG	1378.15	0.646853	0.0132828	0.0505022
KLF4	4265.49	-0.563375	0.0223523	0.070031
KMT2C	2262.67	-0.125942	0.169324	0.305628
KMT2D	623.677	0.149633	0.227116	0.384674
KRAS	988.611	0.0290561	0.483199	0.659319
LAMA1	20.8196	0.115889	0.34341	0.500378
LAMA3	10562.9	-0.211205	0.0731782	0.166418
LAMA5	3309.39	-0.393937	0.0105911	0.0424806
LAMB3	4310.82	-0.703258	0.0925143	0.193511
LAMB4	20	0	1	1
LAMC2	5216.99	-0.322275	0.0964499	0.198382
LAMC3	35.08	-0.247989	0.290567	0.474528
LAT	163.856	-0.0769286	0.310564	0.498556
LEF1	20	0	1	1
LEFTY1	48.1457	-0.425028	0.0148982	0.0539313
LEFTY2	21.6856	-0.23348	0.343189	0.500378
LEP	20	0	1	1
LEPR	70.1518	-0.520791	0.0183595	0.0595663
LFNG	138.758	-1.15325	0.0167069	0.0562031
LIF	4649.2	-0.24162	0.0100857	0.0409031
LIFR	1090.4	0.013565	0.615441	0.806592
LIG4	536.62	0.146905	0.0235249	0.0724606
LRP2	20	0	1	1
LTBP1	4956.96	-0.129081	0.0514383	0.128596
MAD2L2	1794.53	0.0833237	0.31734	0.500378
MAML2	1265.75	-0.202842	0.00248497	0.0184528
MAP2K1	5799.3	-0.134336	0.091948	0.193406
MAP2K2	5450.21	-0.0710391	0.499487	0.679005
MAP2K4	1317.46	-0.0276942	0.540747	0.724303
MAP2K6	676.487	0.207694	0.0999047	0.201215
MAP3K1	379.316	-0.148729	0.035802	0.0971579
MAP3K12	338.808	-0.297307	0.0873783	0.187005
MAP3K13	386.147	-0.193627	0.00792201	0.0348433
MAP3K14	793.274	0.464607	0.00392245	0.0224306
MAP3K5	417.648	0.107466	0.313784	0.500137
MAP3K8	292.551	-0.537531	0.0129273	0.0496682
MAPK1	2411.9	0.154816	0.00604971	0.0304572
MAPK10	38.8269	-1.34425	0.0064939	0.031329
MAPK12	184.716	-0.0128532	0.834379	1
MAPK3	2725.51	-0.020514	0.742443	0.934454
MAPK8	1087.04	0.108045	0.105278	0.206494
MAPK8IP1	61.8088	0.094218	0.515853	0.697357
MAPK8IP2	120.845	0.375714	0.00307058	0.0200136
MAPK9	2493.97	0.22525	0.0113513	0.045281
MAPT	438.07	-0.62676	0.00274932	0.0185834
MCM2	544.801	1.02833	0.00194444	0.0163154
MCM4	1681.47	0.945221	0.000321013	0.00571559
MCM5	319.589	0.595146	0.00183652	0.015888
MCM7	3898.01	0.435311	0.000107874	0.004945
MDC1	980.095	0.219727	0.000626928	0.00878516
MDM2	4669.21	0.093721	0.0812258	0.179681
MECOM	379.93	0.131533	0.29704	0.481865
MED12	1982.36	-0.255203	0.00521536	0.0275885
MEN1	2975.73	-0.0354423	0.112162	0.217184
MET	7659.01	0.2156	0.00317054	0.020126
MFNG	27.5328	0.43109	0.219705	0.373858
MGMT	2232.12	-0.146514	0.152515	0.279739
MLF1	993.153	0.0435458	0.409862	0.574278
MLH1	2281.69	0.156169	0.0206289	0.065191
MLLT3	311.472	-0.470076	0.00316299	0.020126
MLLT4	1313.37	-0.191532	0.0766163	0.172623
MMP3	58.6982	0.462521	0.09118	0.192374
MMP7	557.429	-1.28653	0.00242283	0.0184236
MMP9	25.2428	0.0674031	0.849752	1
MNAT1	4516.78	-0.0390446	0.314992	0.500378
MPL	21.1246	-0.157842	0.343275	0.500378
MPO	20	0	1	1
MSH2	2653.91	0.390296	0.00163939	0.0149594
MSH6	1817.75	0.1366	0.0879783	0.187005
MTOR	1149.84	0.178628	0.0554389	0.136724
MUTYH	192.004	-0.244445	0.164424	0.300074
MYB	356.612	-0.314877	0.0296924	0.084952
MYC	3153.97	0.490187	0.00041	0.00692442
MYCN	24.1205	-0.540518	0.0941347	0.195533
MYD88	4385.22	0.156263	0.0208026	0.0654565
NASP	264.308	0.222373	0.131186	0.246818
NBN	3982.91	0.261058	0.0115009	0.0454375
NCOR1	2768.55	0.0252968	0.539702	0.724232
NF1	2581.98	-0.0162533	0.787806	0.979724
NF2	7440.37	0.878467	5.70461e-07	0.000416437
NFATC1	92.4512	-0.367958	0.02865	0.082994
NFE2L2	4678.79	-0.194847	0.0161342	0.0552957
NFKB1	746.079	-0.211044	0.00819851	0.0354137
NFKBIA	6299.61	-0.398735	0.128442	0.24228
NFKBIZ	5052.17	-0.359243	0.0172323	0.0574412
NGF	121.255	0.00632124	0.961411	1
NGFR	22.8553	0.0223939	0.934443	1
NKD1	29.5202	-0.288763	0.0788622	0.176593
NODAL	23.2108	0.0221495	0.94184	1
NOG	1411.86	-0.0432708	0.672632	0.869064
NOS3	63.9658	0.415413	0.0265252	0.078438
NOTCH1	205.428	-0.131063	0.310744	0.498556
NOTCH2	2849.59	-0.144454	0.169561	0.305628
NOTCH3	2948.05	-0.247591	0.14745	0.271814
NPM1	149.75	0.35297	0.0230974	0.0714453
NPM2	98.0183	-0.127786	0.538806	0.724232
NR4A1	234.281	-0.104017	0.166652	0.302294
NR4A3	27.9293	0.00538933	0.983397	1
NRAS	411.993	-0.194677	0.304729	0.491064
NSD1	1393.28	-0.0164578	0.555217	0.738623
NTF3	20	0	1	1
NTHL1	762.433	0.151623	0.107565	0.209824
NTRK1	21.1246	-0.157842	0.343275	0.500378
NTRK2	20	0	1	1
NUMBL	632.91	-0.32651	0.0685458	0.158852
NUPR1	4396.9	-1.1867	0.0360553	0.0974828
OSM	23.8502	0.145345	0.699238	0.889274
PAK3	101.711	-0.00195149	0.990856	1
PAK7	20	0	1	1
PAX3	20	0	1	1
PAX5	32.3474	0.512895	0.158887	0.290695
PAX8	81.4069	-0.904066	0.000269667	0.00555989
PBRM1	2888.57	0.156751	0.00517744	0.0275878
PBX1	1410.05	-0.159101	0.00640376	0.031165
PBX3	604.308	0.117442	0.355307	0.511586
PCK1	20	0	1	1
PCNA	1374.58	0.732237	0.000312397	0.00571439
PDGFA	839.609	-0.684283	0.0182416	0.0594481
PDGFB	288.312	-0.473991	0.027967	0.0816635
PDGFC	751.788	-0.0052971	0.933901	1
PDGFD	349.886	0.151522	0.206466	0.358005
PDGFRA	122.729	-0.424548	0.0266613	0.0784789
PDGFRB	21.9131	0.263591	0.343173	0.500378
PGF	98.2681	0.411822	0.219658	0.373858
PHF6	1771.13	0.00273637	0.974546	1
PIK3CA	2362.22	0.0187254	0.393885	0.555089
PIK3CB	1343.4	0.237556	0.00330055	0.0204023
PIK3CD	114.003	-0.244761	0.351414	0.507985
PIK3CG	20	0	1	1
PIK3R1	141.79	0.141053	0.367474	0.524963
PIK3R2	2274.69	-0.166259	0.0160754	0.0552957
PIK3R3	5035.32	0.0602388	0.103618	0.204436
PIK3R5	30.2198	-0.584856	0.135089	0.252858
PIM1	2770.89	-1.22038	0.0308499	0.0866169
PITX2	20	0	1	1
PKMYT1	198.891	1.17241	0.00175509	0.0154363
PLA1A	494.671	0.0106759	0.904524	1
PLA2G10	230.711	0.559761	0.00148689	0.0138714
PLA2G2A	28.0738	-0.44655	0.145462	0.268828
PLA2G3	20	0	1	1
PLA2G4A	344.165	0.296777	0.0236866	0.0726522
PLA2G4C	100.594	-0.718803	0.0244454	0.0740464
PLA2G4E	28.9313	-0.0157743	0.955805	1
PLA2G4F	97.8158	0.604923	0.0509388	0.128518
PLA2G5	20	0	1	1
PLAT	79745.6	0.392498	0.00236778	0.0181945
PLAU	8444.62	0.264168	0.108921	0.211469
PLCB1	119.48	0.0729745	0.69415	0.888999
PLCB4	2621.11	-0.252014	0.0130781	0.0499846
PLCE1	604.45	-0.00124188	0.977924	1
PLCG2	135.812	0.293204	0.118745	0.226921
PLD1	1563.11	-0.295025	0.000155801	0.004945
PML	1511.69	-0.43453	0.0149303	0.0539313
POLB	1512.67	0.0987657	0.339973	0.500378
POLD1	275.336	0.369642	0.010001	0.0407861
POLD4	5333.59	-0.319898	0.10551	0.206494
POLE2	462.005	1.36547	1.81282e-05	0.0033084
POLR2D	2448.81	0.337645	0.00496832	0.0266682
POLR2H	5081.33	0.0136842	0.746524	0.937974
POLR2J	426.081	0.187175	0.00547252	0.0281334
PPARG	8837.23	-0.430706	0.00626914	0.0307146
PPARGC1A	25.2407	0.0420935	0.92937	1
PPP2CB	3514.58	-0.245269	0.0277546	0.081369
PPP2R1A	17327.5	-0.0597103	0.205715	0.357552
PPP2R2B	20	0	1	1
PPP2R2C	205.894	0.388948	0.0149973	0.0539313
PPP3CA	1459.82	-0.0811166	0.00975629	0.0400117
PPP3CB	2429.54	-0.24628	0.0402618	0.105724
PPP3CC	366.077	0.130497	0.0506761	0.12845
PPP3R1	7211.59	0.20556	0.000861996	0.0098688
PPP3R2	23.6638	0.0351219	0.918572	1
PRDM1	198.215	-0.839699	0.102808	0.203387
PRKAA2	1737.2	-0.305324	0.0037684	0.0218328
PRKACA	8011.14	0.21887	0.000737596	0.00928353
PRKACB	812.297	0.0667924	0.413517	0.577935
PRKACG	23.3492	0.44674	0.120723	0.2295
PRKAR1B	852.13	-0.493632	0.000649861	0.00878516
PRKAR2A	4663.55	0.447248	0.00086521	0.0098688
PRKAR2B	109.646	0.362191	0.0697016	0.160647
PRKCA	1187.26	0.0578966	0.295339	0.481245
PRKCB	20	0	1	1
PRKCG	20.8196	0.115889	0.34341	0.500378
PRKDC	3370.72	0.502335	0.00366494	0.0215759
PRKX	143.894	0.158435	0.352821	0.50901
PRL	20	0	1	1
PRLR	28.9186	-0.0330973	0.93701	1
PRMT8	20	0	1	1
PROM1	20	0	1	1
PTCH1	77.6754	-0.0772588	0.728128	0.919609
PTCRA	21.3444	-0.187719	0.343228	0.500378
PTEN	20.8441	0.119278	0.343393	0.500378
PTPN11	5068.73	0.20263	0.000235934	0.00538224
PTPN5	20	0	1	1
PTPRR	280.212	-1.03185	0.00393304	0.0224306
PTTG2	1845.29	0.750853	9.16798e-05	0.00478045
RAC1	10635.8	-0.194932	0.0337821	0.0933934
RAC2	2649.67	-0.0618963	0.414942	0.577935
RAC3	669.212	-0.525716	0.0377261	0.100478
RAD21	15175.3	0.109146	0.016009	0.0552957
RAD50	269.033	0.0742733	0.375054	0.534745
RAD51	165.128	1.38917	0.000313117	0.00571439
RAD52	572.833	-0.264555	0.0144503	0.0530085
RAF1	4837.73	0.115421	0.0105725	0.0424806
RASA4	1678.42	-0.209023	0.00793232	0.0348433
RASAL1	29.6175	-0.204077	0.629748	0.82239
RASGRF1	20	0	1	1
RASGRF2	20	0	1	1
RASGRP1	20	0	1	1
RASGRP2	20	0	1	1
RB1	1509.26	0.0841913	0.182411	0.322421
RBX1	6422.15	0.227716	0.00615806	0.0304991
RELA	3744.65	-0.350969	0.0169112	0.0566291
RELN	518.053	0.20294	0.296833	0.481865
RET	21.9258	-0.265256	0.343172	0.500378
RFC3	1127.65	1.00255	0.000295751	0.00568153
RFC4	1396.18	0.759251	0.000142691	0.004945
RHOA	7948.84	-0.186838	0.0720556	0.164377
RIN1	885.191	-0.207854	0.181861	0.322421
RNF43	156.386	-0.354803	0.0574573	0.141225
RPA3	20	0	1	1
RPS27A	199216	-0.226316	0.0375892	0.100478
RPS6KA5	976.835	-0.0115646	0.810905	1
RPS6KA6	1351.58	0.257155	0.00832186	0.0355261
RRAS2	1811.51	0.00343274	0.967427	1
RUNX1	1313.92	-0.258503	0.0225165	0.0702439
RUNX1T1	41.0412	-0.506097	0.0667719	0.156732
RXRG	20	0	1	1
SETBP1	248.281	-0.398964	5.40954e-05	0.0039609
SETD2	1672.3	-0.113696	0.0347869	0.0947553
SF3B1	8965.61	-0.152434	0.0346679	0.0947553
SFN	19266.5	-0.331756	0.0999772	0.201215
SFRP1	21.8472	-0.254895	0.343177	0.500378
SFRP2	21.4632	-0.203724	0.343211	0.500378
SFRP4	20	0	1	1
SGK2	40.9443	-1.25891	0.0137815	0.0515924
SHC1	5125.27	-0.2662	0.00933495	0.0390562
SHC2	121.282	-1.05196	0.0191931	0.0613242
SHC3	39.029	-0.116308	0.733408	0.924677
SHC4	2234.1	-0.367463	3.70206e-06	0.00135125
SIN3A	1534.1	-0.121771	0.115554	0.221403
SIRT4	192.058	0.27054	0.0989904	0.200731
SIX1	323.299	-0.203931	0.00412914	0.0233665
SKP1	24125.3	0.00498901	0.922847	1
SKP2	1262.54	0.395446	0.00101327	0.0107201
SMAD2	1711.68	-0.171732	0.0153968	0.0545036
SMAD3	4210.97	0.140834	0.0654097	0.154528
SMAD4	1821.06	-0.295566	0.044884	0.115112
SMAD9	2173.1	-0.289738	0.000147429	0.004945
SMARCA4	6432.54	0.205904	0.0136976	0.0515924
SMARCB1	1989.99	-0.0243326	0.760784	0.954248
SMC1A	1181.72	0.326106	0.000676185	0.00881455
SMC1B	20	0	1	1
SMC3	1722.67	0.433109	0.00188681	0.0160159
SMO	654.742	-0.322245	0.0263858	0.078438
SOCS1	164.038	0.375349	0.0860125	0.186872
SOCS2	1187.56	0.183503	0.00456714	0.0254505
SOCS3	858.966	0.200651	0.229098	0.387133
SOS1	2862.91	-0.14917	0.0119881	0.0467987
SOS2	2254.87	-0.341092	0.00854439	0.036264
SOST	20	0	1	1
SOX17	21.1246	-0.157842	0.343275	0.500378
SOX9	11720.9	-0.20469	0.000138034	0.004945
SP1	998.694	-0.0426383	0.641799	0.836631
SPOP	338.15	-0.0121632	0.821303	1
SPP1	20	0	1	1
SPRY1	2616.62	0.414999	0.000115056	0.004945
SPRY2	1805.3	-0.341712	0.00671276	0.0316149
SPRY4	8169.21	-0.0424265	0.665787	0.861746
SRSF2	4553.22	-0.0484408	0.503935	0.683778
SSX1	34.7346	0.395342	0.236894	0.397546
STAG2	4624.19	-0.0735571	0.101058	0.202269
STAT1	9014.99	0.0665055	0.769519	0.960255
STAT3	20	0	1	1
STAT4	339.858	-0.421172	0.223052	0.37867
STK11	1344.94	-0.240169	0.0053175	0.0277269
STMN1	5021.03	0.458689	0.00348769	0.0208689
SUV39H2	369.179	0.606193	0.007971	0.0348433
SYK	355.016	0.30529	0.0241647	0.0738086
TBL1XR1	9347.91	0.104448	0.00960707	0.0398475
TCF3	1515.55	-0.0151323	0.725359	0.917699
TCF7L1	554.791	-0.277533	0.00121952	0.0123614
TCL1B	20	0	1	1
TET2	1374.64	-0.276796	0.00339907	0.0205068
TFDP1	1691.52	0.287947	0.0650992	0.154294
TGFB1	4600.16	-0.138247	0.183705	0.323923
TGFB2	494.705	0.0490892	0.594915	0.781094
TGFB3	833.239	-0.0628739	0.425613	0.588442
TGFBR2	2259.3	0.445826	0.00253128	0.0184528
THBS1	3427.25	0.221582	0.12139	0.230167
THBS4	20	0	1	1
THEM4	1128.33	0.120501	0.0449409	0.115112
TIAM1	1348.89	-0.106364	0.0818095	0.180426
TLR2	152.541	-0.023879	0.923791	1
TLR4	33.1596	0.28434	0.391823	0.55325
TLX1	20	0	1	1
TMPRSS2	4531.02	-0.292905	0.0595784	0.144687
TNC	98.6268	0.240749	0.194401	0.341958
TNF	21.1309	0.158707	0.343273	0.500378
TNFAIP3	457.942	-0.742318	0.0639318	0.152517
TNFRSF10A	492.345	0.355112	0.00825337	0.035441
TNFRSF10B	1167.55	0.0220135	0.884734	1
TNFRSF10C	128.783	-0.480575	0.0033538	0.0204023
TNFRSF10D	23.2028	0.428604	0.101567	0.202269
TNFSF10	1233.42	-0.990375	0.00070996	0.00909247
TNN	23.376	0.0426039	0.893851	1
TNR	20	0	1	1
TP53	232.577	-0.304344	0.0664667	0.156518
TPO	20	0	1	1
TRAF7	3802.36	0.115554	0.173653	0.311466
TSC1	525.219	-0.101217	0.249933	0.416556
TSHR	20	0	1	1
TSLP	21.3444	-0.187719	0.343228	0.500378
TSPAN7	20	0	1	1
TTK	647.304	0.938713	0.000442531	0.00692442
U2AF1	10442.4	0.126556	0.0192373	0.0613242
UBB	23840.9	-0.00137719	0.98758	1
UBE2T	1210.32	0.991659	5.21211e-05	0.0039609
UTY	31.1376	0.0745679	0.848699	1
VEGFA	7631	-0.829093	0.046178	0.117867
VEGFC	4570.07	-0.11086	0.0711414	0.163312
VHL	5041.36	-0.224801	0.00669839	0.0316149
WEE1	2097.78	-0.469348	0.000445819	0.00692442
WHSC1	1344.42	0.077193	0.0830311	0.18254
WHSC1L1	2077.03	-0.137233	0.0173901	0.0575499
WIF1	25.1007	0.205208	0.520089	0.701218
WNT10A	20	0	1	1
WNT10B	86.7372	0.735969	0.00203023	0.0168417
WNT11	20	0	1	1
WNT16	20	0	1	1
WNT2	34.9579	-0.316482	0.180545	0.321457
WNT2B	71.5379	-1.42246	0.0615093	0.148191
WNT3	216.94	0.130136	0.414085	0.577935
WNT4	264.17	0.239695	0.286169	0.469446
WNT5A	2395.39	-0.485253	0.000244006	0.00539772
WNT5B	22.7268	-0.038663	0.882671	1
WNT6	21.1246	-0.157842	0.343275	0.500378
WNT7A	833.773	0.467729	0.000765899	0.00947638
WNT7B	1455.86	0.0136513	0.868204	1
WT1	138.047	0.459023	0.102609	0.203387
XPA	740.803	-0.0660354	0.218161	0.373843
XRCC4	776.301	0.640994	0.000821851	0.00967663
ZAK	342.878	0.399942	0.00656622	0.031329
ZBTB16	20	0	1	1
ZBTB32	20	0	1	1
ZIC2	20	0	1	1
