## Supplementary Table (ST) 2 for "Fucoidan exerts anti-cancer activity in a 3D prostate spheroid cell culture model"

### Sheet: LnCap_F vs LnCap
Supplementary Table 2. Differentially expressed genes between LNCaP cells treated with fucoidan and untreated LNCaP cells.
Symbol	Mean at baseline	Log 2 fold change	pvalue	padj
THBS1	427.247	1.69375	0.000452568	0.00767916
HPGD	37.3267	1.24445	0.0005132	0.00780648
ITGB8	27.2403	0.788514	0.000138912	0.00563364
NTRK2	95.533	0.745235	0.000662591	0.00839735
SHC2	322.913	0.639462	9.27337e-05	0.00427556
MAPK10	146.768	0.623893	0.0200916	0.0711985
SOST	27.5481	0.614612	0.0495388	0.136465
PRDM1	89.5753	0.613074	0.000529225	0.00780648
TMPRSS2	36441.1	0.542199	9.7911e-06	0.0014295
COL5A2	228.092	0.526847	0.000560839	0.00802769
DUSP10	302.87	0.521008	0.0016094	0.0133507
IRS1	269.987	0.509864	0.00628282	0.0305764
RAC3	1768.38	0.467015	0.000716038	0.0087118
COL4A6	62.238	0.463311	0.0719462	0.178642
SOCS2	1106.56	0.458953	0.000301418	0.00696743
COL27A1	36.5144	0.440425	0.00163232	0.0133887
PIK3CD	29.6168	0.439604	0.263099	0.489475
FGF22	37.1816	0.429404	0.00258995	0.0185359
HSPA6	81.3873	0.426448	0.0389334	0.115534
IL1RAP	389.929	0.425085	0.0068137	0.0322419
PPP3CC	617.087	0.409092	0.00374933	0.0218961
BMPR1B	1395.38	0.404727	0.00121218	0.0112012
GRIN1	22.9738	0.399981	0.0332902	0.101258
RASA4	512.308	0.397762	0.0014214	0.0123527
RUNX1T1	22.7913	0.376969	0.15437	0.321971
NGFR	30.1943	0.376035	0.399012	0.618426
COL11A2	22.7766	0.37511	0.0970161	0.221318
IL22RA1	37.3566	0.373784	0.0801651	0.19442
FGFR2	39.4387	0.355739	0.113563	0.251215
PPP3CB	1235.69	0.348049	0.00202161	0.0154367
IL11RA	180.422	0.345599	0.014501	0.0554227
BMP8A	119.094	0.342205	0.0202709	0.0714866
KLF4	1173.11	0.335746	0.00050452	0.00780648
IL5RA	24.3372	0.329912	0.0394863	0.11623
PRKCA	103.882	0.324074	0.0916509	0.213754
HSPA1A	58.4959	0.320266	0.214976	0.41535
CREBBP	100.401	0.309257	0.0684205	0.173783
SOCS1	115.119	0.306686	0.0685608	0.173783
APC	318.664	0.306126	0.00408735	0.0233107
MAPK8IP2	628.573	0.303002	0.00473092	0.0257729
MTOR	1801.16	0.294919	0.0011065	0.0109155
KAT2B	822.557	0.290078	0.00107346	0.0108837
JAG1	1112.49	0.289667	0.00135197	0.0118908
HES1	275.45	0.285799	0.0268826	0.0868333
PPP3R2	22.0685	0.283976	0.001229	0.0112146
ZBTB16	4374.71	0.280801	0.000225734	0.00659144
THBS4	76.7797	0.278373	0.138325	0.291841
RAC2	22.6966	0.261984	0.328389	0.564895
DDIT3	7809.02	0.261403	0.0277687	0.0885203
JUN	2159.96	0.260286	0.00529391	0.0274553
DDB2	2535.03	0.254188	0.00293168	0.0197948
IL20RA	49.7034	0.251345	0.300353	0.541376
IGFBP3	331.23	0.250725	0.0706291	0.176573
MECOM	95.6194	0.250504	0.0234112	0.0794891
STAT3	4605.59	0.248914	0.00444483	0.0246298
SGK2	55.4157	0.247828	0.105716	0.238244
GADD45A	2800.93	0.243261	0.00364224	0.0218767
HOXA10	224.958	0.241833	0.0587093	0.154165
CACNG6	23.1171	0.239838	0.238798	0.451612
BAX	4509.65	0.23272	0.00100644	0.0108837
CAPN2	1987.96	0.230729	0.00445361	0.0246298
LAMA1	30.7504	0.228921	0.282779	0.517366
TSLP	44.7275	0.22717	0.0308699	0.0967169
IDH1	5488.71	0.226354	0.00235261	0.0173475
PTPRR	943.516	0.226208	0.00875614	0.0392734
JAK2	4866.11	0.220409	0.00862488	0.0391066
PPARGC1A	22.0207	0.219406	0.28796	0.525527
FGFR4	162.694	0.219301	0.0423486	0.121233
MAPK3	3112.05	0.21882	0.00556913	0.0284298
PCNA	1889.95	0.218432	0.0366473	0.111006
POLD4	3776.41	0.216416	0.000527419	0.00780648
CACNA2D2	320.368	0.216029	0.00215618	0.0162269
LAMA5	1004.56	0.212066	0.0125995	0.0497171
MAP2K1	6800.59	0.211929	0.000170089	0.00591261
XPA	1825.49	0.210278	0.00295566	0.0197948
WNT10A	114.654	0.209856	0.094149	0.216128
PIK3R1	4715.6	0.209835	0.0131485	0.0510552
NR4A3	21.4818	0.206236	0.347526	0.564895
CAMK2B	791.018	0.203221	0.00755295	0.0348965
PLA2G4A	25.3514	0.199452	0.0411699	0.119228
DUSP6	40.9087	0.198452	0.252964	0.474713
APH1B	719.519	0.197839	0.0938825	0.216128
PRKAR2A	5110.44	0.195342	0.000337415	0.00696743
BCL2L1	1850.73	0.194373	0.0105646	0.0438189
SHC3	36.2069	0.188562	0.203604	0.399545
CDKN2D	377.358	0.184771	0.00507036	0.0266285
SMAD4	2428.59	0.184444	0.0109391	0.0448626
BAD	3357.89	0.182632	0.00374219	0.0218961
NFKBIA	3465.6	0.18138	0.0210181	0.0734124
FZD2	51.7184	0.18121	0.165585	0.3434
MAP3K14	626.353	0.18109	6.23121e-05	0.00375701
COL4A4	21.2884	0.180141	0.118439	0.258091
CASP8	856.578	0.177736	0.0316039	0.0981738
INHBB	256.352	0.177215	0.0218146	0.0751163
CNTFR	57.0302	0.173528	0.0482517	0.134295
MGMT	3991.04	0.17198	0.0263117	0.0865203
ERCC6	1230.76	0.170999	0.00830425	0.0378881
BMP5	21.2186	0.170658	0.347529	0.564895
COL4A5	4720.73	0.170007	0.0248679	0.0832732
RELN	477.768	0.156984	0.0695355	0.17563
TNFRSF10D	6599.53	0.156773	0.000702281	0.00868923
RPS6KA5	994.672	0.156558	0.000649962	0.00839735
SMAD2	2846.63	0.155277	0.00367441	0.0218767
DTX3	224.336	0.151692	0.0579981	0.153401
CALML6	61.5599	0.150781	0.482955	0.728423
DUSP8	582.809	0.149175	0.0264819	0.0866896
TNFAIP3	103.914	0.14587	0.0455064	0.127278
LAT	126.691	0.144493	0.173379	0.354038
NFKBIZ	137.353	0.142209	0.0742517	0.182504
SMARCB1	3313.25	0.141479	0.0763901	0.186504
PRLR	27.2088	0.141206	0.271132	0.501079
PIK3R2	3114.22	0.140178	0.115849	0.254082
CDH1	21721.8	0.13963	0.00326983	0.0207997
GNA11	4166.05	0.13627	0.00398405	0.0229004
BIRC7	37.0482	0.135351	0.748874	0.992156
TGFBR2	73.056	0.135253	0.482146	0.728423
WNT3	307.951	0.131315	0.00352577	0.0218119
AMER1	695.351	0.129379	0.0064231	0.0308175
EFNA5	2867.59	0.127597	0.0158402	0.0592991
EGF	264.9	0.127093	0.00928308	0.0399446
CACNG4	52.7562	0.122374	0.530304	0.780488
TNFRSF10C	865.635	0.120768	0.0650845	0.166708
CHUK	1163.24	0.118236	0.0566478	0.150923
AMH	73.2537	0.11631	0.090919	0.212727
ACVR2A	589.051	0.115859	0.0583886	0.153876
PAK3	59.1458	0.115315	0.649028	0.907644
BDNF	25.1745	0.111989	0.739027	0.982677
FIGF	56.5582	0.111715	0.0635784	0.164001
MAML2	20.7895	0.111713	0.347542	0.564895
IL15	23.855	0.111561	0.59504	0.848911
SFRP1	20.7328	0.103834	0.347546	0.564895
LEFTY1	22.4668	0.103136	0.666614	0.923066
SRSF2	3994.23	0.102418	0.0839824	0.202334
NBN	2403.94	0.0988818	0.00887664	0.0392734
VHL	6572.21	0.0980789	0.0245144	0.0828496
IL8	26.2148	0.0969827	0.627269	0.882286
BID	682.489	0.0963992	0.168134	0.345988
ALKBH3	1374.94	0.0954143	0.114052	0.251534
GNAQ	683.282	0.094601	0.0921945	0.214338
AXIN1	950.82	0.0927812	0.244041	0.459149
CASP3	2165.64	0.0927686	0.00115728	0.0111159
FOSL1	45.5831	0.0919817	0.599829	0.851111
FANCF	1427.66	0.0916207	0.0958876	0.219429
HNF1A	20.6356	0.090276	0.347554	0.564895
HDAC6	1623.37	0.0900466	0.124317	0.270093
RAC1	5798.94	0.0890945	0.037112	0.111824
CIC	511.973	0.0886808	0.233601	0.445244
DAXX	2810	0.0874251	0.00689602	0.0322419
PLA1A	62.7523	0.0868221	0.517093	0.770362
PRKX	313.026	0.0865053	0.222837	0.428082
IL1R1	262.049	0.0857185	0.356982	0.572741
HDAC10	1293.61	0.085511	0.395862	0.618426
FGF3	20.5927	0.0842597	0.347559	0.564895
TNN	20.5927	0.0842597	0.347559	0.564895
STAT1	2630.48	0.0831631	0.0109115	0.0448626
AR	16800.5	0.0814897	0.00620143	0.0303828
RELA	2148.64	0.0788764	0.10856	0.242352
DUSP4	885.798	0.0785268	0.213024	0.413585
MYD88	2220.21	0.0772443	0.0285598	0.0902541
ABL1	2218.89	0.0759761	0.179659	0.3633
PRKAR1B	515.582	0.0756239	0.324197	0.564895
RFC3	3665.42	0.0733731	0.085282	0.204313
PRKACA	5026.4	0.0730977	0.00814373	0.0373894
IGF1R	2394.98	0.0723122	0.0718951	0.178642
HSPA2	30.7817	0.070664	0.742412	0.985383
MPL	26.1539	0.0705153	0.809642	1
MYCN	20.4935	0.0703374	0.347577	0.564895
PLA2G5	20.4935	0.0703374	0.347577	0.564895
RBX1	11126.8	0.0697059	0.116055	0.254082
TFDP1	2554.81	0.0685145	0.000346215	0.00696743
IRAK2	288.329	0.0683039	0.111679	0.247799
MAPK12	536.763	0.0676649	0.466034	0.705819
GSK3B	2520.52	0.0676172	0.00368608	0.0218767
NF2	4430.18	0.066307	0.0538125	0.145493
ENDOG	4627.71	0.065777	0.177732	0.360401
RAD50	1398.54	0.0642597	0.176821	0.359552
TNFSF10	247.199	0.0636301	0.0425309	0.121279
SHC4	55.4543	0.0611229	0.636451	0.891764
CEBPA	1644.83	0.0605853	0.306077	0.54708
HRAS	1031	0.060259	0.137909	0.291806
RASGRF1	32.0254	0.0591761	0.36567	0.581566
C19orf40	486.767	0.0589831	0.396247	0.618426
DKK2	21.4705	0.0586572	0.701457	0.948266
LIFR	1017.14	0.0586072	0.259984	0.486637
IKBKG	1173.3	0.0578723	0.0684973	0.173783
BAIAP3	286.353	0.0564958	0.568173	0.819696
HDAC11	979.302	0.0547214	0.263512	0.489475
ATRX	3331.49	0.0545262	0.00978362	0.0409629
NUPR1	8283.98	0.0536909	0.422452	0.646519
AKT1	12919.6	0.053195	0.262223	0.489475
MAPK8	2856.7	0.0531365	0.124921	0.2706
CCNE1	1345.85	0.0527609	0.329477	0.564895
POLD1	241.278	0.0518269	0.735702	0.980041
JAK1	287.972	0.0514231	0.546515	0.79951
CCNB3	119.561	0.0513058	0.445185	0.678465
SOS1	934.689	0.0510246	0.392079	0.616848
FANCA	386.86	0.0504421	0.57311	0.825189
HGF	20.3341	0.0477978	0.347643	0.564895
ITGB3	20.3341	0.0477978	0.347643	0.564895
RIN1	20.3341	0.0477978	0.347643	0.564895
TIAM1	20.3341	0.0477978	0.347643	0.564895
NPM1	424.168	0.0476135	0.588204	0.843593
STK11	2003.26	0.0462892	0.40041	0.619278
PPP2CB	3607.98	0.0446779	0.00330516	0.0207997
CACNA2D1	21.5821	0.0437063	0.76475	1
EGFR	5172.7	0.0424893	0.182223	0.367466
CCNE2	820.635	0.0389685	0.633098	0.888772
NRAS	1113.24	0.0389241	0.360939	0.576343
DLL3	628.404	0.0376429	0.595401	0.848911
PIK3CB	1981.32	0.0373125	0.207827	0.405651
TNFRSF10B	2048.69	0.0324387	0.538556	0.78945
FEN1	2622.86	0.030079	0.359172	0.574991
POLR2H	4289.64	0.02988	0.319408	0.564895
CDK2	615.621	0.028993	0.597441	0.850159
GNG7	297.177	0.0275883	0.515063	0.768908
ID2	284.759	0.0269464	0.50154	0.751795
NFE2L2	2689.32	0.0261541	0.354336	0.572328
TSC1	611.904	0.0252505	0.690497	0.943687
ETV4	21.425	0.0248374	0.86188	1
CASP10	20.1697	0.0243782	0.347994	0.564895
FZD10	20.1697	0.0243782	0.347994	0.564895
RASGRF2	20.1697	0.0243782	0.347994	0.564895
EP300	3175.99	0.0243248	0.338803	0.564895
ATR	1873.51	0.0242203	0.397328	0.618426
E2F1	1546.7	0.0229411	0.667868	0.923066
CDKN1C	776.474	0.0215733	0.782404	1
U2AF1	8061.28	0.0208329	0.519564	0.772468
CCNA1	20.1392	0.0200158	0.348223	0.564895
CD14	20.1392	0.0200158	0.348223	0.564895
CEBPE	20.8584	0.0194227	0.815164	1
ETV7	23.7186	0.0183165	0.949398	1
IL11	48.3634	0.0168066	0.934891	1
IDH2	6147.76	0.0164344	0.301522	0.542145
UBB	34848.9	0.0163652	0.733188	0.978478
CDKN2B	74.2461	0.0161883	0.889852	1
MAPK9	3784.43	0.0159127	0.586947	0.843447
CREB3L4	1359.26	0.0156062	0.727349	0.972463
MAP2K2	5231.02	0.0151959	0.712072	0.959063
IBSP	20.5016	0.01317	0.799929	1
PPP3R1	3663.07	0.0109284	0.66373	0.921147
CYLD	1766.93	0.0102536	0.361596	0.576343
CDK4	5651.5	0.00716567	0.657092	0.915415
FGF11	31.868	0.00584363	0.981285	1
INHBA	20.9628	0.00501158	0.958656	1
ARNT2	954.274	0.00164746	0.980658	1
SP1	640.039	0.000360215	0.985119	1
ACVR1C	20	0	1	1
AKT3	20	0	1	1
ANGPT1	20	0	1	1
BCL2A1	20	0	1	1
BMP2	20	0	1	1
BMP4	20	0	1	1
CACNA1C	20	0	1	1
CACNA1E	20	0	1	1
CACNA2D3	20	0	1	1
CACNB4	20	0	1	1
CACNG1	20	0	1	1
CALML3	20	0	1	1
CALML5	20	0	1	1
CARD11	20	0	1	1
CASP12	20	0	1	1
CCND2	20	0	1	1
CCNO	20	0	1	1
CLCF1	20	0	1	1
COL11A1	20	0	1	1
COL4A3	20	0	1	1
COL6A6	20	0	1	1
COMP	20	0	1	1
CREB3L1	20	0	1	1
CREB3L3	20	0	1	1
CRLF2	20	0	1	1
CSF1R	20	0	1	1
CSF2	20	0	1	1
CSF3	20	0	1	1
CSF3R	20	0	1	1
CXXC4	20	0	1	1
DKK4	20	0	1	1
DLL4	20	0	1	1
DTX1	20	0	1	1
EYA1	20	0	1	1
FGF1	20	0	1	1
FGF10	20	0	1	1
FGF14	20	0	1	1
FGF16	20	0	1	1
FGF17	20	0	1	1
FGF18	20	0	1	1
FGF19	20	0	1	1
FGF20	20	0	1	1
FGF23	20	0	1	1
FGF4	20	0	1	1
FGF5	20	0	1	1
FGF6	20	0	1	1
FGF7	20	0	1	1
FGF8	20	0	1	1
FGF9	20	0	1	1
FLT1	20	0	1	1
FLT3	20	0	1	1
FST	20	0	1	1
GAS1	20	0	1	1
GATA1	20	0	1	1
GATA3	20	0	1	1
GDF6	20	0	1	1
GLI1	20	0	1	1
GRIA3	20	0	1	1
GRIN2A	20	0	1	1
GRIN2B	20	0	1	1
GZMB	20	0	1	1
HHIP	20	0	1	1
HIST1H3G	20	0	1	1
HMGA2	20	0	1	1
HOXA11	20	0	1	1
ID4	20	0	1	1
IFNA17	20	0	1	1
IFNA2	20	0	1	1
IFNA7	20	0	1	1
IFNG	20	0	1	1
IL12B	20	0	1	1
IL12RB2	20	0	1	1
IL13	20	0	1	1
IL19	20	0	1	1
IL1A	20	0	1	1
IL1R2	20	0	1	1
IL22RA2	20	0	1	1
IL23R	20	0	1	1
IL2RA	20	0	1	1
IL3RA	20	0	1	1
IL6	20	0	1	1
IL7	20	0	1	1
IL7R	20	0	1	1
IRAK3	20	0	1	1
ITGA8	20	0	1	1
ITGA9	20	0	1	1
KIT	20	0	1	1
LAMB3	20	0	1	1
LAMC2	20	0	1	1
LEFTY2	20	0	1	1
LEP	20	0	1	1
LRP2	20	0	1	1
MFNG	20	0	1	1
MMP3	20	0	1	1
MMP9	20	0	1	1
MPO	20	0	1	1
MSH2	20	0	1	1
NODAL	20	0	1	1
NOG	20	0	1	1
NPM2	20	0	1	1
NTRK1	20	0	1	1
PAK7	20	0	1	1
PAX3	20	0	1	1
PAX5	20	0	1	1
PAX8	20	0	1	1
PDGFRA	20	0	1	1
PDGFRB	20	0	1	1
PIK3CG	20	0	1	1
PITX2	20	0	1	1
PLA2G10	20	0	1	1
PLAU	20	0	1	1
PLCE1	20	0	1	1
PPP2R2B	20	0	1	1
PRKACG	20	0	1	1
PRKCB	20	0	1	1
PRL	20	0	1	1
PRMT8	20	0	1	1
PROM1	20	0	1	1
PTPN5	20	0	1	1
RASAL1	20	0	1	1
RASGRP2	20	0	1	1
RPA3	20	0	1	1
RUNX1	20	0	1	1
RXRG	20	0	1	1
SFRP2	20	0	1	1
SFRP4	20	0	1	1
SMC1B	20	0	1	1
SOX17	20	0	1	1
SPP1	20	0	1	1
SPRY4	20	0	1	1
SYK	20	0	1	1
TCL1B	20	0	1	1
TGFB2	20	0	1	1
TLR2	20	0	1	1
TLR4	20	0	1	1
TLX1	20	0	1	1
TNR	20	0	1	1
TPO	20	0	1	1
TSHR	20	0	1	1
UTY	20	0	1	1
VEGFC	20	0	1	1
WIF1	20	0	1	1
WNT11	20	0	1	1
WNT16	20	0	1	1
WNT5B	20	0	1	1
WNT6	20	0	1	1
ZBTB32	20	0	1	1
CCR7	20.6086	-0.00184902	0.969336	1
NTHL1	790.469	-0.00264917	0.969463	1
CHAD	20.2988	-0.00275983	0.928055	1
PIM1	421.799	-0.0037251	0.962444	1
SOCS3	22.62	-0.00406179	0.976721	1
MDM2	15270.5	-0.00408858	0.911866	1
RHOA	4882.73	-0.0042263	0.927569	1
CDK6	22.3104	-0.00439275	0.980604	1
COL3A1	20.0398	-0.00573643	0.355941	0.572328
IL24	20.0398	-0.00573643	0.355941	0.572328
PTCRA	20.0398	-0.00573643	0.355941	0.572328
H2AFX	3193.87	-0.0086711	0.918008	1
E2F5	2159.02	-0.00962749	0.548024	0.799698
AKT2	7046.59	-0.00985305	0.675704	0.927188
HES5	22.6469	-0.0102817	0.960476	1
PPP2R1A	13946.1	-0.0108559	0.621231	0.877174
TP53	9236.58	-0.01315	0.527579	0.779621
TET2	1873.14	-0.0143884	0.700071	0.948266
FUBP1	3587.89	-0.0153414	0.698604	0.948266
MSH6	1696.16	-0.0160859	0.668907	0.923066
TRAF7	3670.87	-0.0162268	0.775013	1
PDGFC	21.0944	-0.0176233	0.873099	1
RB1	2126.34	-0.0192105	0.548834	0.799698
B2M	19245.7	-0.0192655	0.651605	0.909507
FAS	324.103	-0.0196445	0.80691	1
TNFRSF10A	494.355	-0.0197314	0.673432	0.927188
SMC1A	1811.32	-0.0211923	0.530087	0.780488
COL1A2	20.1489	-0.0213977	0.348135	0.564895
JAK3	20.1489	-0.0213977	0.348135	0.564895
MAPK1	4183.02	-0.0220555	0.171693	0.352068
BNIP3	111025	-0.0224376	0.600441	0.851111
CACNA2D4	20.1585	-0.0227756	0.348063	0.564895
PLA2G4C	20.1585	-0.0227756	0.348063	0.564895
FGF12	24.3745	-0.0244281	0.933439	1
TNF	20.189	-0.0271341	0.205589	0.402358
PPP3CA	20592.5	-0.0276038	0.288692	0.52555
SMC3	4190.44	-0.0284463	0.383334	0.607015
LIG4	1138.09	-0.028572	0.525216	0.779284
CACNA1G	20.2031	-0.0291543	0.347851	0.564895
SOS2	858.314	-0.0292158	0.6045	0.855204
FLNA	6003.5	-0.0301517	0.168255	0.345988
NOTCH3	2745.27	-0.0305344	0.448059	0.681423
WNT7A	20.8158	-0.0307061	0.720045	0.964464
CCND3	1001.44	-0.0307139	0.675346	0.927188
SETD2	1502.13	-0.0319356	0.626653	0.882286
PBRM1	5666.52	-0.0327433	0.534848	0.785591
KMT2D	757.339	-0.0338548	0.594719	0.848911
POLR2J	280.011	-0.0338891	0.766214	1
IL20RB	37.2242	-0.0345239	0.886555	1
SIX1	49.984	-0.0363503	0.832092	1
XRCC4	572.548	-0.0378743	0.554433	0.804645
GRB2	5425.02	-0.039349	0.162375	0.337703
MAP2K4	2178.42	-0.0396664	0.00292653	0.0197948
SMO	346.144	-0.0399336	0.370811	0.588461
PTPN11	4561.6	-0.0402086	0.0483831	0.134295
CTNNB1	17937.1	-0.0408267	0.0902326	0.2118
LFNG	57.1734	-0.0409117	0.771916	1
MEN1	1912.93	-0.0416567	0.20165	0.398928
MLLT4	2093.62	-0.0421658	0.186987	0.373974
GTF2H3	3989.09	-0.042185	0.397908	0.618426
NGF	21.3124	-0.0427084	0.751545	0.993892
BRAF	3017.46	-0.0446127	0.281483	0.516287
IL2RB	20.3156	-0.0451783	0.347658	0.564895
PDGFD	20.3156	-0.0451783	0.347658	0.564895
PBX3	219.81	-0.0503708	0.55103	0.801298
CBL	418.083	-0.0507974	0.407265	0.627222
ARID1A	1235.22	-0.0526151	0.500906	0.751795
FZD9	111.991	-0.0560348	0.69492	0.946439
PLA2G4E	28.7169	-0.0564553	0.718893	0.964464
BAP1	2863.24	-0.0567792	0.0865456	0.204814
MED12	1251.33	-0.0576339	0.279078	0.513166
HDAC4	407.76	-0.0576811	0.343353	0.564895
GNAS	18683.2	-0.0591303	0.0820591	0.198355
NASP	483.616	-0.0610481	0.297789	0.53942
SIRT4	81.3462	-0.0616893	0.704747	0.950953
SPOP	269.401	-0.0617766	0.0251609	0.0834883
ASXL1	1983.38	-0.061847	0.149639	0.312998
LIF	672.224	-0.0641298	0.484227	0.728836
BRIP1	803.178	-0.0645361	0.390002	0.616236
JAG2	6455.8	-0.0650405	0.052928	0.143634
DTX4	50.895	-0.0656332	0.328057	0.564895
CD40	20.4669	-0.0665836	0.347583	0.564895
TNC	20.4669	-0.0665836	0.347583	0.564895
FZD3	1235.91	-0.066732	0.131972	0.282276
SKP1	33454.9	-0.0680296	0.0447165	0.12555
DUSP2	151.566	-0.0706668	0.421045	0.645721
MAP2K6	354.267	-0.0708606	0.00150883	0.0128075
CBLC	131.162	-0.0709848	0.691606	0.943687
PIK3R5	47.2876	-0.0712156	0.690209	0.943687
CUL1	4428.53	-0.072714	0.0270654	0.0870387
IL1B	20.5127	-0.0730304	0.347572	0.564895
PCK1	20.5127	-0.0730304	0.347572	0.564895
NSD1	2174.86	-0.0740089	0.0865711	0.204814
WNT7B	601.826	-0.0744839	0.303769	0.544844
BCL2	217.219	-0.0769859	0.403671	0.623002
KMT2C	3157.04	-0.0771629	0.0431717	0.122152
CHEK2	762.753	-0.0771641	0.426531	0.651396
CDC14B	318.543	-0.078095	0.21638	0.416774
HMGA1	1876.57	-0.081384	0.331923	0.564895
NCOR1	6724.08	-0.0829935	0.00562344	0.0285009
HOXA9	28.5867	-0.0845006	0.713448	0.959148
ALKBH2	1025.46	-0.0846161	0.0626102	0.162076
KDM5C	1838.77	-0.0846499	0.184753	0.370522
CDKN1A	15115	-0.0849892	0.13094	0.282276
KDM6A	11276.8	-0.0855115	0.0273092	0.0874373
DKK1	20.6027	-0.0856702	0.347558	0.564895
SMAD9	1158.18	-0.0874098	0.398528	0.618426
PML	673.474	-0.0893352	0.210283	0.409351
ITGB6	22.6091	-0.090434	0.701185	0.948266
STAG2	3988.43	-0.091563	0.0146536	0.0554256
ERCC2	362.705	-0.0918603	0.275158	0.507237
PIK3CA	557.898	-0.093329	0.184726	0.370522
SETBP1	2657.21	-0.0952179	0.0430678	0.122152
MAPK8IP1	120.833	-0.0969945	0.562675	0.813372
RASGRP1	72.5412	-0.101165	0.464532	0.705006
RAF1	3912.65	-0.1033	0.0130465	0.0509304
FANCL	524.286	-0.10359	0.234772	0.446312
PPP2R2C	1652.54	-0.106728	0.0589445	0.154228
NKD1	141.3	-0.107226	0.318238	0.564895
SUV39H2	1164.41	-0.107392	1.8453e-05	0.00192438
FGF2	23.0643	-0.107837	0.661458	0.919741
GHR	428.438	-0.108311	0.0698946	0.17563
GPC4	428.531	-0.111176	0.108266	0.242352
STAT4	20.7991	-0.113046	0.347542	0.564895
FZD8	68.6458	-0.113404	0.395097	0.618426
SIN3A	1792.08	-0.11377	0.0121313	0.0486324
MDC1	1674.78	-0.11513	7.11362e-06	0.00129824
PBX1	861.877	-0.115347	0.0121205	0.0486324
WNT2	20.8221	-0.11623	0.215071	0.41535
ARID1B	1355.01	-0.11634	0.00950423	0.0403475
FOXL2	23.2488	-0.117584	0.558773	0.809334
HDAC5	384.052	-0.117937	0.0940502	0.216128
MCM7	6683.38	-0.122409	0.0380105	0.113256
PRKCG	21.2232	-0.122529	0.327679	0.564895
ACVR1B	1358.16	-0.125983	0.14227	0.2993
CACNA1H	441.673	-0.128664	0.104996	0.238033
MCM2	2075.14	-0.128834	0.0925383	0.214454
PKMYT1	455.816	-0.129551	0.0560189	0.149794
TCF3	2680.81	-0.131079	0.000921327	0.0103472
PTEN	6515.75	-0.132104	0.00174218	0.0139757
VEGFA	30783.7	-0.133575	0.173624	0.354038
RNF43	163.778	-0.134132	0.200891	0.398928
CCND1	10793.9	-0.136149	0.0329714	0.100708
TSPAN7	103.715	-0.138836	0.269953	0.500166
CASP7	1005.73	-0.139125	0.0321314	0.0992654
MAPT	771.735	-0.14199	0.00900898	0.0393806
ITGA6	1482.62	-0.144175	0.0418209	0.120194
TGFB1	44.3672	-0.144262	0.131261	0.282276
FUT8	1014.61	-0.14504	0.0372237	0.111824
POLB	1502.67	-0.145282	0.0232788	0.0794091
H3F3C	28664.8	-0.146504	0.0146487	0.0554256
IL10	21.0447	-0.146907	0.242566	0.457553
IL6R	351.846	-0.147048	0.147702	0.309835
MCM5	624.979	-0.147476	0.0182248	0.0665204
DNMT1	3039.26	-0.14759	0.0196454	0.0699566
GADD45B	517.176	-0.148067	0.390928	0.616365
SF3B1	6401.99	-0.148613	0.00319373	0.0207997
RPS27A	133865	-0.149289	0.00438539	0.0246256
LAMB4	21.0833	-0.152202	0.104284	0.237156
PRKACB	22068.8	-0.153253	0.00363904	0.0218767
RAD52	897.459	-0.153895	0.0551674	0.148059
PLA2G4F	263.436	-0.15602	0.137804	0.291806
PRKDC	7530.25	-0.157795	0.000258164	0.00696743
MCM4	4006.68	-0.158543	0.0409543	0.11911
HELLS	1869.16	-0.159174	0.00540133	0.0277674
OSM	21.1406	-0.160038	0.10721	0.24081
PTCH1	912.692	-0.16075	0.0214834	0.0746804
SMAD3	645.681	-0.16219	0.00105269	0.0108837
POLR2D	2764.55	-0.164461	0.00022491	0.00659144
SKP2	2537.55	-0.164692	0.000436925	0.00765798
ZAK	167.819	-0.165447	0.306515	0.54708
PDGFA	200.907	-0.167513	0.0188347	0.0684047
WHSC1L1	3419.38	-0.169247	0.00319886	0.0207997
CDC7	1722.22	-0.169445	0.00327648	0.0207997
THEM4	3294.31	-0.169889	6.69056e-05	0.00375701
CREB5	47.1534	-0.17179	0.132245	0.282276
RRAS2	1515.15	-0.173151	0.0251533	0.0834883
WHSC1	2922.97	-0.173383	0.000219737	0.00659144
RAD21	9682.43	-0.176342	0.00165964	0.0134615
MAP3K12	692.003	-0.176799	0.111544	0.247799
TGFB3	38.515	-0.178532	0.527473	0.779621
PPARG	130.395	-0.17905	0.133873	0.284919
MAP3K1	925.17	-0.179091	0.016216	0.0603963
SPRY2	54.929	-0.17999	0.189802	0.378567
NF1	3848.4	-0.180339	0.000905515	0.0103285
NOTCH1	503.588	-0.180841	0.049231	0.136131
ERBB2	5068.5	-0.1809	0.000311301	0.00696743
IKBKB	401.162	-0.181789	0.0700114	0.17563
MLH1	3613.8	-0.184081	0.00274308	0.0193689
TBL1XR1	37173.3	-0.184284	0.00184006	0.0145158
PHF6	1923	-0.184488	0.00120544	0.0112012
CHEK1	1435.04	-0.184566	0.00918335	0.0399038
ITGA7	42.7333	-0.185921	0.203501	0.399545
RET	90.3631	-0.186069	0.0862081	0.204814
FBXW7	452.347	-0.186233	0.0155566	0.0585378
CDKN2C	1123.94	-0.186414	0.0205662	0.0721794
MUTYH	411.113	-0.189039	0.0223647	0.076649
PIK3R3	6288.76	-0.190435	0.00950654	0.0403475
WT1	23.4271	-0.191889	0.20282	0.399545
EFNA3	4076.3	-0.191956	2.44673e-06	0.000893058
H3F3A	45999.3	-0.192357	0.00488213	0.0261589
WNT4	35.6649	-0.193156	0.505326	0.755918
FANCC	1426.24	-0.194406	0.00436425	0.0246256
UBE2T	4419.04	-0.194546	0.00596998	0.0296468
RPS6KA6	1101.81	-0.196197	0.00974132	0.0409629
PRKAA2	1002.63	-0.1972	0.0248538	0.0832732
EPOR	633.536	-0.199973	0.116251	0.254082
HDAC2	12539.1	-0.202419	0.00502124	0.0265616
MAD2L2	2387.1	-0.206404	0.000623382	0.00839735
FANCB	247.83	-0.208005	0.0216323	0.0748415
MNAT1	1237.04	-0.212779	0.00317715	0.0207997
IL23A	109.818	-0.213363	0.0440271	0.124092
SHC1	5755.58	-0.214804	4.44746e-05	0.00300815
FOXO4	459.52	-0.215211	0.0393545	0.11623
CDC25A	719.489	-0.216009	0.000440596	0.00765798
CACNA1D	141.469	-0.219623	0.232251	0.44383
ARID2	2026.72	-0.219894	0.00454511	0.0249468
HHEX	38.8545	-0.220555	0.414286	0.636692
EZH2	1661.81	-0.221044	0.00893066	0.0392734
RAD51	309.293	-0.225628	0.079387	0.193175
CDKN2A	186.382	-0.22686	0.0397457	0.116524
BMP7	23.0717	-0.227397	0.0727759	0.17967
NUMBL	766.578	-0.228516	0.00693423	0.0322419
FANCE	521.115	-0.229307	0.0193615	0.0692837
MAP3K13	625.292	-0.229788	0.131859	0.282276
CASP9	195.315	-0.230345	0.201551	0.398928
SMARCA4	5836.27	-0.23035	0.000462854	0.00767916
MYC	8526.62	-0.232916	0.00228506	0.0170214
TCF7L1	26.0879	-0.234141	0.0625001	0.162076
DNMT3A	1918.41	-0.23598	0.00109166	0.0109155
SFN	43.6011	-0.236316	0.290573	0.527658
NFKB1	703.821	-0.241948	0.0191829	0.0692837
RFC4	2560.77	-0.244387	0.0134081	0.0517672
GADD45G	481.674	-0.248658	0.00340195	0.0212258
ITGA3	272.539	-0.252083	0.00616207	0.0303828
ETS2	568.491	-0.25245	0.0322273	0.0992654
GNG12	3502.72	-0.254287	0.000897386	0.0103285
COL24A1	34.4658	-0.256164	0.298908	0.540107
ALK	23.1745	-0.256551	0.064947	0.166708
PGF	22.553	-0.257599	0.166741	0.344819
MLF1	2043.37	-0.259963	0.00290094	0.0197948
FANCG	659.06	-0.260696	0.0121914	0.0486324
HDAC1	8910.54	-0.262414	2.26403e-05	0.00206592
PRKAR2B	1125.82	-0.26781	0.00930217	0.0399446
ITGB4	129.535	-0.268371	0.0404957	0.118248
PLCG2	22.7133	-0.271481	0.0512404	0.140096
FZD7	125.858	-0.27417	0.0266531	0.0866916
COL1A1	119.813	-0.281976	0.0853638	0.204313
EIF4EBP1	6646.5	-0.291443	0.000106673	0.00458067
CDKN1B	358.446	-0.293114	0.00103725	0.0108837
MLLT3	311.219	-0.293653	0.0280251	0.0889491
EFNA1	2065.77	-0.295399	0.00641291	0.0308175
ITGB7	66.8326	-0.296563	0.0899545	0.2118
NFATC1	130.347	-0.296812	0.0379794	0.113256
NOS3	270.461	-0.299285	0.00885713	0.0392734
PDGFB	140.124	-0.29971	0.0570333	0.151397
WEE1	3819.63	-0.301344	0.000409039	0.00765798
BRCA2	735.597	-0.304596	0.00482579	0.026095
CD19	22.2308	-0.305124	0.224863	0.430839
HSPB1	3872.6	-0.312223	0.0256436	0.0847052
CDC25C	600.392	-0.312923	0.000301434	0.00696743
AXIN2	189.424	-0.314244	0.02672	0.0866916
FGF13	124.494	-0.316719	0.00891905	0.0392734
NOTCH2	1187.87	-0.317758	0.00104614	0.0108837
CDC6	2924.13	-0.319932	0.00203003	0.0154367
POLE2	335.468	-0.322428	0.00566114	0.0285009
HSP90B1	13216.4	-0.336496	0.00019395	0.00643562
FGF21	22.8585	-0.336708	0.00328524	0.0207997
BCOR	2135.47	-0.344829	0.00053469	0.00780648
KITLG	425.369	-0.348576	0.000421513	0.00765798
ATM	566.941	-0.348914	0.00184927	0.0145158
CACNB2	189.347	-0.357213	0.0312299	0.0974265
KRAS	2446.49	-0.362004	0.000426779	0.00765798
ZIC2	1487.59	-0.373628	9.31514e-05	0.00427556
MAP3K8	276.617	-0.375342	0.00589241	0.0294621
GNG4	444.481	-0.378214	0.00084455	0.0099439
BRCA1	1445.45	-0.384447	0.000642649	0.00839735
FASLG	30.961	-0.392375	0.0413216	0.119228
MAP3K5	188.726	-0.392776	0.00114695	0.0111159
PLCB4	3443.24	-0.394777	0.000620277	0.00839735
DDIT4	9307.23	-0.402375	0.0127873	0.0501868
COL2A1	116.832	-0.415178	0.0606645	0.158161
WNT2B	26.2777	-0.428626	0.105741	0.238244
CDC25B	840.268	-0.435157	0.000160126	0.00584461
CACNB3	349.922	-0.436389	0.00290017	0.0197948
WNT5A	473.122	-0.439258	0.00275941	0.0193689
PLD1	23.3619	-0.448312	0.0501214	0.137551
FLNC	26.425	-0.455778	0.0728523	0.17967
LAMC3	26.5748	-0.471773	0.0124563	0.0494192
IGF1	52.8479	-0.471995	0.0866953	0.204814
CCNA2	2839.37	-0.486519	0.000521965	0.00780648
PLCB1	153.505	-0.491498	0.00645901	0.0308175
BMP6	211.843	-0.50269	0.00981988	0.0409629
HIST1H3H	31564.7	-0.503459	0.000285155	0.00696743
TTK	853.494	-0.503466	0.000312522	0.00696743
PLA2G3	27.145	-0.503653	0.238741	0.451612
MYB	118	-0.509404	0.000581853	0.00816833
NTF3	38.3019	-0.520581	0.051937	0.14147
ITGA2	211.299	-0.530778	0.00157584	0.0132226
CCNB1	8946.27	-0.531522	3.33873e-05	0.00270808
STMN1	6004.3	-0.538577	0.000153523	0.00584461
EFNA2	43.7516	-0.543946	0.0167265	0.0619813
HIST1H3B	36857.3	-0.550905	0.00250649	0.0181162
ETV1	6144.07	-0.552606	0.00025442	0.00696743
EPO	27.8455	-0.569215	0.0193213	0.0692837
GNGT1	42.4437	-0.579404	0.0179981	0.0660231
FGFR3	51.6378	-0.581157	0.0174153	0.0642079
IL3	29.4038	-0.584157	0.0328685	0.100708
SSX1	30.5973	-0.584595	0.0134736	0.0517672
LTBP1	66.6642	-0.590416	0.029353	0.0923609
PTTG2	2927.5	-0.605554	0.000353144	0.00696743
NR4A1	277.938	-0.608431	0.0019615	0.0152329
WNT10B	240.18	-0.612634	0.0038926	0.0225524
FGFR1	423.32	-0.616047	0.000815295	0.00975681
LAMA3	901.445	-0.647545	0.000348334	0.00696743
LEF1	55.8196	-0.649273	0.0120343	0.0486324
DLL1	200.871	-0.65463	0.00132055	0.0117561
BIRC3	45.873	-0.655047	0.0551376	0.148059
COL5A1	46.5688	-0.668232	0.0116886	0.0476688
GATA2	1985.47	-0.687357	4.53283e-05	0.00300815
LEPR	42.5492	-0.687409	0.0755936	0.185179
IL13RA2	29.0957	-0.690532	0.00490927	0.0261589
PLAT	30.2112	-0.737354	0.00530301	0.0274553
CDC14A	527.357	-0.745685	0.00150727	0.0128075
DUSP5	338.74	-0.831767	1.62482e-05	0.00192438
FN1	5277.1	-0.854238	1.50145e-07	0.000109606
EPHA2	128.841	-0.856654	0.00120711	0.0112012
PLA2G2A	596.936	-0.875839	9.3711e-05	0.00427556
MET	35.9134	-0.883659	0.00102599	0.0108837
IL12A	47.1146	-0.906723	0.00687802	0.0322419
MMP7	147.183	-0.980009	0.000323141	0.00696743
GLI3	70.0736	-0.980473	0.00244014	0.017813
ID1	68.293	-0.990873	0.00355953	0.0218358
BAMBI	870.548	-1.03138	4.20217e-06	0.00102253
SOX9	115.138	-1.19137	0.00127314	0.011474
FOS	330.907	-1.46218	0.0010632	0.0108837
SPRY1	457.224	-1.46356	0.000667187	0.00839735
