## Supplementary Table (ST) 3 for "Fucoidan exerts anti-cancer activity in a 3D prostate spheroid cell culture model"

### Sheet: normalised on miRNA_CV below 40
Supplementary Table 3. Differentially expressed miRNA between fucoidan-treated LNCaP cells and untreated cells.
Symbol	GeneID	Log2 fold change	pvalue	padj
hsa-let-7a-5p	MIMAT0000062	-0.232252	0.155273	0.737546
hsa-let-7b-5p	MIMAT0000063	-0.160916	0.438144	0.982995
hsa-let-7c-5p	MIMAT0000064	-0.0949758	0.0747602	0.531327
hsa-let-7d-5p	MIMAT0000065	-0.240995	0.222855	0.85427
hsa-let-7e-5p	MIMAT0000066	0.00365896	0.961989	1
hsa-let-7f-5p	MIMAT0000067	-0.633019	0.0557841	0.463705
hsa-let-7g-5p	MIMAT0000414	-0.0725283	0.0730075	0.527703
hsa-let-7i-5p	MIMAT0000415	-0.240701	0.359676	0.864521
hsa-miR-1-3p	MIMAT0000416	0	1	1
hsa-miR-1-5p	MIMAT0031892	0	1	1
hsa-miR-100-5p	MIMAT0000098	-0.291283	0.0734022	0.527703
hsa-miR-101-3p	MIMAT0000099	-0.0738559	0.353697	0.85427
hsa-miR-103a-3p	MIMAT0000101	0.270167	0.278911	0.85427
hsa-miR-105-5p	MIMAT0000102	-0.713405	0.124231	0.652213
hsa-miR-106a-5p+hsa-miR-17-5p	NA	-0.740925	0.0207169	0.229613
hsa-miR-106b-5p	MIMAT0000680	0.00921618	0.922845	1
hsa-miR-107	MIMAT0000104	-0.162556	0.0593885	0.480167
hsa-miR-10a-5p	MIMAT0000253	0.0195559	0.841109	1
hsa-miR-10b-5p	MIMAT0000254	-0.345142	0.0143001	0.187073
hsa-miR-1178-3p	MIMAT0005823	0	1	1
hsa-miR-1180-3p	MIMAT0005825	-0.0500608	0.742901	1
hsa-miR-1183	MIMAT0005828	0.298207	0.346089	0.85427
hsa-miR-1185-1-3p	MIMAT0022838	0	1	1
hsa-miR-1185-2-3p	MIMAT0022713	0.306256	0.353695	0.85427
hsa-miR-1185-5p	MIMAT0005798	-0.327827	0.195299	0.842423
hsa-miR-1193	MIMAT0015049	0.184923	0.281466	0.85427
hsa-miR-1197	MIMAT0005955	0.306256	0.353695	0.85427
hsa-miR-1200	MIMAT0005863	0	1	1
hsa-miR-1202	MIMAT0005865	0	1	1
hsa-miR-1203	MIMAT0005866	0.225143	0.172595	0.787035
hsa-miR-1204	MIMAT0005868	0	1	1
hsa-miR-1205	MIMAT0005869	0	1	1
hsa-miR-1206	MIMAT0005870	-0.346002	0.114422	0.643954
hsa-miR-122-5p	MIMAT0000421	-0.433372	0.217521	0.85427
hsa-miR-1224-3p	MIMAT0005459	0	1	1
hsa-miR-1224-5p	MIMAT0005458	0	1	1
hsa-miR-1226-3p	MIMAT0005577	0	1	1
hsa-miR-1228-3p	MIMAT0005583	0.2078	0.353695	0.85427
hsa-miR-1233-3p	MIMAT0005588	0	1	1
hsa-miR-1234-3p	MIMAT0005589	0.94793	0.0155593	0.194005
hsa-miR-1236-3p	MIMAT0005591	0.329243	0.0689584	0.521422
hsa-miR-124-3p	MIMAT0000422	0	1	1
hsa-miR-1244	MIMAT0005896	0	1	1
hsa-miR-1245a	MIMAT0005897	0	1	1
hsa-miR-1245b-3p	MIMAT0019951	0	1	1
hsa-miR-1245b-5p	MIMAT0019950	-1.08445	0.00130089	0.0610651
hsa-miR-1246	MIMAT0005898	1.79681	1.33297e-05	0.0106371
hsa-miR-1247-5p	MIMAT0005899	-0.371795	0.105813	0.625473
hsa-miR-1248	MIMAT0005900	0	1	1
hsa-miR-1249-3p	MIMAT0005901	0	1	1
hsa-miR-1249-5p	MIMAT0032029	0	1	1
hsa-miR-1250-5p	MIMAT0005902	-0.00502311	0.35434	0.85427
hsa-miR-1252-5p	MIMAT0005944	0	1	1
hsa-miR-1253	MIMAT0005904	0.480432	0.0790242	0.548359
hsa-miR-1254	NA	0	1	1
hsa-miR-1255a	MIMAT0005906	0.433358	0.0996917	0.621991
hsa-miR-1255b-5p	MIMAT0005945	0.132053	0.353695	0.85427
hsa-miR-1257	MIMAT0005908	0.261404	0.181613	0.809649
hsa-miR-1258	MIMAT0005909	-0.111182	0.402265	0.934996
hsa-miR-125a-3p	MIMAT0004602	-0.179069	0.124003	0.652213
hsa-miR-125a-5p	MIMAT0000443	-0.342605	0.000333399	0.0610651
hsa-miR-125b-5p	MIMAT0000423	0.0701246	0.397534	0.92758
hsa-miR-126-3p	MIMAT0000445	0.0258318	0.89104	1
hsa-miR-1260a	MIMAT0005911	0.412291	0.0507651	0.430964
hsa-miR-1260b	MIMAT0015041	-0.320876	0.307231	0.85427
hsa-miR-1261	MIMAT0005913	0	1	1
hsa-miR-1262	MIMAT0005914	0.331474	0.319482	0.85427
hsa-miR-1264	MIMAT0005791	0.0764813	0.606807	1
hsa-miR-1266-5p	MIMAT0005920	0	1	1
hsa-miR-1268a	MIMAT0005922	0.275712	0.143965	0.718024
hsa-miR-1268b	MIMAT0018925	0.396459	0.29384	0.85427
hsa-miR-1269a	MIMAT0005923	0.0481719	0.640073	1
hsa-miR-1269b	MIMAT0019059	0.132053	0.353695	0.85427
hsa-miR-127-3p	MIMAT0000446	0.125193	0.474535	1
hsa-miR-127-5p	MIMAT0004604	0	1	1
hsa-miR-1270	MIMAT0005924	0	1	1
hsa-miR-1271-3p	MIMAT0022712	0	1	1
hsa-miR-1271-5p	MIMAT0005796	0	1	1
hsa-miR-1272	MIMAT0005925	-0.0660733	0.288136	0.85427
hsa-miR-1273c	MIMAT0015017	0	1	1
hsa-miR-1275	MIMAT0005929	0	1	1
hsa-miR-1276	MIMAT0005930	-0.794151	0.283819	0.85427
hsa-miR-1277-3p	MIMAT0005933	0	1	1
hsa-miR-1278	MIMAT0005936	0	1	1
hsa-miR-1279	MIMAT0005937	-1.49575	0.00309044	0.0913397
hsa-miR-128-1-5p	MIMAT0026477	0	1	1
hsa-miR-128-2-5p	MIMAT0031095	0	1	1
hsa-miR-128-3p	MIMAT0000424	-0.146741	0.110814	0.640792
hsa-miR-1281	MIMAT0005939	-0.454066	0.109354	0.636967
hsa-miR-1283	MIMAT0005799	0.180009	0.353695	0.85427
hsa-miR-1285-3p	MIMAT0005876	0	1	1
hsa-miR-1285-5p	MIMAT0022719	0.543945	0.0244226	0.256438
hsa-miR-1286	MIMAT0005877	0.0678381	0.353698	0.85427
hsa-miR-1287-3p	MIMAT0026738	-0.0949245	0.51548	1
hsa-miR-1287-5p	MIMAT0005878	-0.00389796	0.990107	1
hsa-miR-1288-3p	MIMAT0005942	0	1	1
hsa-miR-1289	MIMAT0005879	0	1	1
hsa-miR-129-2-3p	MIMAT0004605	0	1	1
hsa-miR-129-5p	MIMAT0000242	0	1	1
hsa-miR-1290	MIMAT0005880	-0.00738065	0.967793	1
hsa-miR-1291	MIMAT0005881	0	1	1
hsa-miR-1293	MIMAT0005883	0.2078	0.353695	0.85427
hsa-miR-1295a	MIMAT0005885	0.481453	0.199784	0.852555
hsa-miR-1296-3p	MIMAT0026637	0.475563	0.136231	0.705924
hsa-miR-1296-5p	MIMAT0005794	0	1	1
hsa-miR-1297	MIMAT0005886	-0.465097	0.333484	0.85427
hsa-miR-1298-5p	MIMAT0005800	0.0633721	0.768005	1
hsa-miR-1299	MIMAT0005887	0	1	1
hsa-miR-1301-3p	MIMAT0005797	0	1	1
hsa-miR-1302	MIMAT0005890	0.261257	0.270751	0.85427
hsa-miR-1303	MIMAT0005891	0.090276	0.353696	0.85427
hsa-miR-1304-3p	MIMAT0022720	0	1	1
hsa-miR-1304-5p	MIMAT0005892	0.192341	0.566082	1
hsa-miR-1305	MIMAT0005893	0.496435	0.208393	0.85427
hsa-miR-1306-3p	MIMAT0005950	0	1	1
hsa-miR-1306-5p	MIMAT0022726	-0.80716	0.0107099	0.16408
hsa-miR-1307-3p	MIMAT0005951	-0.0677164	0.49209	1
hsa-miR-1307-5p	MIMAT0022727	-0.0596247	0.353699	0.85427
hsa-miR-130a-3p	MIMAT0000425	-0.288637	0.123859	0.652213
hsa-miR-130b-3p	MIMAT0000691	-0.0448974	0.760063	1
hsa-miR-132-3p	MIMAT0000426	-0.194701	0.0409783	0.37112
hsa-miR-1322	MIMAT0005953	-0.042104	0.353704	0.85427
hsa-miR-1323	MIMAT0005795	-1.18791	0.0176028	0.209658
hsa-miR-133a-3p	MIMAT0000427	-0.031562	0.9025	1
hsa-miR-133a-5p	MIMAT0026478	0.090276	0.353696	0.85427
hsa-miR-133b	MIMAT0000770	0	1	1
hsa-miR-134-3p	MIMAT0026481	0.313498	0.390953	0.91759
hsa-miR-134-5p+hsa-miR-6728-5p	NA	0	1	1
hsa-miR-135a-5p	MIMAT0000428	-0.186245	0.264368	0.85427
hsa-miR-135b-5p	MIMAT0000758	0	1	1
hsa-miR-136-5p	MIMAT0000448	0	1	1
hsa-miR-137	NA	0	1	1
hsa-miR-138-5p	MIMAT0000430	0	1	1
hsa-miR-139-3p	MIMAT0004552	-0.0467081	0.353702	0.85427
hsa-miR-139-5p	MIMAT0000250	0	1	1
hsa-miR-140-3p	MIMAT0004597	-0.034124	0.84581	1
hsa-miR-140-5p	MIMAT0000431	-0.0756822	0.455008	1
hsa-miR-141-3p	MIMAT0000432	0.571596	0.00195693	0.0747535
hsa-miR-142-3p	MIMAT0000434	-0.289716	0.387388	0.917317
hsa-miR-142-5p	MIMAT0000433	0	1	1
hsa-miR-143-3p	MIMAT0000435	-0.0467081	0.353702	0.85427
hsa-miR-144-3p	MIMAT0000436	0	1	1
hsa-miR-145-5p	MIMAT0000437	0	1	1
hsa-miR-1469	MIMAT0007347	0	1	1
hsa-miR-146a-5p	MIMAT0000449	-0.0628261	0.763857	1
hsa-miR-146b-3p	MIMAT0004766	0	1	1
hsa-miR-146b-5p	MIMAT0002809	-0.44083	0.0949382	0.620772
hsa-miR-147a	MIMAT0000251	0	1	1
hsa-miR-147b	NA	0	1	1
hsa-miR-148a-3p	MIMAT0000243	0.37848	0.000800926	0.0610651
hsa-miR-148b-3p	MIMAT0000759	0.237124	0.0308592	0.300313
hsa-miR-149-5p	MIMAT0000450	-0.452421	0.0289806	0.289082
hsa-miR-150-5p	MIMAT0000451	0	1	1
hsa-miR-151a-3p	MIMAT0000757	-0.0838151	0.685122	1
hsa-miR-151a-5p	MIMAT0004697	0.413416	0.0592103	0.480167
hsa-miR-151b	MIMAT0010214	0	1	1
hsa-miR-152-3p	MIMAT0000438	0	1	1
hsa-miR-152-5p	MIMAT0026479	0	1	1
hsa-miR-153-3p	MIMAT0000439	0	1	1
hsa-miR-1537-3p	MIMAT0007399	-0.284007	0.322715	0.85427
hsa-miR-154-5p	MIMAT0000452	0	1	1
hsa-miR-155-5p	MIMAT0000646	-0.380039	0.0400683	0.367523
hsa-miR-15a-5p	MIMAT0000068	-0.434595	0.00102222	0.0610651
hsa-miR-15b-5p	MIMAT0000417	-0.291154	0.00252606	0.0806317
hsa-miR-16-5p	MIMAT0000069	-0.292964	0.141501	0.712604
hsa-miR-181a-2-3p	MIMAT0004558	0.356911	0.353695	0.85427
hsa-miR-181a-3p	MIMAT0000270	0	1	1
hsa-miR-181a-5p	MIMAT0000256	0.399219	0.00117796	0.0610651
hsa-miR-181b-2-3p	MIMAT0031893	0.262897	0.277242	0.85427
hsa-miR-181b-5p+hsa-miR-181d-5p	NA	0	1	1
hsa-miR-181c-5p	MIMAT0000258	0	1	1
hsa-miR-181d-3p	MIMAT0026608	0	1	1
hsa-miR-182-3p	MIMAT0000260	0	1	1
hsa-miR-182-5p	MIMAT0000259	0.00273525	0.960688	1
hsa-miR-1827	MIMAT0006767	0.0154878	0.937932	1
hsa-miR-183-5p	MIMAT0000261	0.13062	0.250106	0.85427
hsa-miR-184	MIMAT0000454	0.317468	0.209262	0.85427
hsa-miR-185-5p	MIMAT0000455	0.0983186	0.423345	0.970774
hsa-miR-186-5p	MIMAT0000456	0.0733236	0.440972	0.985701
hsa-miR-187-3p	MIMAT0000262	0.120212	0.490743	1
hsa-miR-188-3p	MIMAT0004613	0	1	1
hsa-miR-188-5p	MIMAT0000457	-0.430355	0.116804	0.643954
hsa-miR-18a-5p	MIMAT0000072	-0.836372	0.000340875	0.0610651
hsa-miR-18b-5p	MIMAT0001412	0	1	1
hsa-miR-1908-3p	MIMAT0026916	0	1	1
hsa-miR-1908-5p	MIMAT0007881	-0.261965	0.210272	0.85427
hsa-miR-1909-3p	MIMAT0007883	0	1	1
hsa-miR-190a-3p	MIMAT0026482	0	1	1
hsa-miR-190a-5p	MIMAT0000458	0.312819	0.108687	0.636967
hsa-miR-190b	NA	-0.236394	0.160014	0.746731
hsa-miR-191-5p	MIMAT0000440	-0.385288	0.0129335	0.181069
hsa-miR-1910-3p	MIMAT0026917	0	1	1
hsa-miR-1910-5p	MIMAT0007884	0	1	1
hsa-miR-1915-3p	MIMAT0007892	0	1	1
hsa-miR-192-5p	MIMAT0000222	-0.273009	0.101391	0.624777
hsa-miR-193a-3p	MIMAT0000459	0.0620409	0.815662	1
hsa-miR-193a-5p+hsa-miR-193b-5p	NA	0.503396	0.159861	0.746731
hsa-miR-193b-3p	MIMAT0002819	0.125717	0.519934	1
hsa-miR-194-5p	MIMAT0000460	-0.0558274	0.709482	1
hsa-miR-195-5p	MIMAT0000461	0.124785	0.0264881	0.267563
hsa-miR-196a-3p	MIMAT0004562	-0.0356817	0.326836	0.85427
hsa-miR-196a-5p	MIMAT0000226	-0.543674	0.0655837	0.517109
hsa-miR-196b-5p	MIMAT0001080	-0.479695	0.0193433	0.220513
hsa-miR-197-3p	MIMAT0000227	0.504046	0.075238	0.531327
hsa-miR-197-5p	MIMAT0022691	0.258095	0.30474	0.85427
hsa-miR-1972	MIMAT0009447	0.886538	0.000834533	0.0610651
hsa-miR-1973	NA	-0.227356	0.442796	0.987014
hsa-miR-1976	MIMAT0009451	0	1	1
hsa-miR-198	MIMAT0000228	0.185436	0.353695	0.85427
hsa-miR-199a-3p+hsa-miR-199b-3p	NA	-0.622811	0.00446601	0.114964
hsa-miR-199a-5p	MIMAT0000231	0.094441	0.797299	1
hsa-miR-199b-5p	MIMAT0000263	0.380377	0.301075	0.85427
hsa-miR-19a-3p	MIMAT0000073	-0.369084	0.147885	0.719387
hsa-miR-19b-3p	MIMAT0000074	-0.453388	0.00249519	0.0806317
hsa-miR-200a-3p	MIMAT0000682	0.632641	0.000630015	0.0610651
hsa-miR-200b-3p	MIMAT0000318	-0.0625797	0.256911	0.85427
hsa-miR-200c-3p	MIMAT0000617	-0.0846492	0.117665	0.643954
hsa-miR-202-3p	MIMAT0002811	0	1	1
hsa-miR-203a-3p	MIMAT0000264	-0.0172442	0.901343	1
hsa-miR-203a-5p	MIMAT0031890	-0.105557	0.253801	0.85427
hsa-miR-204-5p	MIMAT0000265	0	1	1
hsa-miR-205-5p	MIMAT0000266	0	1	1
hsa-miR-2053	MIMAT0009978	-0.042104	0.353704	0.85427
hsa-miR-206	MIMAT0000462	-1.33136	0.0126079	0.179663
hsa-miR-208a-3p	MIMAT0000241	0.0769735	0.727379	1
hsa-miR-208b-3p	MIMAT0004960	0.38794	0.353694	0.85427
hsa-miR-208b-5p	MIMAT0026722	0	1	1
hsa-miR-20a-5p+hsa-miR-20b-5p	NA	-0.383494	0.00962573	0.162539
hsa-miR-21-5p	MIMAT0000076	0.32998	0.00990483	0.162539
hsa-miR-210-3p	MIMAT0000267	-0.0794304	0.334405	0.85427
hsa-miR-210-5p	MIMAT0026475	0.376809	0.161266	0.748199
hsa-miR-211-3p	MIMAT0022694	0	1	1
hsa-miR-211-5p	MIMAT0000268	0.22917	0.353695	0.85427
hsa-miR-2110	MIMAT0010133	0.185436	0.353695	0.85427
hsa-miR-2113	MIMAT0009206	0	1	1
hsa-miR-2116-5p	MIMAT0011160	-0.140799	0.410931	0.947754
hsa-miR-2117	MIMAT0011162	-0.369622	0.367494	0.875404
hsa-miR-212-3p	MIMAT0000269	-0.182859	0.436467	0.982995
hsa-miR-214-3p	MIMAT0000271	0	1	1
hsa-miR-215-5p	MIMAT0000272	0	1	1
hsa-miR-216a-5p	MIMAT0000273	0.168944	0.570005	1
hsa-miR-216b-5p	MIMAT0004959	-1.07473	0.00209521	0.0759989
hsa-miR-217	NA	-0.432662	0.0447458	0.393737
hsa-miR-218-5p	MIMAT0000275	0.0261359	0.821828	1
hsa-miR-219a-1-3p	MIMAT0004567	0	1	1
hsa-miR-219a-2-3p	MIMAT0004675	0	1	1
hsa-miR-219a-5p	MIMAT0000276	-0.5022	0.138272	0.707314
hsa-miR-219b-3p	MIMAT0019748	-1.06399	0.00145926	0.0646938
hsa-miR-22-3p	MIMAT0000077	-0.154695	0.0718329	0.525896
hsa-miR-221-3p	MIMAT0000278	-1.06894	0.0164673	0.19912
hsa-miR-221-5p	MIMAT0004568	0	1	1
hsa-miR-222-3p	MIMAT0000279	-0.147945	0.259483	0.85427
hsa-miR-223-3p	MIMAT0000280	0	1	1
hsa-miR-224-5p	MIMAT0000281	0	1	1
hsa-miR-2278	MIMAT0011778	0	1	1
hsa-miR-23a-3p	MIMAT0000078	-0.112762	0.264727	0.85427
hsa-miR-23b-3p	MIMAT0000418	0.137647	0.266673	0.85427
hsa-miR-23c	MIMAT0018000	0	1	1
hsa-miR-24-3p	MIMAT0000080	-0.234709	0.182961	0.811127
hsa-miR-25-3p	MIMAT0000081	-0.281064	0.0142397	0.187073
hsa-miR-25-5p	MIMAT0004498	0.213684	0.46173	1
hsa-miR-2682-5p	MIMAT0013517	0	1	1
hsa-miR-26a-5p	MIMAT0000082	-0.279404	0.289368	0.85427
hsa-miR-26b-5p	MIMAT0000083	0.317546	0.147562	0.719387
hsa-miR-27a-3p	MIMAT0000084	0.185436	0.353695	0.85427
hsa-miR-27b-3p	MIMAT0000419	0.146574	0.253963	0.85427
hsa-miR-28-3p	MIMAT0004502	-0.179253	0.224582	0.85427
hsa-miR-28-5p	MIMAT0000085	-0.329776	0.0383567	0.355915
hsa-miR-296-3p	MIMAT0004679	0	1	1
hsa-miR-296-5p	MIMAT0000690	0	1	1
hsa-miR-297	MIMAT0004450	0	1	1
hsa-miR-298	MIMAT0004901	0	1	1
hsa-miR-299-3p	MIMAT0000687	0.131939	0.503908	1
hsa-miR-299-5p	MIMAT0002890	-0.153678	0.48187	1
hsa-miR-29a-3p	MIMAT0000086	0.127756	0.339717	0.85427
hsa-miR-29b-3p	MIMAT0000100	0.0728678	0.763168	1
hsa-miR-29c-3p	MIMAT0000681	0.334419	0.00883842	0.15868
hsa-miR-300	MIMAT0004903	-0.373717	0.101781	0.624777
hsa-miR-301a-3p	MIMAT0000688	0.166658	0.156454	0.738758
hsa-miR-301a-5p	MIMAT0022696	0.161981	0.353695	0.85427
hsa-miR-301b-3p	MIMAT0004958	0.342657	0.0505739	0.430964
hsa-miR-301b-5p	MIMAT0032026	0.495314	0.353694	0.85427
hsa-miR-302a-3p	MIMAT0000684	-0.191308	0.481818	1
hsa-miR-302a-5p	MIMAT0000683	0	1	1
hsa-miR-302b-3p	MIMAT0000715	-0.617958	0.015127	0.19254
hsa-miR-302c-3p	MIMAT0000717	0	1	1
hsa-miR-302d-3p	MIMAT0000718	0.0166371	0.935998	1
hsa-miR-302e	MIMAT0005931	0.23149	0.396596	0.92758
hsa-miR-302f	MIMAT0005932	-0.517	0.179549	0.804943
hsa-miR-3065-3p	MIMAT0015378	-0.250255	0.327819	0.85427
hsa-miR-3065-5p	MIMAT0015066	-0.133481	0.105524	0.625473
hsa-miR-3074-3p	MIMAT0015027	0	1	1
hsa-miR-30a-3p	MIMAT0000088	0.433609	0.286525	0.85427
hsa-miR-30a-5p	MIMAT0000087	0.539619	0.000975601	0.0610651
hsa-miR-30b-5p	MIMAT0000420	-0.114968	0.588731	1
hsa-miR-30c-5p	MIMAT0000244	0.229471	0.172395	0.787035
hsa-miR-30d-5p	MIMAT0000245	0.496397	0.00243643	0.0806317
hsa-miR-30e-3p	MIMAT0000693	0.0143559	0.949965	1
hsa-miR-30e-5p	MIMAT0000692	0.605107	0.000826686	0.0610651
hsa-miR-31-5p	MIMAT0000089	0	1	1
hsa-miR-3127-5p	MIMAT0014990	0	1	1
hsa-miR-3130-3p	MIMAT0014994	0	1	1
hsa-miR-3131	MIMAT0014996	0	1	1
hsa-miR-3136-5p	MIMAT0015003	0	1	1
hsa-miR-3140-3p	MIMAT0015008	-0.0596247	0.353699	0.85427
hsa-miR-3140-5p	MIMAT0019204	0	1	1
hsa-miR-3144-3p	MIMAT0015015	0.227322	0.189768	0.823016
hsa-miR-3144-5p	MIMAT0015014	0.127688	0.555005	1
hsa-miR-3147	MIMAT0015019	0.275638	0.188708	0.82289
hsa-miR-3150b-3p	MIMAT0018194	0	1	1
hsa-miR-3151-5p	MIMAT0015024	0	1	1
hsa-miR-3158-3p	MIMAT0015032	-0.10892	0.266389	0.85427
hsa-miR-3161	MIMAT0015035	0	1	1
hsa-miR-3164	MIMAT0015038	0	1	1
hsa-miR-3168	MIMAT0015043	0.118392	0.554408	1
hsa-miR-3179	MIMAT0015056	0	1	1
hsa-miR-3180	MIMAT0018178	-0.124503	0.353695	0.85427
hsa-miR-3180-3p	MIMAT0015058	0	1	1
hsa-miR-3180-5p	MIMAT0015057	0	1	1
hsa-miR-3182	MIMAT0015062	0	1	1
hsa-miR-3185	MIMAT0015065	0	1	1
hsa-miR-3190-3p	MIMAT0022839	0	1	1
hsa-miR-3192-5p	MIMAT0015076	0	1	1
hsa-miR-3195	MIMAT0015079	0	1	1
hsa-miR-3196	MIMAT0015080	0	1	1
hsa-miR-32-5p	MIMAT0000090	0.0267646	0.883622	1
hsa-miR-3202	MIMAT0015089	0	1	1
hsa-miR-320a	NA	-0.328625	0.00575832	0.127643
hsa-miR-320b	MIMAT0005792	0	1	1
hsa-miR-320c	MIMAT0005793	0	1	1
hsa-miR-320d	MIMAT0006764	0	1	1
hsa-miR-320e	MIMAT0015072	0.13297	0.216888	0.85427
hsa-miR-323a-3p	MIMAT0000755	0.189218	0.570354	1
hsa-miR-323a-5p	MIMAT0004696	0	1	1
hsa-miR-323b-3p	MIMAT0015050	0.31872	0.207259	0.85427
hsa-miR-323b-5p	MIMAT0001630	0	1	1
hsa-miR-324-3p	MIMAT0000762	-0.0586314	0.847238	1
hsa-miR-324-5p	MIMAT0000761	-0.319556	0.0133293	0.183393
hsa-miR-325	MIMAT0000771	0.097966	0.68325	1
hsa-miR-326	MIMAT0000756	0	1	1
hsa-miR-328-3p	MIMAT0000752	0	1	1
hsa-miR-328-5p	MIMAT0026486	0	1	1
hsa-miR-329-3p	MIMAT0001629	0	1	1
hsa-miR-329-5p	MIMAT0026555	0	1	1
hsa-miR-330-3p	MIMAT0000751	0	1	1
hsa-miR-330-5p	MIMAT0004693	-0.00502311	0.35434	0.85427
hsa-miR-331-3p	MIMAT0000760	-0.199961	0.0595696	0.480167
hsa-miR-331-5p	MIMAT0004700	0	1	1
hsa-miR-335-5p	MIMAT0000765	0.407479	0.242314	0.85427
hsa-miR-337-3p	MIMAT0000754	-0.198659	0.347446	0.85427
hsa-miR-337-5p	MIMAT0004695	0.366227	0.361311	0.865844
hsa-miR-338-5p	MIMAT0004701	0	1	1
hsa-miR-339-3p	MIMAT0004702	0	1	1
hsa-miR-339-5p	MIMAT0000764	-0.0424874	0.879239	1
hsa-miR-33a-5p	MIMAT0000091	-0.0779046	0.568728	1
hsa-miR-33b-5p	MIMAT0003301	0	1	1
hsa-miR-340-5p	MIMAT0004692	-0.071905	0.717039	1
hsa-miR-342-3p	MIMAT0000753	0.276201	0.0958437	0.620772
hsa-miR-342-5p	MIMAT0004694	0	1	1
hsa-miR-345-3p	MIMAT0022698	0	1	1
hsa-miR-345-5p	MIMAT0000772	-0.148276	0.615307	1
hsa-miR-346	MIMAT0000773	0	1	1
hsa-miR-34a-5p	MIMAT0000255	0.184724	0.00171065	0.0718472
hsa-miR-34b-3p	MIMAT0004676	0	1	1
hsa-miR-34c-3p	MIMAT0004677	0	1	1
hsa-miR-34c-5p	MIMAT0000686	0	1	1
hsa-miR-3605-3p	MIMAT0017982	-0.310432	0.438199	0.982995
hsa-miR-3605-5p	MIMAT0017981	0.269256	0.353695	0.85427
hsa-miR-361-3p	MIMAT0004682	-0.00412546	0.799965	1
hsa-miR-361-5p	MIMAT0000703	-0.247538	0.00294163	0.0902854
hsa-miR-3613-3p	MIMAT0017991	0.21193	0.388759	0.91759
hsa-miR-3613-5p	MIMAT0017990	0	1	1
hsa-miR-3614-3p	MIMAT0017993	-1.22403	0.00787563	0.149637
hsa-miR-3614-5p	MIMAT0017992	0.24963	0.353695	0.85427
hsa-miR-3615	MIMAT0017994	0	1	1
hsa-miR-362-3p	MIMAT0004683	0.167117	0.317761	0.85427
hsa-miR-362-5p	MIMAT0000705	-0.464765	0.0673927	0.517109
hsa-miR-363-3p	MIMAT0000707	0.0063779	0.984335	1
hsa-miR-363-5p	MIMAT0003385	0	1	1
hsa-miR-365a-3p+hsa-miR-365b-3p	NA	0.0283082	0.769905	1
hsa-miR-365b-5p	MIMAT0022833	0	1	1
hsa-miR-367-3p	MIMAT0000719	-0.0596247	0.353699	0.85427
hsa-miR-369-3p	MIMAT0000721	0.185436	0.353695	0.85427
hsa-miR-369-5p	MIMAT0001621	0	1	1
hsa-miR-3690	MIMAT0018119	0	1	1
hsa-miR-370-3p	MIMAT0000722	0.111713	0.353696	0.85427
hsa-miR-370-5p	MIMAT0026483	0	1	1
hsa-miR-371a-5p	MIMAT0004687	0.0248442	0.772041	1
hsa-miR-371b-5p	MIMAT0019892	-0.00502311	0.35434	0.85427
hsa-miR-372-3p	MIMAT0000724	0	1	1
hsa-miR-373-3p	MIMAT0000726	0	1	1
hsa-miR-374a-3p	MIMAT0004688	0	1	1
hsa-miR-374a-5p	MIMAT0000727	-0.00653138	0.964865	1
hsa-miR-374b-5p	MIMAT0004955	-0.169989	0.0706416	0.521963
hsa-miR-374c-5p	MIMAT0018443	-0.219877	0.479986	1
hsa-miR-375	NA	-0.639611	0.0179336	0.210456
hsa-miR-376a-2-5p	MIMAT0022928	-0.419914	0.0237827	0.253048
hsa-miR-376a-3p	MIMAT0000729	-0.220318	0.313291	0.85427
hsa-miR-376b-3p	MIMAT0002172	0	1	1
hsa-miR-376c-3p	MIMAT0000720	-0.0596247	0.353699	0.85427
hsa-miR-376c-5p	MIMAT0022861	0	1	1
hsa-miR-377-3p	MIMAT0000730	0	1	1
hsa-miR-378b	MIMAT0014999	0	1	1
hsa-miR-378c	MIMAT0016847	0	1	1
hsa-miR-378d	MIMAT0018926	-0.0284923	0.876348	1
hsa-miR-378e	MIMAT0018927	0.303081	0.270726	0.85427
hsa-miR-378f	MIMAT0018932	-0.390925	0.149647	0.719387
hsa-miR-378g	NA	0.0763911	0.736798	1
hsa-miR-378h	MIMAT0018984	0.393547	0.137155	0.706129
hsa-miR-378i	MIMAT0019074	-0.258109	0.141985	0.712604
hsa-miR-379-5p	MIMAT0000733	0.132402	0.434663	0.982995
hsa-miR-380-3p	MIMAT0000735	0	1	1
hsa-miR-381-3p	MIMAT0000736	0.185436	0.353695	0.85427
hsa-miR-381-5p	MIMAT0022862	0	1	1
hsa-miR-382-3p	MIMAT0022697	0	1	1
hsa-miR-382-5p	MIMAT0000737	0	1	1
hsa-miR-383-5p	MIMAT0000738	0	1	1
hsa-miR-384	MIMAT0001075	0	1	1
hsa-miR-3916	MIMAT0018190	0	1	1
hsa-miR-3918	MIMAT0018192	0	1	1
hsa-miR-3928-3p	MIMAT0018205	0.114659	0.746192	1
hsa-miR-3934-5p	MIMAT0018349	0.143625	0.470301	1
hsa-miR-409-3p	MIMAT0001639	0	1	1
hsa-miR-409-5p	MIMAT0001638	0	1	1
hsa-miR-410-3p	MIMAT0002171	0	1	1
hsa-miR-411-5p	MIMAT0003329	0.639854	0.0602111	0.480485
hsa-miR-412-3p	MIMAT0002170	0	1	1
hsa-miR-421	MIMAT0003339	-0.493961	0.0822397	0.565752
hsa-miR-422a	MIMAT0001339	0	1	1
hsa-miR-423-3p	MIMAT0001340	-0.188167	0.139982	0.711502
hsa-miR-423-5p	MIMAT0004748	0.194863	0.546773	1
hsa-miR-424-5p	MIMAT0001341	-0.122515	0.430763	0.982139
hsa-miR-425-5p	MIMAT0003393	-0.0731053	0.242905	0.85427
hsa-miR-4284	MIMAT0016915	-1.0418	0.0125246	0.179663
hsa-miR-4286	MIMAT0016916	0.39184	0.240388	0.85427
hsa-miR-429	MIMAT0001536	-0.000988033	0.992876	1
hsa-miR-431-5p	MIMAT0001625	-0.218908	0.353695	0.85427
hsa-miR-432-5p	MIMAT0002814	0	1	1
hsa-miR-433-3p	MIMAT0001627	0	1	1
hsa-miR-433-5p	MIMAT0026554	0.0678381	0.353698	0.85427
hsa-miR-4421	MIMAT0018934	0	1	1
hsa-miR-4425	MIMAT0018940	0	1	1
hsa-miR-4431	MIMAT0018947	0	1	1
hsa-miR-4435	MIMAT0018951	0	1	1
hsa-miR-4443	MIMAT0018961	0.53476	0.00361725	0.0995368
hsa-miR-4448	MIMAT0018967	0	1	1
hsa-miR-4451	MIMAT0018973	0.0838273	0.386871	0.917317
hsa-miR-4454+hsa-miR-7975	NA	-0.10036	0.612625	1
hsa-miR-4455	MIMAT0018977	-1.47306	0.000201282	0.0610651
hsa-miR-4458	MIMAT0018980	0	1	1
hsa-miR-4461	NA	0.417969	0.175993	0.795365
hsa-miR-448	MIMAT0001532	0.322417	0.224895	0.85427
hsa-miR-4485-3p	MIMAT0019019	0.616642	0.0672718	0.517109
hsa-miR-4488	MIMAT0019022	0.576485	0.0370926	0.348234
hsa-miR-449a	MIMAT0001541	0	1	1
hsa-miR-449b-5p	MIMAT0003327	0	1	1
hsa-miR-449c-5p	MIMAT0010251	0	1	1
hsa-miR-450a-1-3p	MIMAT0022700	0	1	1
hsa-miR-450a-2-3p	MIMAT0031074	0.100703	0.575153	1
hsa-miR-450a-5p	MIMAT0001545	-0.0803481	0.40921	0.946519
hsa-miR-450b-3p	MIMAT0004910	0	1	1
hsa-miR-450b-5p	MIMAT0004909	-0.661933	0.0956413	0.620772
hsa-miR-4516	MIMAT0019053	0.303218	0.11601	0.643954
hsa-miR-451a	MIMAT0001631	-0.0655357	0.353698	0.85427
hsa-miR-452-5p	MIMAT0001635	0	1	1
hsa-miR-4521	MIMAT0019058	0	1	1
hsa-miR-4524a-5p	MIMAT0019062	0	1	1
hsa-miR-4531	MIMAT0019070	-0.116253	0.515304	1
hsa-miR-4532	NA	0	1	1
hsa-miR-4536-3p	MIMAT0020959	0.0391263	0.584447	1
hsa-miR-4536-5p	MIMAT0019078	0.3177	0.171625	0.787035
hsa-miR-454-3p	MIMAT0003885	0.370316	0.0100516	0.162539
hsa-miR-455-3p	MIMAT0004784	0	1	1
hsa-miR-455-5p	MIMAT0003150	0	1	1
hsa-miR-4647	MIMAT0019709	0	1	1
hsa-miR-4707-3p	MIMAT0019808	0	1	1
hsa-miR-4707-5p	MIMAT0019807	-0.0655357	0.353698	0.85427
hsa-miR-4741	MIMAT0019871	0	1	1
hsa-miR-4755-5p	MIMAT0019895	-0.28733	0.176416	0.795365
hsa-miR-4787-3p	MIMAT0019957	0	1	1
hsa-miR-4787-5p	MIMAT0019956	0	1	1
hsa-miR-4792	NA	0	1	1
hsa-miR-483-3p	MIMAT0002173	-0.833633	0.131357	0.685117
hsa-miR-483-5p	MIMAT0004761	0	1	1
hsa-miR-484	MIMAT0002174	-0.624868	0.00690351	0.141704
hsa-miR-485-3p	MIMAT0002176	0.017408	0.744999	1
hsa-miR-485-5p	MIMAT0002175	0	1	1
hsa-miR-486-3p	MIMAT0004762	0	1	1
hsa-miR-487a-3p	MIMAT0002178	-0.327965	0.113287	0.643954
hsa-miR-487b-3p	MIMAT0003180	0	1	1
hsa-miR-487b-5p	MIMAT0026614	0	1	1
hsa-miR-488-3p	MIMAT0004763	0	1	1
hsa-miR-489-3p	MIMAT0002805	0	1	1
hsa-miR-490-3p	MIMAT0002806	-0.0555718	0.3537	0.85427
hsa-miR-490-5p	MIMAT0004764	0	1	1
hsa-miR-491-3p	MIMAT0004765	0	1	1
hsa-miR-491-5p	MIMAT0002807	0.0130261	0.963817	1
hsa-miR-492	MIMAT0002812	0	1	1
hsa-miR-493-3p	MIMAT0003161	-0.188972	0.316083	0.85427
hsa-miR-494-3p	MIMAT0002816	0	1	1
hsa-miR-494-5p	MIMAT0026607	0	1	1
hsa-miR-495-3p	MIMAT0002817	0.314142	0.283789	0.85427
hsa-miR-495-5p	MIMAT0022924	-0.155586	0.353695	0.85427
hsa-miR-496	MIMAT0002818	0.185413	0.0835316	0.569729
hsa-miR-497-5p	MIMAT0002820	0.0771085	0.432003	0.98216
hsa-miR-498	NA	0.256506	0.148585	0.719387
hsa-miR-499a-3p	MIMAT0004772	-1.60015	0.036886	0.348234
hsa-miR-499a-5p	MIMAT0002870	-0.870578	0.0897708	0.601993
hsa-miR-499b-3p	MIMAT0019898	-0.102861	0.0770684	0.539479
hsa-miR-499b-5p	MIMAT0019897	-0.138586	0.353695	0.85427
hsa-miR-5001-3p	MIMAT0021022	0	1	1
hsa-miR-5001-5p	MIMAT0021021	0.22917	0.353695	0.85427
hsa-miR-500a-5p+hsa-miR-501-5p	NA	-0.0185385	0.945075	1
hsa-miR-501-3p	MIMAT0004774	0	1	1
hsa-miR-5010-3p	MIMAT0021044	0.22917	0.353695	0.85427
hsa-miR-5010-5p	MIMAT0021043	0	1	1
hsa-miR-502-3p	MIMAT0004775	0	1	1
hsa-miR-502-5p	MIMAT0002873	0.324436	0.307168	0.85427
hsa-miR-503-3p	MIMAT0022925	-0.0555718	0.3537	0.85427
hsa-miR-503-5p	MIMAT0002874	-0.188188	0.0936451	0.620772
hsa-miR-504-3p	MIMAT0026612	0	1	1
hsa-miR-504-5p	MIMAT0002875	-0.01724	0.353749	0.85427
hsa-miR-505-3p	MIMAT0002876	-0.218646	0.0554821	0.463705
hsa-miR-506-3p	MIMAT0002878	0.13806	0.427275	0.976977
hsa-miR-506-5p	MIMAT0022701	0	1	1
hsa-miR-507	MIMAT0002879	0	1	1
hsa-miR-508-3p	MIMAT0002880	-1.24864	0.0108975	0.16408
hsa-miR-508-5p	MIMAT0004778	0.185436	0.353695	0.85427
hsa-miR-509-3-5p	MIMAT0004975	0	1	1
hsa-miR-509-3p	MIMAT0002881	-0.0763242	0.353697	0.85427
hsa-miR-509-5p	MIMAT0004779	0	1	1
hsa-miR-510-3p	MIMAT0026613	0	1	1
hsa-miR-510-5p	MIMAT0002882	0	1	1
hsa-miR-511-5p	MIMAT0002808	-0.0064487	0.354086	0.85427
hsa-miR-512-3p	MIMAT0002823	0	1	1
hsa-miR-512-5p	MIMAT0002822	0.149525	0.650823	1
hsa-miR-513a-3p	MIMAT0004777	0.199238	0.580722	1
hsa-miR-513a-5p	MIMAT0002877	-0.0660733	0.288136	0.85427
hsa-miR-513b-5p	MIMAT0005788	-0.0064487	0.354086	0.85427
hsa-miR-513c-3p	MIMAT0022728	0	1	1
hsa-miR-513c-5p	MIMAT0005789	0	1	1
hsa-miR-514a-3p	MIMAT0002883	0.312527	0.315346	0.85427
hsa-miR-514a-5p	MIMAT0022702	0	1	1
hsa-miR-514b-3p	MIMAT0015088	0	1	1
hsa-miR-514b-5p	MIMAT0015087	0.443627	0.218198	0.85427
hsa-miR-515-3p	MIMAT0002827	0	1	1
hsa-miR-515-5p	MIMAT0002826	0	1	1
hsa-miR-516a-3p+hsa-miR-516b-3p	NA	0	1	1
hsa-miR-516a-5p	MIMAT0004770	0	1	1
hsa-miR-516b-5p	MIMAT0002859	-0.0271132	0.353717	0.85427
hsa-miR-517a-3p	MIMAT0002852	0	1	1
hsa-miR-517b-3p	MIMAT0002857	0	1	1
hsa-miR-517c-3p+hsa-miR-519a-3p	NA	0	1	1
hsa-miR-518b	MIMAT0002844	-0.0192251	0.827129	1
hsa-miR-518c-3p	MIMAT0002848	0	1	1
hsa-miR-518d-3p	MIMAT0002864	0.0627537	0.889642	1
hsa-miR-518e-3p	MIMAT0002861	0	1	1
hsa-miR-518f-3p	MIMAT0002842	-0.248936	0.120988	0.652213
hsa-miR-5196-3p+hsa-miR-6732-3p	NA	-1.01973	0.0216704	0.233689
hsa-miR-5196-5p	MIMAT0021128	0.132132	0.697604	1
hsa-miR-519b-3p	MIMAT0002837	0	1	1
hsa-miR-519b-5p+hsa-miR-519c-5p+hsa-miR-523-5p+hsa-miR-518e-5p+hsa-miR-522-5p+hsa-miR-519a-5p	NA	-1.11396	0.0692616	0.521422
hsa-miR-519c-3p	MIMAT0002832	0	1	1
hsa-miR-519d-3p	MIMAT0002853	-0.0367877	0.353706	0.85427
hsa-miR-519e-3p	MIMAT0002829	0	1	1
hsa-miR-520a-3p	MIMAT0002834	0	1	1
hsa-miR-520a-5p	MIMAT0002833	-0.911631	0.00692536	0.141704
hsa-miR-520b	NA	0	1	1
hsa-miR-520c-3p	MIMAT0002846	-0.121107	0.103821	0.625473
hsa-miR-520d-3p	MIMAT0002856	-1.40843	0.000998527	0.0610651
hsa-miR-520d-5p+hsa-miR-527+hsa-miR-518a-5p	NA	-1.58231	0.00537242	0.122491
hsa-miR-520e	NA	0	1	1
hsa-miR-520f-3p	MIMAT0002830	0	1	1
hsa-miR-520g-3p	MIMAT0002858	0	1	1
hsa-miR-520h	MIMAT0002867	0.0127079	0.944277	1
hsa-miR-521	MIMAT0002854	-0.21215	0.353695	0.85427
hsa-miR-522-3p	MIMAT0002868	-1.13737	0.0152005	0.19254
hsa-miR-523-3p	MIMAT0002840	0	1	1
hsa-miR-524-3p	MIMAT0002850	0	1	1
hsa-miR-525-3p	MIMAT0002839	-0.272677	0.353695	0.85427
hsa-miR-525-5p	MIMAT0002838	-1.78492	0.000481482	0.0610651
hsa-miR-526a+hsa-miR-518c-5p+hsa-miR-518d-5p	NA	-1.24749	0.00419237	0.111517
hsa-miR-526b-5p	MIMAT0002835	-0.917929	0.0184323	0.213174
hsa-miR-532-3p	MIMAT0004780	0.22316	0.353695	0.85427
hsa-miR-532-5p	MIMAT0002888	0.269192	0.184981	0.815552
hsa-miR-539-3p	MIMAT0022705	0	1	1
hsa-miR-539-5p	MIMAT0003163	-0.00470046	0.924823	1
hsa-miR-541-3p	MIMAT0004920	0	1	1
hsa-miR-542-3p	MIMAT0003389	0	1	1
hsa-miR-542-5p	MIMAT0003340	0.0790125	0.415436	0.955383
hsa-miR-543	MIMAT0004954	-0.112018	0.517334	1
hsa-miR-544a	MIMAT0003164	0	1	1
hsa-miR-545-3p	MIMAT0003165	0.418027	0.104757	0.625473
hsa-miR-548a-3p	MIMAT0003251	-0.384367	0.306668	0.85427
hsa-miR-548a-5p	MIMAT0004803	-0.0341028	0.925476	1
hsa-miR-548aa+hsa-miR-548t-3p	NA	-0.880583	0.00774427	0.149637
hsa-miR-548ad-3p	MIMAT0018946	-0.102483	0.590545	1
hsa-miR-548ah-5p	MIMAT0018972	-0.503695	0.0984652	0.621991
hsa-miR-548ai+hsa-miR-570-5p	NA	-1.54262	0.00510832	0.119895
hsa-miR-548ak	MIMAT0019013	-1.33171	0.0294022	0.289666
hsa-miR-548al	MIMAT0019024	-0.124503	0.353695	0.85427
hsa-miR-548ar-3p	MIMAT0022266	-0.308089	0.233521	0.85427
hsa-miR-548ar-5p	MIMAT0022265	-0.513102	0.020518	0.229613
hsa-miR-548b-3p	MIMAT0003254	-0.767006	0.0101486	0.162539
hsa-miR-548c-5p+hsa-miR-548o-5p+hsa-miR-548am-5p	NA	0	1	1
hsa-miR-548d-3p	MIMAT0003323	-0.0688195	0.851884	1
hsa-miR-548d-5p	MIMAT0004812	-0.417379	0.151935	0.726014
hsa-miR-548e-3p	MIMAT0005874	0	1	1
hsa-miR-548e-5p	MIMAT0026736	0.0769608	0.843222	1
hsa-miR-548g-3p	MIMAT0005912	-0.858168	0.00109418	0.0610651
hsa-miR-548h-5p	MIMAT0005928	-0.866059	0.032082	0.308451
hsa-miR-548i	MIMAT0005935	-0.761954	0.0122566	0.179663
hsa-miR-548j-3p	MIMAT0026737	-1.30343	0.0699324	0.521552
hsa-miR-548j-5p	MIMAT0005875	0	1	1
hsa-miR-548k	MIMAT0005882	0.300066	0.222924	0.85427
hsa-miR-548l	MIMAT0005889	-0.763746	0.0413906	0.37112
hsa-miR-548m	MIMAT0005917	-0.0836539	0.353697	0.85427
hsa-miR-548n	MIMAT0005916	-0.900476	0.00050007	0.0610651
hsa-miR-548o-3p+hsa-miR-548ah-3p+hsa-miR-548av-3p	NA	0	1	1
hsa-miR-548q	MIMAT0011163	0.668288	0.0214749	0.233689
hsa-miR-548v	MIMAT0015020	-0.155445	0.484672	1
hsa-miR-548y	MIMAT0018354	-0.35367	0.117102	0.643954
hsa-miR-548z+hsa-miR-548h-3p	NA	-1.47675	0.0255708	0.261609
hsa-miR-549a	NA	0.122408	0.729738	1
hsa-miR-550a-5p	MIMAT0004800	0	1	1
hsa-miR-551a	MIMAT0003214	0	1	1
hsa-miR-551b-3p	MIMAT0003233	0.2078	0.353695	0.85427
hsa-miR-552-3p	MIMAT0003215	0	1	1
hsa-miR-553	MIMAT0003216	0	1	1
hsa-miR-554	MIMAT0003217	0	1	1
hsa-miR-555	MIMAT0003219	-0.766728	0.00125032	0.0610651
hsa-miR-556-3p	MIMAT0004793	0	1	1
hsa-miR-556-5p	MIMAT0003220	-0.0265484	0.936525	1
hsa-miR-561-3p	MIMAT0003225	0	1	1
hsa-miR-561-5p	MIMAT0022706	-0.651425	0.00829056	0.153857
hsa-miR-562	MIMAT0003226	0	1	1
hsa-miR-563	MIMAT0003227	0.24963	0.353695	0.85427
hsa-miR-564	MIMAT0003228	0	1	1
hsa-miR-566	NA	0	1	1
hsa-miR-567	MIMAT0003231	0	1	1
hsa-miR-568	MIMAT0003232	-0.0607086	0.117816	0.643954
hsa-miR-570-3p	MIMAT0003235	-0.387834	0.00894815	0.15868
hsa-miR-571	MIMAT0003236	0	1	1
hsa-miR-572	MIMAT0003237	0	1	1
hsa-miR-573	MIMAT0003238	0	1	1
hsa-miR-574-3p	MIMAT0003239	-0.0193099	0.861154	1
hsa-miR-574-5p	MIMAT0004795	-0.525752	0.00348254	0.0992523
hsa-miR-575	MIMAT0003240	0.178507	0.203441	0.85427
hsa-miR-576-3p	MIMAT0004796	-0.0596247	0.353699	0.85427
hsa-miR-576-5p	MIMAT0003241	0	1	1
hsa-miR-577	MIMAT0003242	-0.0493443	0.871488	1
hsa-miR-578	MIMAT0003243	0	1	1
hsa-miR-579-3p	MIMAT0003244	0	1	1
hsa-miR-579-5p	MIMAT0026616	0.0754187	0.667015	1
hsa-miR-580-3p	MIMAT0003245	0	1	1
hsa-miR-582-3p	MIMAT0004797	-0.930712	0.230342	0.85427
hsa-miR-582-5p	MIMAT0003247	-0.404053	0.188245	0.82289
hsa-miR-584-3p	MIMAT0022708	0.340612	0.353695	0.85427
hsa-miR-584-5p	MIMAT0003249	0.215133	0.327436	0.85427
hsa-miR-585-3p	MIMAT0003250	0.294083	0.600209	1
hsa-miR-587	MIMAT0003253	-0.393846	0.00670283	0.141704
hsa-miR-589-5p	MIMAT0004799	0	1	1
hsa-miR-590-3p	MIMAT0004801	0	1	1
hsa-miR-590-5p	MIMAT0003258	-0.0378792	0.702588	1
hsa-miR-591	MIMAT0003259	-0.01724	0.353749	0.85427
hsa-miR-592	MIMAT0003260	-0.158026	0.587587	1
hsa-miR-593-3p	MIMAT0004802	-0.371633	0.148985	0.719387
hsa-miR-595	MIMAT0003263	-0.0064487	0.354086	0.85427
hsa-miR-596	MIMAT0003264	0	1	1
hsa-miR-597-5p	MIMAT0003265	0.124502	0.674169	1
hsa-miR-598-3p	MIMAT0003266	0.0178403	0.923648	1
hsa-miR-599	MIMAT0003267	0	1	1
hsa-miR-600	MIMAT0003268	0.050271	0.833797	1
hsa-miR-601	MIMAT0003269	0	1	1
hsa-miR-603	MIMAT0003271	-1.41756	0.0136207	0.184226
hsa-miR-604	MIMAT0003272	0	1	1
hsa-miR-605-5p	MIMAT0003273	-0.0271132	0.353717	0.85427
hsa-miR-606	MIMAT0003274	0	1	1
hsa-miR-607	MIMAT0003275	0.339853	0.119526	0.648856
hsa-miR-608	MIMAT0003276	-0.0738559	0.353697	0.85427
hsa-miR-610	MIMAT0003278	0	1	1
hsa-miR-612	MIMAT0003280	0.168914	0.611133	1
hsa-miR-613	MIMAT0003281	0.193723	0.103023	0.625473
hsa-miR-614	MIMAT0003282	0	1	1
hsa-miR-615-3p	MIMAT0003283	-0.147795	0.573693	1
hsa-miR-615-5p	MIMAT0004804	0	1	1
hsa-miR-616-3p	MIMAT0004805	-0.310931	0.332726	0.85427
hsa-miR-617	MIMAT0003286	-0.105641	0.519582	1
hsa-miR-619-3p	MIMAT0003288	0	1	1
hsa-miR-620	MIMAT0003289	0.0445212	0.353703	0.85427
hsa-miR-624-3p	MIMAT0004807	0	1	1
hsa-miR-625-5p	MIMAT0003294	0.306853	0.14722	0.719387
hsa-miR-626	MIMAT0003295	-0.0605743	0.553694	1
hsa-miR-627-3p	MIMAT0026623	0.47125	0.211384	0.85427
hsa-miR-627-5p	MIMAT0003296	-1.5504	0.0164686	0.19912
hsa-miR-628-3p	MIMAT0003297	-0.0346819	0.812002	1
hsa-miR-628-5p	MIMAT0004809	-0.19866	0.353695	0.85427
hsa-miR-629-5p	MIMAT0004810	0.30863	0.115839	0.643954
hsa-miR-630	MIMAT0003299	0.249677	0.0969378	0.620772
hsa-miR-631	MIMAT0003300	0	1	1
hsa-miR-637	MIMAT0003307	0	1	1
hsa-miR-638	MIMAT0003308	0	1	1
hsa-miR-639	MIMAT0003309	0	1	1
hsa-miR-640	MIMAT0003310	0.134867	0.438529	0.982995
hsa-miR-641	MIMAT0003311	0	1	1
hsa-miR-642a-3p	MIMAT0020924	0	1	1
hsa-miR-642a-5p	MIMAT0003312	0	1	1
hsa-miR-643	MIMAT0003313	0	1	1
hsa-miR-644a	MIMAT0003314	-0.386103	0.0250021	0.259113
hsa-miR-648	MIMAT0003318	0	1	1
hsa-miR-649	MIMAT0003319	0	1	1
hsa-miR-650	MIMAT0003320	0.185436	0.353695	0.85427
hsa-miR-6503-3p	MIMAT0025463	0	1	1
hsa-miR-6503-5p	MIMAT0025462	0.185436	0.353695	0.85427
hsa-miR-651-3p	MIMAT0026624	0	1	1
hsa-miR-651-5p	MIMAT0003321	-0.0318091	0.835058	1
hsa-miR-6511a-3p	MIMAT0025479	0	1	1
hsa-miR-6511a-5p	MIMAT0025478	0	1	1
hsa-miR-652-3p	MIMAT0003322	-0.674316	0.00480127	0.119732
hsa-miR-652-5p	MIMAT0022709	0	1	1
hsa-miR-654-3p	MIMAT0004814	0	1	1
hsa-miR-654-5p	MIMAT0003330	-0.0271132	0.353717	0.85427
hsa-miR-655-3p	MIMAT0003331	0	1	1
hsa-miR-656-3p	MIMAT0003332	0.213938	0.0448998	0.393737
hsa-miR-660-3p	MIMAT0022711	0.22917	0.353695	0.85427
hsa-miR-660-5p	MIMAT0003338	-0.205104	0.0077548	0.149637
hsa-miR-661	MIMAT0003324	0	1	1
hsa-miR-663a	MIMAT0003326	0	1	1
hsa-miR-664a-3p	MIMAT0005949	0.622301	0.00507828	0.119895
hsa-miR-664b-3p	MIMAT0022272	0.0125779	0.353797	0.85427
hsa-miR-664b-5p	MIMAT0022271	0	1	1
hsa-miR-665	MIMAT0004952	0.0254575	0.901773	1
hsa-miR-671-3p	MIMAT0004819	0	1	1
hsa-miR-671-5p	MIMAT0003880	0.0445212	0.353703	0.85427
hsa-miR-6720-3p	MIMAT0025851	0	1	1
hsa-miR-6721-5p	MIMAT0025852	0.304281	0.334375	0.85427
hsa-miR-6724-5p	MIMAT0025856	0.331559	0.232557	0.85427
hsa-miR-675-5p	MIMAT0004284	0	1	1
hsa-miR-7-5p	MIMAT0000252	-0.440455	0.0101841	0.162539
hsa-miR-708-5p	MIMAT0004926	0	1	1
hsa-miR-744-5p	MIMAT0004945	0	1	1
hsa-miR-758-3p+hsa-miR-411-3p	NA	0	1	1
hsa-miR-758-5p	MIMAT0022929	0	1	1
hsa-miR-760	MIMAT0004957	0	1	1
hsa-miR-761	MIMAT0010364	0.0690925	0.799882	1
hsa-miR-764	MIMAT0010367	0.185436	0.353695	0.85427
hsa-miR-765	MIMAT0003945	0	1	1
hsa-miR-766-3p	MIMAT0003888	0	1	1
hsa-miR-766-5p	MIMAT0022714	0	1	1
hsa-miR-767-3p	MIMAT0003883	0	1	1
hsa-miR-767-5p	MIMAT0003882	-0.319878	0.122401	0.652213
hsa-miR-769-3p	MIMAT0003887	0.24963	0.353695	0.85427
hsa-miR-769-5p	MIMAT0003886	-0.360429	0.0483386	0.419285
hsa-miR-770-5p	MIMAT0003948	0	1	1
hsa-miR-802	MIMAT0004185	0.282335	0.390202	0.91759
hsa-miR-873-3p	MIMAT0022717	0.122215	0.689168	1
hsa-miR-873-5p	MIMAT0004953	0	1	1
hsa-miR-874-3p	MIMAT0004911	0	1	1
hsa-miR-874-5p	MIMAT0026718	-0.2213	0.364	0.869677
hsa-miR-875-3p	MIMAT0004923	-0.138586	0.353695	0.85427
hsa-miR-876-3p	MIMAT0004925	0	1	1
hsa-miR-876-5p	MIMAT0004924	0	1	1
hsa-miR-877-5p	MIMAT0004949	0.22171	0.19861	0.852102
hsa-miR-885-3p	MIMAT0004948	0	1	1
hsa-miR-885-5p	MIMAT0004947	0	1	1
hsa-miR-887-3p	MIMAT0004951	0	1	1
hsa-miR-887-5p	MIMAT0026720	0.2078	0.353695	0.85427
hsa-miR-888-5p	MIMAT0004916	-0.144226	0.60819	1
hsa-miR-889-3p	MIMAT0004921	0	1	1
hsa-miR-890	MIMAT0004912	0	1	1
hsa-miR-891a-5p	MIMAT0004902	0.185436	0.353695	0.85427
hsa-miR-891b	MIMAT0004913	0.0510523	0.353701	0.85427
hsa-miR-892a	MIMAT0004907	0	1	1
hsa-miR-892b	MIMAT0004918	0	1	1
hsa-miR-9-5p	MIMAT0000441	-0.101206	0.0972388	0.620772
hsa-miR-922	MIMAT0004972	0.0249755	0.842702	1
hsa-miR-924	MIMAT0004974	0	1	1
hsa-miR-92a-1-5p	MIMAT0004507	0	1	1
hsa-miR-92a-3p	MIMAT0000092	-0.179762	0.333535	0.85427
hsa-miR-92b-3p	MIMAT0003218	-0.125702	0.260875	0.85427
hsa-miR-93-5p	MIMAT0000093	-0.315932	0.0019672	0.0747535
hsa-miR-933	MIMAT0004976	-0.0239209	0.353723	0.85427
hsa-miR-934	MIMAT0004977	0	1	1
hsa-miR-935	MIMAT0004978	0	1	1
hsa-miR-936	MIMAT0004979	0	1	1
hsa-miR-937-3p	MIMAT0004980	0	1	1
hsa-miR-939-5p	MIMAT0004982	0.257742	0.403056	0.934996
hsa-miR-940	MIMAT0004983	0	1	1
hsa-miR-941	MIMAT0004984	0	1	1
hsa-miR-942-3p	MIMAT0026734	0	1	1
hsa-miR-942-5p	MIMAT0004985	0.351201	0.0860279	0.581782
hsa-miR-944	MIMAT0004987	0.0689957	0.717644	1
hsa-miR-95-3p	MIMAT0000094	0.228777	0.448181	0.996236
hsa-miR-96-5p	MIMAT0000095	0.278311	0.0670904	0.517109
hsa-miR-98-3p	MIMAT0022842	0	1	1
hsa-miR-98-5p	MIMAT0000096	-0.414736	0.0997681	0.621991
hsa-miR-99a-5p	MIMAT0000097	-0.0144965	0.891427	1
hsa-miR-99b-5p	MIMAT0000689	-0.288245	0.0107625	0.16408
