## Supplementary Table (ST) 4 for "Fucoidan exerts anti-cancer activity in a 3D prostate spheroid cell culture model"

### Sheet: normalised on miRNA_CV below 40
ST4. Differentially expressed miRNA between fucoidan-treated PC3 cells and untreated PC-3 cells
Symbol	GeneID	Log 2 fold change	pvalue	padj
hsa-let-7a-5p	MIMAT0000062	0.0681358	0.487214	1
hsa-let-7b-5p	MIMAT0000063	-0.152774	0.148448	1
hsa-let-7c-5p	MIMAT0000064	-0.00803656	0.955222	1
hsa-let-7d-5p	MIMAT0000065	0.0506534	0.579702	1
hsa-let-7e-5p	MIMAT0000066	-0.0126225	0.805764	1
hsa-let-7f-5p	MIMAT0000067	0.519451	0.141151	1
hsa-let-7g-5p	MIMAT0000414	-0.100687	0.484422	1
hsa-let-7i-5p	MIMAT0000415	0.170712	0.593427	1
hsa-miR-1-3p	MIMAT0000416	0	1	1
hsa-miR-1-5p	MIMAT0031892	0	1	1
hsa-miR-100-5p	MIMAT0000098	-0.153935	0.441414	1
hsa-miR-101-3p	MIMAT0000099	0	1	1
hsa-miR-103a-3p	MIMAT0000101	0.121911	0.738682	1
hsa-miR-105-5p	MIMAT0000102	0.246677	0.575423	1
hsa-miR-106a-5p+hsa-miR-17-5p	NA	0.308054	0.0877084	1
hsa-miR-106b-5p	MIMAT0000680	-0.0109181	0.954248	1
hsa-miR-107	MIMAT0000104	0.12025	0.410734	1
hsa-miR-10a-5p	MIMAT0000253	0.0868171	0.426468	1
hsa-miR-10b-5p	MIMAT0000254	-0.246879	0.107806	1
hsa-miR-1178-3p	MIMAT0005823	0	1	1
hsa-miR-1180-3p	MIMAT0005825	-0.454873	0.19505	1
hsa-miR-1183	MIMAT0005828	-0.501909	0.00605803	0.690615
hsa-miR-1185-1-3p	MIMAT0022838	0	1	1
hsa-miR-1185-2-3p	MIMAT0022713	0	1	1
hsa-miR-1185-5p	MIMAT0005798	0	1	1
hsa-miR-1193	MIMAT0015049	0	1	1
hsa-miR-1197	MIMAT0005955	0	1	1
hsa-miR-1200	MIMAT0005863	0	1	1
hsa-miR-1202	MIMAT0005865	0	1	1
hsa-miR-1203	MIMAT0005866	0.225121	0.344028	1
hsa-miR-1204	MIMAT0005868	0	1	1
hsa-miR-1205	MIMAT0005869	0	1	1
hsa-miR-1206	MIMAT0005870	0.801132	0.0875472	1
hsa-miR-122-5p	MIMAT0000421	-0.0816424	0.684932	1
hsa-miR-1224-3p	MIMAT0005459	0	1	1
hsa-miR-1224-5p	MIMAT0005458	0	1	1
hsa-miR-1226-3p	MIMAT0005577	0	1	1
hsa-miR-1228-3p	MIMAT0005583	0	1	1
hsa-miR-1233-3p	MIMAT0005588	0	1	1
hsa-miR-1234-3p	MIMAT0005589	3.02604	7.73652e-05	0.0617375
hsa-miR-1236-3p	MIMAT0005591	0.217913	0.0969751	1
hsa-miR-124-3p	MIMAT0000422	0	1	1
hsa-miR-1244	MIMAT0005896	0	1	1
hsa-miR-1245a	MIMAT0005897	0	1	1
hsa-miR-1245b-3p	MIMAT0019951	0	1	1
hsa-miR-1245b-5p	MIMAT0019950	0.0984142	0.845971	1
hsa-miR-1246	MIMAT0005898	-0.113628	0.506712	1
hsa-miR-1247-5p	MIMAT0005899	0.1458	0.463978	1
hsa-miR-1248	MIMAT0005900	0	1	1
hsa-miR-1249-3p	MIMAT0005901	0	1	1
hsa-miR-1249-5p	MIMAT0032029	0	1	1
hsa-miR-1250-5p	MIMAT0005902	0	1	1
hsa-miR-1252-5p	MIMAT0005944	0	1	1
hsa-miR-1253	MIMAT0005904	-0.000206069	0.998489	1
hsa-miR-1254	NA	0	1	1
hsa-miR-1255a	MIMAT0005906	0.407381	0.214333	1
hsa-miR-1255b-5p	MIMAT0005945	0.135107	0.645778	1
hsa-miR-1257	MIMAT0005908	-0.171828	0.546999	1
hsa-miR-1258	MIMAT0005909	0.0971995	0.802026	1
hsa-miR-125a-3p	MIMAT0004602	0.183838	0.0647183	1
hsa-miR-125a-5p	MIMAT0000443	-0.199235	0.180359	1
hsa-miR-125b-5p	MIMAT0000423	-0.0966788	0.175459	1
hsa-miR-126-3p	MIMAT0000445	0.054349	0.871776	1
hsa-miR-1260a	MIMAT0005911	0.469786	0.216251	1
hsa-miR-1260b	MIMAT0015041	0.251514	0.575116	1
hsa-miR-1261	MIMAT0005913	0.117774	0.344065	1
hsa-miR-1262	MIMAT0005914	0	1	1
hsa-miR-1264	MIMAT0005791	0	1	1
hsa-miR-1266-5p	MIMAT0005920	0	1	1
hsa-miR-1268a	MIMAT0005922	0.661743	0.0423967	1
hsa-miR-1268b	MIMAT0018925	0	1	1
hsa-miR-1269a	MIMAT0005923	0.0602579	0.506793	1
hsa-miR-1269b	MIMAT0019059	0	1	1
hsa-miR-127-3p	MIMAT0000446	0	1	1
hsa-miR-127-5p	MIMAT0004604	0	1	1
hsa-miR-1270	MIMAT0005924	0	1	1
hsa-miR-1271-3p	MIMAT0022712	0	1	1
hsa-miR-1271-5p	MIMAT0005796	0	1	1
hsa-miR-1272	MIMAT0005925	0	1	1
hsa-miR-1273c	MIMAT0015017	0	1	1
hsa-miR-1275	MIMAT0005929	0	1	1
hsa-miR-1276	MIMAT0005930	0.360831	0.639707	1
hsa-miR-1277-3p	MIMAT0005933	0	1	1
hsa-miR-1278	MIMAT0005936	0	1	1
hsa-miR-1279	MIMAT0005937	-0.177181	0.429934	1
hsa-miR-128-1-5p	MIMAT0026477	-0.00502311	0.370531	1
hsa-miR-128-2-5p	MIMAT0031095	0	1	1
hsa-miR-128-3p	MIMAT0000424	0.0671682	0.674501	1
hsa-miR-1281	MIMAT0005939	0	1	1
hsa-miR-1283	MIMAT0005799	0.553632	0.528947	1
hsa-miR-1285-3p	MIMAT0005876	0.000240389	0.895344	1
hsa-miR-1285-5p	MIMAT0022719	-0.117291	0.664768	1
hsa-miR-1286	MIMAT0005877	0	1	1
hsa-miR-1287-3p	MIMAT0026738	0	1	1
hsa-miR-1287-5p	MIMAT0005878	-0.164387	0.683786	1
hsa-miR-1288-3p	MIMAT0005942	0	1	1
hsa-miR-1289	MIMAT0005879	0	1	1
hsa-miR-129-2-3p	MIMAT0004605	0.117774	0.344065	1
hsa-miR-129-5p	MIMAT0000242	0	1	1
hsa-miR-1290	MIMAT0005880	-0.110129	0.107856	1
hsa-miR-1291	MIMAT0005881	0	1	1
hsa-miR-1293	MIMAT0005883	0	1	1
hsa-miR-1295a	MIMAT0005885	-0.0607662	0.682498	1
hsa-miR-1296-3p	MIMAT0026637	-0.0258117	0.917921	1
hsa-miR-1296-5p	MIMAT0005794	0	1	1
hsa-miR-1297	MIMAT0005886	0.633154	0.27799	1
hsa-miR-1298-5p	MIMAT0005800	0.000240389	0.895344	1
hsa-miR-1299	MIMAT0005887	-0.0817365	0.633676	1
hsa-miR-1301-3p	MIMAT0005797	0	1	1
hsa-miR-1302	MIMAT0005890	0	1	1
hsa-miR-1303	MIMAT0005891	0	1	1
hsa-miR-1304-3p	MIMAT0022720	0	1	1
hsa-miR-1304-5p	MIMAT0005892	0.052779	0.344269	1
hsa-miR-1305	MIMAT0005893	0.48836	0.0814963	1
hsa-miR-1306-3p	MIMAT0005950	0	1	1
hsa-miR-1306-5p	MIMAT0022726	0.048959	0.818621	1
hsa-miR-1307-3p	MIMAT0005951	0.0375671	0.650816	1
hsa-miR-1307-5p	MIMAT0022727	0.268174	0.292611	1
hsa-miR-130a-3p	MIMAT0000425	-0.241941	0.00278231	0.55507
hsa-miR-130b-3p	MIMAT0000691	-0.304022	0.0296344	1
hsa-miR-132-3p	MIMAT0000426	0.0970682	0.659248	1
hsa-miR-1322	MIMAT0005953	-0.0169413	0.976971	1
hsa-miR-1323	MIMAT0005795	0.142567	0.754128	1
hsa-miR-133a-3p	MIMAT0000427	-0.0106567	0.970442	1
hsa-miR-133a-5p	MIMAT0026478	0	1	1
hsa-miR-133b	MIMAT0000770	0	1	1
hsa-miR-134-3p	MIMAT0026481	0	1	1
hsa-miR-134-5p+hsa-miR-6728-5p	NA	0	1	1
hsa-miR-135a-5p	MIMAT0000428	0	1	1
hsa-miR-135b-5p	MIMAT0000758	-0.32687	0.138675	1
hsa-miR-136-5p	MIMAT0000448	0	1	1
hsa-miR-137	NA	0	1	1
hsa-miR-138-5p	MIMAT0000430	0	1	1
hsa-miR-139-3p	MIMAT0004552	0	1	1
hsa-miR-139-5p	MIMAT0000250	0	1	1
hsa-miR-140-3p	MIMAT0004597	-0.11761	0.507787	1
hsa-miR-140-5p	MIMAT0000431	-0.216524	0.0743997	1
hsa-miR-141-3p	MIMAT0000432	-0.604	0.106168	1
hsa-miR-142-3p	MIMAT0000434	0.141282	0.344049	1
hsa-miR-142-5p	MIMAT0000433	0	1	1
hsa-miR-143-3p	MIMAT0000435	-0.0700782	0.850929	1
hsa-miR-144-3p	MIMAT0000436	0	1	1
hsa-miR-145-5p	MIMAT0000437	0	1	1
hsa-miR-1469	MIMAT0007347	0	1	1
hsa-miR-146a-5p	MIMAT0000449	0.059458	0.747179	1
hsa-miR-146b-3p	MIMAT0004766	0	1	1
hsa-miR-146b-5p	MIMAT0002809	0.0183986	0.346103	1
hsa-miR-147a	MIMAT0000251	0.130852	0.360699	1
hsa-miR-147b	NA	0	1	1
hsa-miR-148a-3p	MIMAT0000243	-0.235696	0.3211	1
hsa-miR-148b-3p	MIMAT0000759	-0.327994	0.341745	1
hsa-miR-149-5p	MIMAT0000450	0.0869815	0.6236	1
hsa-miR-150-5p	MIMAT0000451	0	1	1
hsa-miR-151a-3p	MIMAT0000757	-0.044606	0.524784	1
hsa-miR-151a-5p	MIMAT0004697	0.221534	0.37127	1
hsa-miR-151b	MIMAT0010214	0	1	1
hsa-miR-152-3p	MIMAT0000438	-0.0331147	0.85082	1
hsa-miR-152-5p	MIMAT0026479	0	1	1
hsa-miR-153-3p	MIMAT0000439	0	1	1
hsa-miR-1537-3p	MIMAT0007399	0.048233	0.344319	1
hsa-miR-154-5p	MIMAT0000452	0	1	1
hsa-miR-155-5p	MIMAT0000646	0.240319	0.338779	1
hsa-miR-15a-5p	MIMAT0000068	-0.244209	0.239108	1
hsa-miR-15b-5p	MIMAT0000417	-0.164779	0.309016	1
hsa-miR-16-5p	MIMAT0000069	0.294517	0.415903	1
hsa-miR-181a-2-3p	MIMAT0004558	0	1	1
hsa-miR-181a-3p	MIMAT0000270	-0.126583	0.334454	1
hsa-miR-181a-5p	MIMAT0000256	-0.384449	0.163623	1
hsa-miR-181b-2-3p	MIMAT0031893	0.207024	0.482862	1
hsa-miR-181b-5p+hsa-miR-181d-5p	NA	-0.165552	0.425643	1
hsa-miR-181c-5p	MIMAT0000258	-0.0834849	0.705841	1
hsa-miR-181d-3p	MIMAT0026608	0	1	1
hsa-miR-182-3p	MIMAT0000260	0	1	1
hsa-miR-182-5p	MIMAT0000259	0.151193	0.689149	1
hsa-miR-1827	MIMAT0006767	0	1	1
hsa-miR-183-5p	MIMAT0000261	0.35028	0.0700667	1
hsa-miR-184	MIMAT0000454	0	1	1
hsa-miR-185-5p	MIMAT0000455	0.142529	0.703021	1
hsa-miR-186-5p	MIMAT0000456	0.270977	0.129043	1
hsa-miR-187-3p	MIMAT0000262	0	1	1
hsa-miR-188-3p	MIMAT0004613	0	1	1
hsa-miR-188-5p	MIMAT0000457	-0.0667013	0.68492	1
hsa-miR-18a-5p	MIMAT0000072	0.0782949	0.504974	1
hsa-miR-18b-5p	MIMAT0001412	0	1	1
hsa-miR-1908-3p	MIMAT0026916	0	1	1
hsa-miR-1908-5p	MIMAT0007881	-0.334921	0.409125	1
hsa-miR-1909-3p	MIMAT0007883	0	1	1
hsa-miR-190a-3p	MIMAT0026482	0	1	1
hsa-miR-190a-5p	MIMAT0000458	0.0742797	0.768395	1
hsa-miR-190b	NA	0	1	1
hsa-miR-191-5p	MIMAT0000440	-0.109015	0.708852	1
hsa-miR-1910-3p	MIMAT0026917	0	1	1
hsa-miR-1910-5p	MIMAT0007884	0	1	1
hsa-miR-1915-3p	MIMAT0007892	0.877433	0.0953719	1
hsa-miR-192-5p	MIMAT0000222	0.0805161	0.655621	1
hsa-miR-193a-3p	MIMAT0000459	0.182335	0.408073	1
hsa-miR-193a-5p+hsa-miR-193b-5p	NA	0.00759963	0.968673	1
hsa-miR-193b-3p	MIMAT0002819	0.294844	0.155946	1
hsa-miR-194-5p	MIMAT0000460	-0.0383146	0.83833	1
hsa-miR-195-5p	MIMAT0000461	0.0847613	0.835343	1
hsa-miR-196a-3p	MIMAT0004562	0	1	1
hsa-miR-196a-5p	MIMAT0000226	-0.0163848	0.956304	1
hsa-miR-196b-5p	MIMAT0001080	-0.0894553	0.563582	1
hsa-miR-197-3p	MIMAT0000227	0.105025	0.726541	1
hsa-miR-197-5p	MIMAT0022691	0.0607812	0.742513	1
hsa-miR-1972	MIMAT0009447	0.259452	0.347944	1
hsa-miR-1973	NA	0.135875	0.344052	1
hsa-miR-1976	MIMAT0009451	0	1	1
hsa-miR-198	MIMAT0000228	0	1	1
hsa-miR-199a-3p+hsa-miR-199b-3p	NA	0.127127	0.494176	1
hsa-miR-199a-5p	MIMAT0000231	0.189357	0.115713	1
hsa-miR-199b-5p	MIMAT0000263	0.185108	0.344034	1
hsa-miR-19a-3p	MIMAT0000073	-0.24545	0.328906	1
hsa-miR-19b-3p	MIMAT0000074	-0.123251	0.403383	1
hsa-miR-200a-3p	MIMAT0000682	-0.253786	0.0686372	1
hsa-miR-200b-3p	MIMAT0000318	-0.267876	0.374814	1
hsa-miR-200c-3p	MIMAT0000617	0	1	1
hsa-miR-202-3p	MIMAT0002811	0	1	1
hsa-miR-203a-3p	MIMAT0000264	0.0220209	0.933786	1
hsa-miR-203a-5p	MIMAT0031890	-0.253762	0.344025	1
hsa-miR-204-5p	MIMAT0000265	0	1	1
hsa-miR-205-5p	MIMAT0000266	0.258729	0.217744	1
hsa-miR-2053	MIMAT0009978	-0.043424	0.34439	1
hsa-miR-206	MIMAT0000462	-0.0103278	0.978979	1
hsa-miR-208a-3p	MIMAT0000241	0.192988	0.654744	1
hsa-miR-208b-3p	MIMAT0004960	0.000240389	0.895344	1
hsa-miR-208b-5p	MIMAT0026722	0	1	1
hsa-miR-20a-5p+hsa-miR-20b-5p	NA	0.00532497	0.957695	1
hsa-miR-21-5p	MIMAT0000076	-0.102681	0.370214	1
hsa-miR-210-3p	MIMAT0000267	-0.334307	0.465918	1
hsa-miR-210-5p	MIMAT0026475	0.204571	0.453379	1
hsa-miR-211-3p	MIMAT0022694	0	1	1
hsa-miR-211-5p	MIMAT0000268	0	1	1
hsa-miR-2110	MIMAT0010133	0	1	1
hsa-miR-2113	MIMAT0009206	0	1	1
hsa-miR-2116-5p	MIMAT0011160	0.30187	0.193326	1
hsa-miR-2117	MIMAT0011162	0.670808	0.0860688	1
hsa-miR-212-3p	MIMAT0000269	-0.0538371	0.867385	1
hsa-miR-214-3p	MIMAT0000271	0	1	1
hsa-miR-215-5p	MIMAT0000272	0	1	1
hsa-miR-216a-5p	MIMAT0000273	-0.384734	0.144043	1
hsa-miR-216b-5p	MIMAT0004959	0.425415	0.255594	1
hsa-miR-217	NA	0	1	1
hsa-miR-218-5p	MIMAT0000275	-0.322567	0.349901	1
hsa-miR-219a-1-3p	MIMAT0004567	0	1	1
hsa-miR-219a-2-3p	MIMAT0004675	0	1	1
hsa-miR-219a-5p	MIMAT0000276	0.167553	0.474705	1
hsa-miR-219b-3p	MIMAT0019748	-0.048316	0.928484	1
hsa-miR-22-3p	MIMAT0000077	0.133513	0.551747	1
hsa-miR-221-3p	MIMAT0000278	0.0636517	0.744203	1
hsa-miR-221-5p	MIMAT0004568	-0.0235124	0.755509	1
hsa-miR-222-3p	MIMAT0000279	-0.11082	0.17056	1
hsa-miR-223-3p	MIMAT0000280	-0.0615326	0.344201	1
hsa-miR-224-5p	MIMAT0000281	0	1	1
hsa-miR-2278	MIMAT0011778	0	1	1
hsa-miR-23a-3p	MIMAT0000078	-0.368785	0.2647	1
hsa-miR-23b-3p	MIMAT0000418	-0.210985	0.0279459	1
hsa-miR-23c	MIMAT0018000	0	1	1
hsa-miR-24-3p	MIMAT0000080	-0.0358366	0.858732	1
hsa-miR-25-3p	MIMAT0000081	-0.208531	0.46178	1
hsa-miR-25-5p	MIMAT0004498	0	1	1
hsa-miR-2682-5p	MIMAT0013517	0	1	1
hsa-miR-26a-5p	MIMAT0000082	0.26049	0.240453	1
hsa-miR-26b-5p	MIMAT0000083	0.167427	0.376206	1
hsa-miR-27a-3p	MIMAT0000084	-0.111709	0.648148	1
hsa-miR-27b-3p	MIMAT0000419	-0.127671	0.611596	1
hsa-miR-28-3p	MIMAT0004502	0.315806	0.0288494	1
hsa-miR-28-5p	MIMAT0000085	-0.108403	0.655139	1
hsa-miR-296-3p	MIMAT0004679	0	1	1
hsa-miR-296-5p	MIMAT0000690	0	1	1
hsa-miR-297	MIMAT0004450	0	1	1
hsa-miR-298	MIMAT0004901	0	1	1
hsa-miR-299-3p	MIMAT0000687	-0.139569	0.178993	1
hsa-miR-299-5p	MIMAT0002890	-0.0615326	0.344201	1
hsa-miR-29a-3p	MIMAT0000086	0.104206	0.475218	1
hsa-miR-29b-3p	MIMAT0000100	0.113269	0.401221	1
hsa-miR-29c-3p	MIMAT0000681	-0.184094	0.0112816	1
hsa-miR-300	MIMAT0004903	0	1	1
hsa-miR-301a-3p	MIMAT0000688	-0.39815	0.145051	1
hsa-miR-301a-5p	MIMAT0022696	0.211927	0.191375	1
hsa-miR-301b-3p	MIMAT0004958	-0.326695	0.147926	1
hsa-miR-301b-5p	MIMAT0032026	0	1	1
hsa-miR-302a-3p	MIMAT0000684	0	1	1
hsa-miR-302a-5p	MIMAT0000683	0	1	1
hsa-miR-302b-3p	MIMAT0000715	0.309806	0.153552	1
hsa-miR-302c-3p	MIMAT0000717	0	1	1
hsa-miR-302d-3p	MIMAT0000718	-0.588848	0.112112	1
hsa-miR-302e	MIMAT0005931	0	1	1
hsa-miR-302f	MIMAT0005932	0.262821	0.251738	1
hsa-miR-3065-3p	MIMAT0015378	0.263195	0.339435	1
hsa-miR-3065-5p	MIMAT0015066	-0.150661	0.419207	1
hsa-miR-3074-3p	MIMAT0015027	0	1	1
hsa-miR-30a-3p	MIMAT0000088	0.197001	0.387668	1
hsa-miR-30a-5p	MIMAT0000087	-0.15409	0.169	1
hsa-miR-30b-5p	MIMAT0000420	0.0921394	0.784558	1
hsa-miR-30c-5p	MIMAT0000244	-0.132223	0.267369	1
hsa-miR-30d-5p	MIMAT0000245	-0.319647	0.0646475	1
hsa-miR-30e-3p	MIMAT0000693	0.0420103	0.82597	1
hsa-miR-30e-5p	MIMAT0000692	0.0158657	0.920483	1
hsa-miR-31-5p	MIMAT0000089	0.131893	0.732726	1
hsa-miR-3127-5p	MIMAT0014990	0	1	1
hsa-miR-3130-3p	MIMAT0014994	0	1	1
hsa-miR-3131	MIMAT0014996	0	1	1
hsa-miR-3136-5p	MIMAT0015003	0.0847106	0.645344	1
hsa-miR-3140-3p	MIMAT0015008	0	1	1
hsa-miR-3140-5p	MIMAT0019204	0	1	1
hsa-miR-3144-3p	MIMAT0015015	-0.51501	0.134623	1
hsa-miR-3144-5p	MIMAT0015014	0.380707	0.1065	1
hsa-miR-3147	MIMAT0015019	0	1	1
hsa-miR-3150b-3p	MIMAT0018194	0	1	1
hsa-miR-3151-5p	MIMAT0015024	0	1	1
hsa-miR-3158-3p	MIMAT0015032	0	1	1
hsa-miR-3161	MIMAT0015035	0.0183986	0.346103	1
hsa-miR-3164	MIMAT0015038	0	1	1
hsa-miR-3168	MIMAT0015043	0.000240389	0.895344	1
hsa-miR-3179	MIMAT0015056	0	1	1
hsa-miR-3180	MIMAT0018178	0	1	1
hsa-miR-3180-3p	MIMAT0015058	0	1	1
hsa-miR-3180-5p	MIMAT0015057	0	1	1
hsa-miR-3182	MIMAT0015062	-0.112285	0.34407	1
hsa-miR-3185	MIMAT0015065	0	1	1
hsa-miR-3190-3p	MIMAT0022839	0	1	1
hsa-miR-3192-5p	MIMAT0015076	0	1	1
hsa-miR-3195	MIMAT0015079	0.913051	0.0973818	1
hsa-miR-3196	MIMAT0015080	0	1	1
hsa-miR-32-5p	MIMAT0000090	-0.236795	0.0331643	1
hsa-miR-3202	MIMAT0015089	0	1	1
hsa-miR-320a	NA	-0.0848083	0.702802	1
hsa-miR-320b	MIMAT0005792	0	1	1
hsa-miR-320c	MIMAT0005793	0	1	1
hsa-miR-320d	MIMAT0006764	0.117774	0.344065	1
hsa-miR-320e	MIMAT0015072	0.0753951	0.8661	1
hsa-miR-323a-3p	MIMAT0000755	0.243443	0.158145	1
hsa-miR-323a-5p	MIMAT0004696	0	1	1
hsa-miR-323b-3p	MIMAT0015050	0.185108	0.344034	1
hsa-miR-323b-5p	MIMAT0001630	0	1	1
hsa-miR-324-3p	MIMAT0000762	-0.0763889	0.527097	1
hsa-miR-324-5p	MIMAT0000761	-0.0294485	0.805625	1
hsa-miR-325	MIMAT0000771	0	1	1
hsa-miR-326	MIMAT0000756	0	1	1
hsa-miR-328-3p	MIMAT0000752	0	1	1
hsa-miR-328-5p	MIMAT0026486	0	1	1
hsa-miR-329-3p	MIMAT0001629	0	1	1
hsa-miR-329-5p	MIMAT0026555	0	1	1
hsa-miR-330-3p	MIMAT0000751	-0.0442689	0.898734	1
hsa-miR-330-5p	MIMAT0004693	0	1	1
hsa-miR-331-3p	MIMAT0000760	0.169886	0.37318	1
hsa-miR-331-5p	MIMAT0004700	0	1	1
hsa-miR-335-5p	MIMAT0000765	0.0573697	0.877665	1
hsa-miR-337-3p	MIMAT0000754	0.175779	0.82531	1
hsa-miR-337-5p	MIMAT0004695	0	1	1
hsa-miR-338-5p	MIMAT0004701	0	1	1
hsa-miR-339-3p	MIMAT0004702	0	1	1
hsa-miR-339-5p	MIMAT0000764	0	1	1
hsa-miR-33a-5p	MIMAT0000091	0.303214	0.0635748	1
hsa-miR-33b-5p	MIMAT0003301	0	1	1
hsa-miR-340-5p	MIMAT0004692	0.0645242	0.720919	1
hsa-miR-342-3p	MIMAT0000753	0.0925195	0.597105	1
hsa-miR-342-5p	MIMAT0004694	0	1	1
hsa-miR-345-3p	MIMAT0022698	0	1	1
hsa-miR-345-5p	MIMAT0000772	-0.0789413	0.83544	1
hsa-miR-346	MIMAT0000773	0	1	1
hsa-miR-34a-5p	MIMAT0000255	-0.220547	0.303199	1
hsa-miR-34b-3p	MIMAT0004676	0	1	1
hsa-miR-34c-3p	MIMAT0004677	0	1	1
hsa-miR-34c-5p	MIMAT0000686	0	1	1
hsa-miR-3605-3p	MIMAT0017982	0.441892	0.189996	1
hsa-miR-3605-5p	MIMAT0017981	0	1	1
hsa-miR-361-3p	MIMAT0004682	-0.0663459	0.786075	1
hsa-miR-361-5p	MIMAT0000703	-0.103658	0.130473	1
hsa-miR-3613-3p	MIMAT0017991	0	1	1
hsa-miR-3613-5p	MIMAT0017990	0	1	1
hsa-miR-3614-3p	MIMAT0017993	-0.0938049	0.679089	1
hsa-miR-3614-5p	MIMAT0017992	0	1	1
hsa-miR-3615	MIMAT0017994	0	1	1
hsa-miR-362-3p	MIMAT0004683	-0.0263712	0.9175	1
hsa-miR-362-5p	MIMAT0000705	-0.320397	0.158884	1
hsa-miR-363-3p	MIMAT0000707	0.434713	0.0633548	1
hsa-miR-363-5p	MIMAT0003385	0	1	1
hsa-miR-365a-3p+hsa-miR-365b-3p	NA	0.0669692	0.629828	1
hsa-miR-365b-5p	MIMAT0022833	0.174353	0.344037	1
hsa-miR-367-3p	MIMAT0000719	0	1	1
hsa-miR-369-3p	MIMAT0000721	0	1	1
hsa-miR-369-5p	MIMAT0001621	0	1	1
hsa-miR-3690	MIMAT0018119	0.0567149	0.60901	1
hsa-miR-370-3p	MIMAT0000722	0	1	1
hsa-miR-370-5p	MIMAT0026483	0	1	1
hsa-miR-371a-5p	MIMAT0004687	0.0963154	0.718959	1
hsa-miR-371b-5p	MIMAT0019892	0	1	1
hsa-miR-372-3p	MIMAT0000724	0	1	1
hsa-miR-373-3p	MIMAT0000726	0	1	1
hsa-miR-374a-3p	MIMAT0004688	0	1	1
hsa-miR-374a-5p	MIMAT0000727	-0.0152471	0.951059	1
hsa-miR-374b-5p	MIMAT0004955	-0.0912881	0.300925	1
hsa-miR-374c-5p	MIMAT0018443	0	1	1
hsa-miR-375	NA	0.00247421	0.989555	1
hsa-miR-376a-2-5p	MIMAT0022928	0	1	1
hsa-miR-376a-3p	MIMAT0000729	-0.0852159	0.752338	1
hsa-miR-376b-3p	MIMAT0002172	0	1	1
hsa-miR-376c-3p	MIMAT0000720	0.0690894	0.344162	1
hsa-miR-376c-5p	MIMAT0022861	0	1	1
hsa-miR-377-3p	MIMAT0000730	0	1	1
hsa-miR-378b	MIMAT0014999	0	1	1
hsa-miR-378c	MIMAT0016847	0	1	1
hsa-miR-378d	MIMAT0018926	-0.0104978	0.963197	1
hsa-miR-378e	MIMAT0018927	0.0738752	0.642944	1
hsa-miR-378f	MIMAT0018932	0.155586	0.344043	1
hsa-miR-378g	NA	-0.203326	0.12043	1
hsa-miR-378h	MIMAT0018984	-0.277117	0.177962	1
hsa-miR-378i	MIMAT0019074	-0.311223	0.106111	1
hsa-miR-379-5p	MIMAT0000733	0.045126	0.855938	1
hsa-miR-380-3p	MIMAT0000735	0	1	1
hsa-miR-381-3p	MIMAT0000736	0	1	1
hsa-miR-381-5p	MIMAT0022862	0	1	1
hsa-miR-382-3p	MIMAT0022697	0	1	1
hsa-miR-382-5p	MIMAT0000737	0.000240389	0.895344	1
hsa-miR-383-5p	MIMAT0000738	0	1	1
hsa-miR-384	MIMAT0001075	0	1	1
hsa-miR-3916	MIMAT0018190	0.402274	0.214819	1
hsa-miR-3918	MIMAT0018192	0	1	1
hsa-miR-3928-3p	MIMAT0018205	-0.217866	0.414451	1
hsa-miR-3934-5p	MIMAT0018349	-0.118463	0.719274	1
hsa-miR-409-3p	MIMAT0001639	0	1	1
hsa-miR-409-5p	MIMAT0001638	0	1	1
hsa-miR-410-3p	MIMAT0002171	0	1	1
hsa-miR-411-5p	MIMAT0003329	-0.0708275	0.721795	1
hsa-miR-412-3p	MIMAT0002170	0	1	1
hsa-miR-421	MIMAT0003339	-0.236907	0.467427	1
hsa-miR-422a	MIMAT0001339	0	1	1
hsa-miR-423-3p	MIMAT0001340	0.0535111	0.894784	1
hsa-miR-423-5p	MIMAT0004748	0.00797392	0.982989	1
hsa-miR-424-5p	MIMAT0001341	-0.277809	0.399429	1
hsa-miR-425-5p	MIMAT0003393	-0.262229	0.164122	1
hsa-miR-4284	MIMAT0016915	0.36708	0.130416	1
hsa-miR-4286	MIMAT0016916	1.25559	0.00500055	0.665073
hsa-miR-429	MIMAT0001536	-0.0768748	0.724719	1
hsa-miR-431-5p	MIMAT0001625	0	1	1
hsa-miR-432-5p	MIMAT0002814	0	1	1
hsa-miR-433-3p	MIMAT0001627	0	1	1
hsa-miR-433-5p	MIMAT0026554	0	1	1
hsa-miR-4421	MIMAT0018934	0	1	1
hsa-miR-4425	MIMAT0018940	0	1	1
hsa-miR-4431	MIMAT0018947	0	1	1
hsa-miR-4435	MIMAT0018951	0	1	1
hsa-miR-4443	MIMAT0018961	0.333533	0.294652	1
hsa-miR-4448	MIMAT0018967	0	1	1
hsa-miR-4451	MIMAT0018973	0	1	1
hsa-miR-4454+hsa-miR-7975	NA	0.351113	0.0153216	1
hsa-miR-4455	MIMAT0018977	0.441503	0.467766	1
hsa-miR-4458	MIMAT0018980	0	1	1
hsa-miR-4461	NA	0	1	1
hsa-miR-448	MIMAT0001532	0.0750657	0.716224	1
hsa-miR-4485-3p	MIMAT0019019	0	1	1
hsa-miR-4488	MIMAT0019022	2.81913	0.000719789	0.287196
hsa-miR-449a	MIMAT0001541	0	1	1
hsa-miR-449b-5p	MIMAT0003327	0	1	1
hsa-miR-449c-5p	MIMAT0010251	0	1	1
hsa-miR-450a-1-3p	MIMAT0022700	0.048233	0.344319	1
hsa-miR-450a-2-3p	MIMAT0031074	0	1	1
hsa-miR-450a-5p	MIMAT0001545	-0.26528	0.487342	1
hsa-miR-450b-3p	MIMAT0004910	-0.166084	0.344039	1
hsa-miR-450b-5p	MIMAT0004909	0.284644	0.171516	1
hsa-miR-4516	MIMAT0019053	0.889132	0.0327849	1
hsa-miR-451a	MIMAT0001631	-0.0536313	0.818593	1
hsa-miR-452-5p	MIMAT0001635	0	1	1
hsa-miR-4521	MIMAT0019058	0	1	1
hsa-miR-4524a-5p	MIMAT0019062	0	1	1
hsa-miR-4531	MIMAT0019070	0.0327835	0.929557	1
hsa-miR-4532	NA	0.513713	0.146804	1
hsa-miR-4536-3p	MIMAT0020959	0.0715822	0.344152	1
hsa-miR-4536-5p	MIMAT0019078	0.0638005	0.837782	1
hsa-miR-454-3p	MIMAT0003885	-0.106389	0.188157	1
hsa-miR-455-3p	MIMAT0004784	0	1	1
hsa-miR-455-5p	MIMAT0003150	-0.343158	0.187122	1
hsa-miR-4647	MIMAT0019709	0	1	1
hsa-miR-4707-3p	MIMAT0019808	0	1	1
hsa-miR-4707-5p	MIMAT0019807	0	1	1
hsa-miR-4741	MIMAT0019871	0	1	1
hsa-miR-4755-5p	MIMAT0019895	0	1	1
hsa-miR-4787-3p	MIMAT0019957	0.117774	0.344065	1
hsa-miR-4787-5p	MIMAT0019956	0	1	1
hsa-miR-4792	NA	0	1	1
hsa-miR-483-3p	MIMAT0002173	0.53944	0.187009	1
hsa-miR-483-5p	MIMAT0004761	0	1	1
hsa-miR-484	MIMAT0002174	0.225422	0.487715	1
hsa-miR-485-3p	MIMAT0002176	0.0715822	0.344152	1
hsa-miR-485-5p	MIMAT0002175	0	1	1
hsa-miR-486-3p	MIMAT0004762	0	1	1
hsa-miR-487a-3p	MIMAT0002178	-0.157292	0.394434	1
hsa-miR-487b-3p	MIMAT0003180	0	1	1
hsa-miR-487b-5p	MIMAT0026614	0	1	1
hsa-miR-488-3p	MIMAT0004763	0	1	1
hsa-miR-489-3p	MIMAT0002805	0	1	1
hsa-miR-490-3p	MIMAT0002806	0	1	1
hsa-miR-490-5p	MIMAT0004764	0	1	1
hsa-miR-491-3p	MIMAT0004765	0	1	1
hsa-miR-491-5p	MIMAT0002807	-0.0246067	0.345184	1
hsa-miR-492	MIMAT0002812	0	1	1
hsa-miR-493-3p	MIMAT0003161	0.165645	0.413348	1
hsa-miR-494-3p	MIMAT0002816	0.048233	0.344319	1
hsa-miR-494-5p	MIMAT0026607	0	1	1
hsa-miR-495-3p	MIMAT0002817	0.240033	0.523638	1
hsa-miR-495-5p	MIMAT0022924	0.155586	0.344043	1
hsa-miR-496	MIMAT0002818	-0.0103334	0.98205	1
hsa-miR-497-5p	MIMAT0002820	0.0628531	0.769891	1
hsa-miR-498	NA	-0.277576	0.271007	1
hsa-miR-499a-3p	MIMAT0004772	1.19573	0.166827	1
hsa-miR-499a-5p	MIMAT0002870	-0.0721838	0.719102	1
hsa-miR-499b-3p	MIMAT0019898	0	1	1
hsa-miR-499b-5p	MIMAT0019897	0	1	1
hsa-miR-5001-3p	MIMAT0021022	0	1	1
hsa-miR-5001-5p	MIMAT0021021	0	1	1
hsa-miR-500a-5p+hsa-miR-501-5p	NA	-0.344662	0.165671	1
hsa-miR-501-3p	MIMAT0004774	0	1	1
hsa-miR-5010-3p	MIMAT0021044	0	1	1
hsa-miR-5010-5p	MIMAT0021043	0	1	1
hsa-miR-502-3p	MIMAT0004775	0	1	1
hsa-miR-502-5p	MIMAT0002873	0.749137	0.287034	1
hsa-miR-503-3p	MIMAT0022925	0	1	1
hsa-miR-503-5p	MIMAT0002874	0.0773283	0.593505	1
hsa-miR-504-3p	MIMAT0026612	0	1	1
hsa-miR-504-5p	MIMAT0002875	-0.0310987	0.85017	1
hsa-miR-505-3p	MIMAT0002876	-0.241806	0.288644	1
hsa-miR-506-3p	MIMAT0002878	0.141282	0.344049	1
hsa-miR-506-5p	MIMAT0022701	0	1	1
hsa-miR-507	MIMAT0002879	0	1	1
hsa-miR-508-3p	MIMAT0002880	0	1	1
hsa-miR-508-5p	MIMAT0004778	0	1	1
hsa-miR-509-3-5p	MIMAT0004975	0	1	1
hsa-miR-509-3p	MIMAT0002881	0	1	1
hsa-miR-509-5p	MIMAT0004779	-0.0432421	0.695729	1
hsa-miR-510-3p	MIMAT0026613	0	1	1
hsa-miR-510-5p	MIMAT0002882	0	1	1
hsa-miR-511-5p	MIMAT0002808	0	1	1
hsa-miR-512-3p	MIMAT0002823	0	1	1
hsa-miR-512-5p	MIMAT0002822	0.0715822	0.344152	1
hsa-miR-513a-3p	MIMAT0004777	0	1	1
hsa-miR-513a-5p	MIMAT0002877	-0.23293	0.218033	1
hsa-miR-513b-5p	MIMAT0005788	0	1	1
hsa-miR-513c-3p	MIMAT0022728	0	1	1
hsa-miR-513c-5p	MIMAT0005789	0	1	1
hsa-miR-514a-3p	MIMAT0002883	0.0690894	0.344162	1
hsa-miR-514a-5p	MIMAT0022702	0	1	1
hsa-miR-514b-3p	MIMAT0015088	0	1	1
hsa-miR-514b-5p	MIMAT0015087	-0.0805878	0.825196	1
hsa-miR-515-3p	MIMAT0002827	0	1	1
hsa-miR-515-5p	MIMAT0002826	0	1	1
hsa-miR-516a-3p+hsa-miR-516b-3p	NA	0	1	1
hsa-miR-516a-5p	MIMAT0004770	0	1	1
hsa-miR-516b-5p	MIMAT0002859	0.048233	0.344319	1
hsa-miR-517a-3p	MIMAT0002852	0	1	1
hsa-miR-517b-3p	MIMAT0002857	0	1	1
hsa-miR-517c-3p+hsa-miR-519a-3p	NA	0	1	1
hsa-miR-518b	MIMAT0002844	0	1	1
hsa-miR-518c-3p	MIMAT0002848	0	1	1
hsa-miR-518d-3p	MIMAT0002864	0.0828714	0.252351	1
hsa-miR-518e-3p	MIMAT0002861	0	1	1
hsa-miR-518f-3p	MIMAT0002842	0.377142	0.147042	1
hsa-miR-5196-3p+hsa-miR-6732-3p	NA	0.700194	0.170528	1
hsa-miR-5196-5p	MIMAT0021128	0.110847	0.543357	1
hsa-miR-519b-3p	MIMAT0002837	0	1	1
hsa-miR-519b-5p+hsa-miR-519c-5p+hsa-miR-523-5p+hsa-miR-518e-5p+hsa-miR-522-5p+hsa-miR-519a-5p	NA	0.849704	0.182632	1
hsa-miR-519c-3p	MIMAT0002832	0	1	1
hsa-miR-519d-3p	MIMAT0002853	0.11699	0.922689	1
hsa-miR-519e-3p	MIMAT0002829	0	1	1
hsa-miR-520a-3p	MIMAT0002834	0	1	1
hsa-miR-520a-5p	MIMAT0002833	0	1	1
hsa-miR-520b	NA	0	1	1
hsa-miR-520c-3p	MIMAT0002846	-0.189506	0.344033	1
hsa-miR-520d-3p	MIMAT0002856	0.351869	0.485346	1
hsa-miR-520d-5p+hsa-miR-527+hsa-miR-518a-5p	NA	0.426232	0.240313	1
hsa-miR-520e	NA	0	1	1
hsa-miR-520f-3p	MIMAT0002830	0	1	1
hsa-miR-520g-3p	MIMAT0002858	0	1	1
hsa-miR-520h	MIMAT0002867	0.37162	0.597118	1
hsa-miR-521	MIMAT0002854	0	1	1
hsa-miR-522-3p	MIMAT0002868	0.699562	0.209521	1
hsa-miR-523-3p	MIMAT0002840	0	1	1
hsa-miR-524-3p	MIMAT0002850	0	1	1
hsa-miR-525-3p	MIMAT0002839	0	1	1
hsa-miR-525-5p	MIMAT0002838	0.586895	0.313143	1
hsa-miR-526a+hsa-miR-518c-5p+hsa-miR-518d-5p	NA	0.460803	0.251929	1
hsa-miR-526b-5p	MIMAT0002835	-0.084436	0.715273	1
hsa-miR-532-3p	MIMAT0004780	-0.0615326	0.344201	1
hsa-miR-532-5p	MIMAT0002888	0.0909719	0.693259	1
hsa-miR-539-3p	MIMAT0022705	0	1	1
hsa-miR-539-5p	MIMAT0003163	-0.217534	0.344029	1
hsa-miR-541-3p	MIMAT0004920	0	1	1
hsa-miR-542-3p	MIMAT0003389	-0.282929	0.298845	1
hsa-miR-542-5p	MIMAT0003340	0.16807	0.211055	1
hsa-miR-543	MIMAT0004954	0.0957351	0.612886	1
hsa-miR-544a	MIMAT0003164	0	1	1
hsa-miR-545-3p	MIMAT0003165	0	1	1
hsa-miR-548a-3p	MIMAT0003251	0	1	1
hsa-miR-548a-5p	MIMAT0004803	0.202702	0.496318	1
hsa-miR-548aa+hsa-miR-548t-3p	NA	0.122624	0.743352	1
hsa-miR-548ad-3p	MIMAT0018946	0	1	1
hsa-miR-548ah-5p	MIMAT0018972	0.0755965	0.7248	1
hsa-miR-548ai+hsa-miR-570-5p	NA	0.297927	0.596795	1
hsa-miR-548ak	MIMAT0019013	0.726252	0.0947002	1
hsa-miR-548al	MIMAT0019024	0	1	1
hsa-miR-548ar-3p	MIMAT0022266	0.403992	0.199329	1
hsa-miR-548ar-5p	MIMAT0022265	0.271226	0.675919	1
hsa-miR-548b-3p	MIMAT0003254	-0.224487	0.275302	1
hsa-miR-548c-5p+hsa-miR-548o-5p+hsa-miR-548am-5p	NA	0	1	1
hsa-miR-548d-3p	MIMAT0003323	0.403624	0.165253	1
hsa-miR-548d-5p	MIMAT0004812	0.258873	0.585892	1
hsa-miR-548e-3p	MIMAT0005874	0	1	1
hsa-miR-548e-5p	MIMAT0026736	0.226613	0.390729	1
hsa-miR-548g-3p	MIMAT0005912	-0.0437149	0.739598	1
hsa-miR-548h-5p	MIMAT0005928	0.0942881	0.342435	1
hsa-miR-548i	MIMAT0005935	0.543608	0.183567	1
hsa-miR-548j-3p	MIMAT0026737	1.24526	0.158598	1
hsa-miR-548j-5p	MIMAT0005875	0.0690894	0.344162	1
hsa-miR-548k	MIMAT0005882	0	1	1
hsa-miR-548l	MIMAT0005889	0.105096	0.830516	1
hsa-miR-548m	MIMAT0005917	0	1	1
hsa-miR-548n	MIMAT0005916	0.138512	0.637981	1
hsa-miR-548o-3p+hsa-miR-548ah-3p+hsa-miR-548av-3p	NA	0	1	1
hsa-miR-548q	MIMAT0011163	0.134907	0.402671	1
hsa-miR-548v	MIMAT0015020	0.225121	0.344028	1
hsa-miR-548y	MIMAT0018354	0.247661	0.314271	1
hsa-miR-548z+hsa-miR-548h-3p	NA	0.807153	0.154804	1
hsa-miR-549a	NA	0.189769	0.546891	1
hsa-miR-550a-5p	MIMAT0004800	0	1	1
hsa-miR-551a	MIMAT0003214	0	1	1
hsa-miR-551b-3p	MIMAT0003233	-0.43951	0.0574953	1
hsa-miR-552-3p	MIMAT0003215	0	1	1
hsa-miR-553	MIMAT0003216	0	1	1
hsa-miR-554	MIMAT0003217	0	1	1
hsa-miR-555	MIMAT0003219	-0.166084	0.344039	1
hsa-miR-556-3p	MIMAT0004793	0	1	1
hsa-miR-556-5p	MIMAT0003220	0.171771	0.203261	1
hsa-miR-561-3p	MIMAT0003225	0	1	1
hsa-miR-561-5p	MIMAT0022706	0.146537	0.609942	1
hsa-miR-562	MIMAT0003226	0	1	1
hsa-miR-563	MIMAT0003227	0	1	1
hsa-miR-564	MIMAT0003228	0	1	1
hsa-miR-566	NA	0	1	1
hsa-miR-567	MIMAT0003231	0.174353	0.344037	1
hsa-miR-568	MIMAT0003232	0	1	1
hsa-miR-570-3p	MIMAT0003235	0.0324913	0.921776	1
hsa-miR-571	MIMAT0003236	0	1	1
hsa-miR-572	MIMAT0003237	0	1	1
hsa-miR-573	MIMAT0003238	0	1	1
hsa-miR-574-3p	MIMAT0003239	0.0547486	0.878584	1
hsa-miR-574-5p	MIMAT0004795	0.107946	0.0506105	1
hsa-miR-575	MIMAT0003240	-0.175749	0.0716051	1
hsa-miR-576-3p	MIMAT0004796	0	1	1
hsa-miR-576-5p	MIMAT0003241	0	1	1
hsa-miR-577	MIMAT0003242	-0.0440342	0.889765	1
hsa-miR-578	MIMAT0003243	0	1	1
hsa-miR-579-3p	MIMAT0003244	2.28768	0.41998	1
hsa-miR-579-5p	MIMAT0026616	-0.0246067	0.345184	1
hsa-miR-580-3p	MIMAT0003245	0	1	1
hsa-miR-582-3p	MIMAT0004797	0.344034	0.34402	1
hsa-miR-582-5p	MIMAT0003247	0.0338014	0.858545	1
hsa-miR-584-3p	MIMAT0022708	0.182093	0.276136	1
hsa-miR-584-5p	MIMAT0003249	0.0772247	0.699974	1
hsa-miR-585-3p	MIMAT0003250	-0.112285	0.34407	1
hsa-miR-587	MIMAT0003253	-0.209267	0.204785	1
hsa-miR-589-5p	MIMAT0004799	0	1	1
hsa-miR-590-3p	MIMAT0004801	0	1	1
hsa-miR-590-5p	MIMAT0003258	0.0300758	0.716718	1
hsa-miR-591	MIMAT0003259	0	1	1
hsa-miR-592	MIMAT0003260	0	1	1
hsa-miR-593-3p	MIMAT0004802	0.109718	0.748556	1
hsa-miR-595	MIMAT0003263	-0.193442	0.385119	1
hsa-miR-596	MIMAT0003264	0	1	1
hsa-miR-597-5p	MIMAT0003265	0.304479	0.0539044	1
hsa-miR-598-3p	MIMAT0003266	-0.0163783	0.953949	1
hsa-miR-599	MIMAT0003267	0	1	1
hsa-miR-600	MIMAT0003268	-0.512513	0.049276	1
hsa-miR-601	MIMAT0003269	0	1	1
hsa-miR-603	MIMAT0003271	0.47304	0.806861	1
hsa-miR-604	MIMAT0003272	0	1	1
hsa-miR-605-5p	MIMAT0003273	0	1	1
hsa-miR-606	MIMAT0003274	0	1	1
hsa-miR-607	MIMAT0003275	-0.0615326	0.344201	1
hsa-miR-608	MIMAT0003276	-0.111457	0.41461	1
hsa-miR-610	MIMAT0003278	0.11551	0.344067	1
hsa-miR-612	MIMAT0003280	-0.534522	0.213241	1
hsa-miR-613	MIMAT0003281	-0.343437	0.294373	1
hsa-miR-614	MIMAT0003282	0	1	1
hsa-miR-615-3p	MIMAT0003283	0	1	1
hsa-miR-615-5p	MIMAT0004804	0	1	1
hsa-miR-616-3p	MIMAT0004805	0	1	1
hsa-miR-617	MIMAT0003286	0	1	1
hsa-miR-619-3p	MIMAT0003288	0	1	1
hsa-miR-620	MIMAT0003289	0	1	1
hsa-miR-624-3p	MIMAT0004807	0	1	1
hsa-miR-625-5p	MIMAT0003294	0.0216761	0.876181	1
hsa-miR-626	MIMAT0003295	0	1	1
hsa-miR-627-3p	MIMAT0026623	0.16708	0.00254453	0.55507
hsa-miR-627-5p	MIMAT0003296	0.676674	0.399482	1
hsa-miR-628-3p	MIMAT0003297	-0.196743	0.195724	1
hsa-miR-628-5p	MIMAT0004809	-0.189506	0.344033	1
hsa-miR-629-5p	MIMAT0004810	-0.0256413	0.924445	1
hsa-miR-630	MIMAT0003299	0.369661	0.0957572	1
hsa-miR-631	MIMAT0003300	0	1	1
hsa-miR-637	MIMAT0003307	0	1	1
hsa-miR-638	MIMAT0003308	0	1	1
hsa-miR-639	MIMAT0003309	0	1	1
hsa-miR-640	MIMAT0003310	0	1	1
hsa-miR-641	MIMAT0003311	0	1	1
hsa-miR-642a-3p	MIMAT0020924	0	1	1
hsa-miR-642a-5p	MIMAT0003312	-0.273359	0.344023	1
hsa-miR-643	MIMAT0003313	0	1	1
hsa-miR-644a	MIMAT0003314	-0.107411	0.279217	1
hsa-miR-648	MIMAT0003318	0	1	1
hsa-miR-649	MIMAT0003319	0	1	1
hsa-miR-650	MIMAT0003320	0	1	1
hsa-miR-6503-3p	MIMAT0025463	0	1	1
hsa-miR-6503-5p	MIMAT0025462	0	1	1
hsa-miR-651-3p	MIMAT0026624	0	1	1
hsa-miR-651-5p	MIMAT0003321	0.00838028	0.981393	1
hsa-miR-6511a-3p	MIMAT0025479	0	1	1
hsa-miR-6511a-5p	MIMAT0025478	0	1	1
hsa-miR-652-3p	MIMAT0003322	0.536382	0.0959568	1
hsa-miR-652-5p	MIMAT0022709	0	1	1
hsa-miR-654-3p	MIMAT0004814	0	1	1
hsa-miR-654-5p	MIMAT0003330	0	1	1
hsa-miR-655-3p	MIMAT0003331	0	1	1
hsa-miR-656-3p	MIMAT0003332	0.0966571	0.644787	1
hsa-miR-660-3p	MIMAT0022711	0	1	1
hsa-miR-660-5p	MIMAT0003338	-0.446439	0.139021	1
hsa-miR-661	MIMAT0003324	0	1	1
hsa-miR-663a	MIMAT0003326	0	1	1
hsa-miR-664a-3p	MIMAT0005949	0.139256	0.784459	1
hsa-miR-664b-3p	MIMAT0022272	0	1	1
hsa-miR-664b-5p	MIMAT0022271	0	1	1
hsa-miR-665	MIMAT0004952	0	1	1
hsa-miR-671-3p	MIMAT0004819	0	1	1
hsa-miR-671-5p	MIMAT0003880	0	1	1
hsa-miR-6720-3p	MIMAT0025851	0	1	1
hsa-miR-6721-5p	MIMAT0025852	-0.0340253	0.923464	1
hsa-miR-6724-5p	MIMAT0025856	0.980705	0.0134937	1
hsa-miR-675-5p	MIMAT0004284	0	1	1
hsa-miR-7-5p	MIMAT0000252	-0.116392	0.748968	1
hsa-miR-708-5p	MIMAT0004926	0	1	1
hsa-miR-744-5p	MIMAT0004945	0	1	1
hsa-miR-758-3p+hsa-miR-411-3p	NA	0	1	1
hsa-miR-758-5p	MIMAT0022929	0	1	1
hsa-miR-760	MIMAT0004957	0	1	1
hsa-miR-761	MIMAT0010364	-0.335468	0.220383	1
hsa-miR-764	MIMAT0010367	0	1	1
hsa-miR-765	MIMAT0003945	0	1	1
hsa-miR-766-3p	MIMAT0003888	0	1	1
hsa-miR-766-5p	MIMAT0022714	0	1	1
hsa-miR-767-3p	MIMAT0003883	0	1	1
hsa-miR-767-5p	MIMAT0003882	0	1	1
hsa-miR-769-3p	MIMAT0003887	0	1	1
hsa-miR-769-5p	MIMAT0003886	-0.0908276	0.538751	1
hsa-miR-770-5p	MIMAT0003948	0	1	1
hsa-miR-802	MIMAT0004185	0.117774	0.344065	1
hsa-miR-873-3p	MIMAT0022717	-0.0663187	0.70901	1
hsa-miR-873-5p	MIMAT0004953	-0.115095	0.507268	1
hsa-miR-874-3p	MIMAT0004911	0.895196	0.00458439	0.665073
hsa-miR-874-5p	MIMAT0026718	0.0821381	0.73912	1
hsa-miR-875-3p	MIMAT0004923	0	1	1
hsa-miR-876-3p	MIMAT0004925	0	1	1
hsa-miR-876-5p	MIMAT0004924	0	1	1
hsa-miR-877-5p	MIMAT0004949	0.453493	0.135465	1
hsa-miR-885-3p	MIMAT0004948	0	1	1
hsa-miR-885-5p	MIMAT0004947	0	1	1
hsa-miR-887-3p	MIMAT0004951	0	1	1
hsa-miR-887-5p	MIMAT0026720	0	1	1
hsa-miR-888-5p	MIMAT0004916	0.324286	0.0816427	1
hsa-miR-889-3p	MIMAT0004921	0	1	1
hsa-miR-890	MIMAT0004912	0	1	1
hsa-miR-891a-5p	MIMAT0004902	0	1	1
hsa-miR-891b	MIMAT0004913	-0.129856	0.344056	1
hsa-miR-892a	MIMAT0004907	0	1	1
hsa-miR-892b	MIMAT0004918	0	1	1
hsa-miR-9-5p	MIMAT0000441	0.377795	0.398429	1
hsa-miR-922	MIMAT0004972	0	1	1
hsa-miR-924	MIMAT0004974	0	1	1
hsa-miR-92a-1-5p	MIMAT0004507	0	1	1
hsa-miR-92a-3p	MIMAT0000092	0.303158	0.384795	1
hsa-miR-92b-3p	MIMAT0003218	0	1	1
hsa-miR-93-5p	MIMAT0000093	-0.067701	0.439943	1
hsa-miR-933	MIMAT0004976	0	1	1
hsa-miR-934	MIMAT0004977	0	1	1
hsa-miR-935	MIMAT0004978	0	1	1
hsa-miR-936	MIMAT0004979	0	1	1
hsa-miR-937-3p	MIMAT0004980	0	1	1
hsa-miR-939-5p	MIMAT0004982	0	1	1
hsa-miR-940	MIMAT0004983	0	1	1
hsa-miR-941	MIMAT0004984	-0.205012	0.390362	1
hsa-miR-942-3p	MIMAT0026734	0	1	1
hsa-miR-942-5p	MIMAT0004985	0.359814	0.265173	1
hsa-miR-944	MIMAT0004987	0.289314	0.359956	1
hsa-miR-95-3p	MIMAT0000094	-0.02917	0.592654	1
hsa-miR-96-5p	MIMAT0000095	0.341032	0.318196	1
hsa-miR-98-3p	MIMAT0022842	0	1	1
hsa-miR-98-5p	MIMAT0000096	0.159283	0.181146	1
hsa-miR-99a-5p	MIMAT0000097	0.113563	0.366446	1
hsa-miR-99b-5p	MIMAT0000689	0.0626874	0.744353	1
